# A Multimodal Spatial and Epigenomic Atlas of Human Adult Lung Topography

**DOI:** 10.1101/2025.05.23.655666

**Authors:** Thu Elizabeth Duong, Dinh Diep, Kimberly Y. Conklin, Indy Bui, Jeffrey M. Purkerson, Eric Boone, Jacqueline Olness, Sahil Patel, Beverly Peng, Colin Kern, Zoey Zhao, Ravi S. Misra, Heidie L. Huyck, Jamie M. Verheyden, Zea Borok, Yun Zhang, Richard H. Scheuermann, Quan Zhu, Gail Deutsch, James Hagood, Xin Sun, Kun Zhang, Gloria S. Pryhuber

**Affiliations:** Department of Pediatrics, University of California San Diego, La Jolla, CA; Department of Bioengineering, University of California San Diego, La Jolla, CA; Department of Pediatrics, University of Rochester, Rochester, NY; Department of Cellular and Molecular Medicine, University of California San Diego, La Jolla, CA; Department of Informatics, J. Craig Venter Institute, La Jolla, CA; Division of Pulmonary, Critical Care, Sleep Medicine and Physiology, Department of Medicine, University of California San Diego, La Jolla, CA; National Library of Medicine, National Institutes of Health, Bethesda, MD; Department of Pathology, Seattle Children’s Research Center, Seattle, WA; Department of Pediatrics, Children’s Research Institute, University of North Carolina, Chapel Hill, NC

## Abstract

Developing high-resolution reference maps of disease-susceptible spatial niches is a critical step to mitigating the profound effects of lung disease. Here, we present an integrated multimodal single-nucleus human lung atlas (snHLA) profiling 746,047 nuclei from 49 mapped lung blocks spanning clinically relevant distal airways, alveoli, and interstitium across 11 healthy adults. Integrating snRNA-seq and SNARE-seq2, which co-assays chromatin accessibility and gene expression from the same nucleus, we resolved 70 molecularly distinct populations and captured 332,846 accessible chromatin regions, nominating new transcriptional regulators of human lung cell diversity. Spatial transcriptomics using MERFISH mapped 25 cell populations across 7 structural neighborhoods and multiplexed immunofluorescence localized cell subtypes and distal airway-defining protein markers, expanding and validating distinct lung structure-specific cell populations. This open access snHLA and companion Cell Type and Marker Gene Dictionary with anatomically aligned nomenclature delivers a foundational resource at an unprecedented resolution to interrogate the origins of lung pathophysiology.
