## Supplementary Tables 1-12 for "A Multimodal Spatial and Epigenomic Atlas of Human Adult Lung Topography": Supplementary Table 2 Lung Block Anatomical Characterizations and Use in Assays.xlsx

### Sheet: Detailed
	Supplementary Table 2. Lung Block Anatomical Characterizations and Use in Assays
	Summary of omic experiments presented on 63 human lung donor blocks, including location, pathology review, and IDs for HuBMAP Portal data access.
								DISTAL AIRWAY						STRUCTURES PRESENT									NOTES: Pathologic findings
								Bronchi	Junction	Bronchioles				Pleura				Smooth Muscle
						Airway diameter (mm):		<5		<2	<1	<0.6
								*Subsegmental (distal)	Bronchi- bronchiole	Primary (proximal)	Lobular (distal)	Terminal	Respiratory	Peripheral	Interlobular Septa	SMG	Cartilage	Airway	Vascular	Artery	Vein	Nerve
	HuBMAP IDs	Assay	Tissue Preservation	Location ID	Lung Lobe	Bronchopulm Seg	Generation:	4-6	7-9	8-11	12-16	17-19	20-23
	HBM326.SRTD.984	H&E, snRNA	Frozen in OCT	D273-RML-9A5	RML	Right Medial		N	Y	can't exclude partial on edge	can't exclude partial on edge	Y	Y	partial	Y	Y	Y	Y	Y	Y	Y	Y	thickened airway basement membranes; partial airways on edge, focal periairway inflammation
	HBM437.CVGQ.787	H&E, snRNA	Frozen in OCT	D265-LUL-5B4	LUL	Left Posterior		N	Y	Y	Y	Y	Y	partial	Y	Y	Y	Y	Y	Y	Y	Y
	HBM744.DVKT.694	H&E, snRNA	Frozen in OCT	D265-LUL-13B5	LUL	Left Lingula Inferior		Y	Y	not seen	Y	Y	Y	N	partial	Y	Y	Y	Y	Y	Y	not seen	metaplastic bone in cartilage
	HBM497.VGSN.945	H&E, snRNA, SNARE2	Frozen in OCT	D265-LUL-9B4	LUL	Left Anterior		N	N	N	N	Y	Y	N	Y	N	N	Y	Y	Y	Y	N
	HBM624.HGGF.297	H&E, snRNA, SNARE2	Frozen in OCT	D265-LUL-20A3	LUL	Left Lingula Inferior		N	N	N	Y	Y	Y	Y	Y	N	N	Y	Y	Y	Y	N
	HBM824.SLZK.599	H&E, SNARE2	Frozen in OCT	D265-LUL-5A3	LUL	Left Apical		N	N	N	Y	Y	Y	Y	Y	N	N	Y	Y	Y	Y	N
	HBM325.FMTV.343	H&E, snRNA, SNARE2	Frozen in OCT	D265-LUL-13B4	LUL	Left Lingula Superior		N	Y	Y	Y	Y	Y	N	partial	Y	Y	Y	Y	Y	Y	Y	occlusive arterial thrombi with perivascular inflammation
	HBM338.VMRG.486	H&E, snRNA, SNARE2	Frozen in OCT	D260-LUL-5A3	LUL	Left Apical		N	Y	Y	Y	Y	Y	N	Y	N	Y	Y	Y	Y	Y	Y
	HBM922.TCNK.538	H&E, snRNA, SNARE2	Frozen in OCT	D260-LUL-5C3	LUL	Left Posterior		N	N	Y	Y	Y	probably	Y	partial	N	N	Y	Y	Y	Y	p	abundant inflammatory cells in alveoli
	HBM776.MWMG.262	H&E, snRNA, SNARE2	Frozen in OCT	D260-LUL-11A3	LUL	Left Anterior		N	N	N	N	Y	Y	Y	partial	N	N	Y	Y	Y	Y	Y	abundant inflammatory cells in alveoli
	HBM495.CCMS.672	H&E, snRNA, SNARE2	Frozen in OCT	D260-LUL-11C8	LUL	Left Anterior		N	partial	Y	Y	not seen	Y	N	Y	N	Y	Y	Y	Y	Y	Y	partial/fragmented section
	HBM664.CMGH.349	H&E, snRNA	Frozen in OCT	D264-LUL-13B5	LUL	Left Lingula Superior		N	Y	N	probably	Y	probably	N	Y	difficult to see in sxn	Y	Y	Y	Y	Y		partial section; dense macrophage accumulation; focal dense anthracotic pigment
	HBM328.HNFB.949	H&E, snRNA, SNARE2	Frozen in OCT	D264-LUL-4A2	LUL	Left Apical		N	N	N	N	Y	Y	N	partial	N	N	Y	Y	Y	Y	not seen	focal dense anthracotic pigment
	HBM267.HTHQ.426	H&E, snRNA, SNARE2	Frozen in OCT	D264-LUL-4A6	LUL	Left Posterior		N	N	N	partial	Y	Y	N	not seen	N	N	Y	Y	Y		Y	partial section. large arterial thrombus; focal intimal hyperplasia of artery; focal dense anthracotic pigment
	HBM399.SZKR.526	H&E, snRNA, SNARE2	Frozen in OCT	D264-LUL-7B4	LUL	Left Lingula Superior		Y	Y	N	N	N	not seen	N	Y	Y	Y	Y	Y	Y	Y	Y	partial section
	HBM828.FDRM.746	H&E, snRNA, SNARE2	Frozen in OCT	D264-LUL-10A3	LUL	Left Anterior		N	Y	N	Y	Y	Y	Y	partial	N	N	Y	Y	Y	Y	not seen	partial section
	HBM279.ZBSM.472	H&E, snRNA, SNARE2	Frozen in OCT	D239-RML-9B3	RML	Right Medial		N	N	N	N	prob sloughed	probably	N	Y	N	N	Y	Y	Y	Y	N	partial section
	HBM622.DQNP.599	H&E, snRNA, SNARE2	Frozen in OCT	D239-RML-9B5	RML	Right Medial		N	N	N	Y	Y	Y	Y	Y	N	N	Y	Y	Y	Y	N
	HBM288.MHXG.854	H&E, snRNA, SNARE2	Frozen in OCT	D239-RML-3A4	RML	Right Lateral		N	N	N	N	Y	Y	Y	Y	N	N	Y	Y	Y	Y	N
	HBM825.KBPF.658	H&E, snRNA, SNARE2	Frozen in OCT	D239-RML-7A2	RML	Right Lateral		N	N	N	N	Y	Y	Y	N	N	N	Y	Y	Y	Y	N	partial section
	HBM897.MZNC.757	H&E, snRNA, SNARE2	Frozen in OCT	D239-RML-7A3	RML	Right Lateral		N	Y	Y	Y	Y	Y	Y	N	Y	Y	Y	Y	Y	Y	Y	hypertensive changes arteries; mucous inspissation bronchus
	HBM242.XXTB.333	H&E, snRNA, SNARE2	Frozen in OCT	D239-RML-12A3	RML	Right Medial		N	N	N	Y	Y	Y	Y	Y	N	N	Y	Y	Y	Y	N	partial section
	HBM636.XRCL.997	H&E, snRNA, SNARE2	Frozen in OCT	D239-RML-12A4	RML	Right Medial		N	N	N	not seen	Y	Y	Y	N	N	N	Y	Y	Y	Y	N	partial section
	HBM935.BPZZ.984	H&E, snRNA	Frozen in OCT	D271-RML-7B4	RML	Right Lateral		N	N	N	Y	Y	Y	N	Y	N	N	Y	Y	Y	Y	N	airway and distal inflammation with sloughing
	HBM946.WFMM.788	H&E, snRNA	Frozen in OCT	D271-RML-10B3	RML	Right Lateral		N	limited	Y	Y	Y	Y	?Y	Y	N	Y	Y	Y	Y	Y	Y
	HBM695.BKXQ.562	H&E, snRNA, SNARE2	Frozen in OCT	D346-RUL-4A4	RUL	Right Anterior		N	N	N	Y	Y	Y	Y	Y	N	N	Y	Y	Y	Y	N
	HBM996.XSFS.465	H&E, snRNA, SNARE2	Frozen in OCT	D346-RUL-4B5	RUL	Right Anterior		N	N	N	Y	Y	Y	Y	not seen	N	N	Y	Y	Y	Y	Y	partial section; prominent smooth muscle bundles in distal airway
	HBM725.PZJL.434	H&E, snRNA, SNARE2	Frozen in OCT	D346-RUL-9A2	RUL	Right Anterior		N	N	N	N	N	Y	Y	Y	N	N	Y	Y	Y	Y	N
	HBM848.PRTH.942	H&E, snRNA, SNARE2	Frozen in OCT	D346-RUL-9B4	RUL	Right Anterior		N	Y	Y	Y	Y	Y	N	N	Y	Y	Y	Y	Y	Y	Y
	HBM733.MDFT.436	H&E, snRNA	Frozen in OCT	D292-RUL-5A5	RUL	Right Posterior		N	N	N	N	Y	Y	Y	Y	N	N	Y	Y	Y	Y	N
	HBM638.GGCQ.252	H&E, snRNA, SNARE2	Frozen in OCT	D292-RUL-5A2	RUL	Right Apical		N	N	N	Y	Y	Y	Y	Y	N	N	Y	Y	Y	Y	N
	HBM723.WVZJ.827	H&E, snRNA, SNARE2	Frozen in OCT	D292-RUL-10A5	RUL	Right Anterior		N	N	N	Y	Y	Y	Y	Y	N	N	Y	Y	Y	Y	N
	HBM973.CRMG.832	H&E, snRNA, SNARE2	Frozen in OCT	D292-RUL-5B7	RUL	Right Posterior		N	N	N	can't exclude	Y	Y	Y	Y	N	N	Y	Y	Y	Y	N	partial section; large arterial thrombus
	HBM337.KBLS.364	H&E, snRNA, SNARE2	Frozen in OCT	D292-RUL-5B5	RUL	Right Posterior		N	N	N	N	Y	Y	not seen	Y	N	N	Y	Y	Y	Y	N
	HBM399.HRKG.458	H&E, snRNA	Frozen in OCT	D231-RML-10A4	RML	Right Medial		N	N	Y	Y	Y	Y	Y	Y	N	N	Y	Y	Y	Y	Y
	HBM633.CHDG.392	H&E, snRNA, SNARE2	Frozen in OCT	D231-RML-2A3	RML	Right Lateral		N	N	N	Y	Y	Y	Y	partial	N	N	Y	Y	Y	Y	N	dispersed inflammatory cells
	HBM439.RKPP.789	H&E, snRNA, SNARE2	Frozen in OCT	D231-RML-4B4	RML	Right Lateral		N	N	N	Y	Y	Y	partial	Y	N	N	Y	Y	Y	Y	N	dispersed inflammatory cells
	HBM736.NQNZ.734	H&E, snRNA, SNARE2	Frozen in OCT	D231-RML-6A4	RML	Right Lateral		N	Y	Y	Y	Y	Y	Y	N	N	Y	Y	Y	Y	Y	N
	HBM539.LXKF.934	H&E, snRNA, SNARE2	Frozen in OCT	D231-RML-10B2	RML	Right Medial		N	Y	Y	Y	Y	Y	Y	Y	N	Y	Y	Y	Y	Y	Y	epithelial sloughing
	HBM447.SVDJ.994	H&E, snRNA	Frozen in OCT	D403-RUL-5A2	RUL	Right Posterior		N	Y	Y	Y	Y	Y	Y	partial	N	Y	Y	Y	Y	Y	Y	prominent subpleural fibrosis
	HBM465.JWQL.645	H&E, snRNA	Frozen in OCT	D403-RUL-5C2	RUL	Right Posterior		N	N	N	Y	Y	Y	Y	Y	N	N	Y	Y	Y	Y	N
	HBM434.BZFM.259	H&E, SNARE2	Frozen in OCT	D403-RUL-3B4	RUL	Right Apical		N	Y	Y	Y	Y	Y	Y	Y	N	Y	Y	Y	Y	Y	Y
	HBM657.XJJJ.655	H&E, SNARE2	Frozen in OCT	D403-RUL-5B2	RUL	Right Posterior		N	Y	Y	Y	Y	Y	Y	partial	N	Y	Y	Y	Y	Y	Y
	HBM784.SPZB.799	H&E, snRNA	Frozen in OCT	D341-RUL-3A2	RUL	Right Anterior		N	N	N	Y	Y	Y	Y	Y	N	N	Y	Y	Y	Y	N
	HBM942.QQWW.939	H&E, snRNA	Frozen in OCT	D341-RUL-3B4	RUL	Right Anterior		N	N	N	Y	Y	Y	Y	Y	N	N	Y	Y	Y	Y	N	partial section
	HBM998.VHPF.947	H&E, snRNA	Frozen in OCT	D341-RUL-9A3	RUL	Right Anterior		N	N	N	partial	Y	Y	Y	N	N	N	Y	Y	Y	Y	N
	HBM485.MFVF.256	H&E, snRNA	Frozen in OCT	D341-RUL-9B5	RUL	Right Anterior		N	Y	Y	Y	Y	Y	N	N	Y	Y	Y	Y	Y	Y	Y
	HBM245.TZHD.382	H&E, SNARE2	Frozen in OCT	D341-RUL-3A4	RUL	Right Anterior		N	N	N	Y	Y	Y	Y	Y	Y	N	Y	Y	Y	Y	N	dystrophic calcification
	HBM892.JLHP.899	H&E, SNARE2	Frozen in OCT	D341-RUL-9B3	RUL	Right Anterior		N	Y	Y	Y	Y	Y	N	N	Y	Y	Y	Y	Y	Y	Y	dystrophic calcification
	HBM248.WJMR.773	MERFISH	Frozen in OCT	D265-LUL-20A2	LUL	Left Lingula Inferior		N	Y	Y	Y	Y	Y	Y	Y	unclear	N	Y	Y	Y	Y	unclear
	HBM725.CTFN.564	H&E	FFPE	D231-RLL-13B4	RLL	Right Lateral Basal		N	N	N	N	Y	Y	N	partial	N	N	Y	Y	Y	Y	Y	small nerve
	HBM856.BCHD.866	MxIF	FFPE	D231-RLL-11B3	RLL	Right Anterior Basal		N	N	Y	Y	Y	Y	Y	Y	N	N	Y	Y	Y	Y	Y	small nerve
	HBM554.FQRX.796	MxIF, H&E	FFPE	D239-RLL-15B3	RLL	Right Lateral Basal		Y	N	Y	Y	Y	Y	N	N	Y	Y	Y	Y	Y	Y	N
	HBM439.XSCJ.847	H&E	FFPE	D260-RLL-15C3	RLL	Right Superior		Y	Y	Y	Y	Y	Y	N	not seen	Y	Y	Y	Y	Y	Y	Y	abundant inflammation
	HBM548.KWTN.354	H&E	FFPE	D264-LLL-12B3	LLL	Left Superior		Y	Y	Y	Y	Y	partial	Y	N	Y	Y	Y	Y	Y	Y	Y
	HBM745.XSZJ.387	H&E	FFPE	D265-LLL-10A7	LLL	Left Lateral Basal		N	N	N	N	Y	Y	Y	partial	N	N	Y	Y	Y	Y	N
	HBM395.JPSZ.677	H&E	FFPE	D271-RLL-15B7	RLL	Right Posterior Basal		N	Y	Y	Y	Y	Y	N	N	Y	Y	Y	Y	Y	Y	Y	alveolar inflammation
	HBM795.MJCN.964	MxIF, H&E	FFPE	D273-RLL-15B3	RLL	Right Superior		N	Y	Y	Y	Y	Y	Y	partial	Y	Y	Y	Y	Y	Y	Y	alveolar inflammation
	HBM536.PJNF.357	H&E	FFPE	D292-RLL-14C2	RLL	Right Superior		N	Y	N	Y	Y	Y	N	partial	Y	dystrophic calcification	Y	Y	Y	Y	Y	hypertensive change of large artery
	HBM927.GWCS.636	MxIF	FFPE	D292-RLL-19B4	RLL	Right Posterior Basal		Y	Y	Y	Y	Y	Y	N	N	Y	Y	Y	Y	Y	Y	N
	HBM967.CLZG.977	MxIF, H&E	FFPE	D341-RLL-17C4	RLL	Right Superior		N	Y	Y	Y	Y	Y	N	N	Y	Y	Y	Y	Y	Y	Y	dystrophic calcification
	HBM965.ZLXX.544	H&E	FFPE	D346-RLL-20B3	RLL	Right Superior		N	Y	N	Y	Y	Y	N	N	Y	Y	Y	Y	Y	Y	Y
	HBM296.LBCM.745	MxIF	FFPE	D346-RLL-21C5	RLL	Right Posterior Basal		N	Y	Y	Y	Y	Y	N	N	Y	Y	Y	Y	Y	Y	Y
	HBM848.MCDW.627	H&E	FFPE	D403-RLL-15B3	RLL	Right Posterior Basal		N	Y	Y	Y	Y	Y	N	Y	N	Y	Y	Y	Y	Y	N
								Pathologist Notes:
								1) Many frozen sections are partial, as occurs in sectioning unfixed frozen lung tissue blocks, so a "N" refers to not seen versus definitively absent
								2) A 'Y' does not reflect the size of a structure seen only that it is seen in H&E. (ie the nerve might be tiny or large)
								3) Interlobular septa were determined by actual septa not just when veins present. This likely not consequential.
								4) Any airway that had any cartilage was called Junction bronchi/iole cartilage even though the measured size ALWAYs smaller than the size listed in the chart
								5) Accordingly histologic airways smaller than the chart measurements and as airways partial or continous not always easy to say whether an airway is a small proximal versus big distal or small distal versus large terminal
								6) "Alveolar airways" always refer to detection of respiratory bronchioles
								7) *Categorized as Distal Subsegmental
