## Supplementary Tables 1-12 for "A Multimodal Spatial and Epigenomic Atlas of Human Adult Lung Topography": Supplementary Table 4 snHLA Cell Type and Marker Gene Dictionary.xlsx

### Sheet: Cell Type Labels & Markers
	Supplementary Table 4. snHLA Cell Type and Marker Gene Dictionary
	Cell type annotations at class and subclass levels with curated and NSForest marker genes for harmonized 10X snRNA and SNARE-RNA.
	Cell shading: Dark Blue: Super Class cells and markers that apply to all subsequent rows within that SuperClass; Medium and Light Blue: Cell Class and SubClass where markers apply to all subsequent rows within that Class or SubClass. White: Cell Types, SubTypes or States (as in proliferating).
	Full Name	Subclass					Class	snHLA Curated (snRNA + SNARE2)			NSForest
		Level 5	Level 4	Level 3	Level 2	Level 1		Positive Markers	Negative Markers		Level 5	Level 4	Level 3	Level 2	Level 1	Class	Additional snHLA Curated Markers
	Epithelial cell						Epithelial	CDH1, EPCAM								SHANK2, SHROOM3
	Myoepithelial Cell	MEC	MEC	MEC	MEC	Epi.Glandular		TP63, KRT15, KRT17, LAMA1, NTRK2, KRT14, PLD5, KCNQ5, MYH11, ACTA2			KRT17, PLD5	KRT17, PLD5	KRT17, PLD5	KRT17, PLD5	CCDC129, CHRM3		COL17A1, CARMN, MPPED2, SLC27A6
	Serous cell	Serous	Serous	Serous	Serous			LYZ, LTF, PRB4, CCDC129, BARX2			CCDC129, BARX2	CCDC129, BARX2	CCDC129, BARX2	CCDC129, BARX2			AZGP1, PRB3, AC078923.1, PKN2-AS1
	Basal cell				Basal	Epi.Airway		TP63, KRT15						TP63, SRGAP3	BMPR1B, NTN1
	Basal cell	Basal	Basal	Basal	Basal			KRT5			KRT15, TP63	KRT15, TP63	TP63, SRGAP3
	Suprabasal cell	Suprabasal	Suprabasal	Basal	Basal			SERPINB13, ADAM28, SULT2B1, SEMA3A, SUSD4	KRT17		AQP3, PTPRZ1,SUSD4	SEMA3A, SUSD4, AQP3	TP63, SRGAP3				SERPINB3, NOTCH3, KRT19, CCDC144NL-AS1
	Bronchiolar basal cell subset 1 a	Br.Basal-1	Br.Basal	Basal	Basal			SFTPB, CNTN6, GPC3			CNTN6, GPC3, TP63	CNTN6, GPC3, TP63	TP63, SRGAP3				FRAS1, FRMPD4, IGFBP2
	Bronchiolar basal cell subset 2 a	Br.Basal-2	Br.Basal	Basal	Basal			SFTPB, MFSD2A, TMEM163, SLC34A2	KRT5		AC005165.1, FRAS1, AC013652.1, BCL11A	CNTN6, GPC3, TP63	TP63, SRGAP3				CACNB4, ZNF385B
	Basal proliferating cell	Basal.p	Basal.p	Basal.p	Basal			KRT5, MKI67, TOP2A, CIT			TMPRSS4, APOLD1, POLQ	TMPRSS4, APOLD1, POLQ	AC016205.1, EYA1				MELK, POLQ
	Pulmonary ionocyte b,k	Ionocyte	Ionocyte	Ionocyte	Ionocyte			FOXI1, CFTR, ASCL3, CLNK, DGKI			DGKI	DGKI	DGKI	LINC01187, CLNK			TMPRSS11E, NXPH2, CLCNKB, HEPACAM2
	Pulmonary neuroendocrine cell	PNEC	PNEC	PNEC	PNEC			NRXN1, GRP, RIMS2, RALYL			NRG1, NEGR1	NRG1, NEGR1	NRG1, NEGR1	NRG1, NEGR1			CACNA1A, ATP8A2, NOL4
	Multiciliated cell			Multiciliated	Multiciliated			FOXJ1,CDHR3, RSPH1					CFAP299, HYDIN	CFAP299, AGBL4			DNAH9, DNAH3, CFAP299, DNAH12, CFAP299, CDHR4, CFAP54, PACRG, PTPRT, DCDC1, LRRIQ1, ANKFN1, CNAAF1
	Multiciliated cell subset 1 c	Multiciliated-1	Multiciliated	Multiciliated	Multiciliated			GRM7, POU2AF1, EGLN3			MUC16, DNAH3	DNAH9, DNAAF1
	Multiciliated cell subset 2	Multiciliated-2	Multiciliated	Multiciliated	Multiciliated			PRMT8, KCNN3, HS6ST2, NELL2			PRMT8, CFAP299	DNAH9, DNAAF1
	Deuterosomal cell	Deuterosomal	Deuterosomal	Multiciliated	Multiciliated			DEUP1, CDC20B, FOXN4			CDC20B, FOXN4, E2F7	CDC20B, FOXN4					CCNO, SMIM35, E2F7
	Multiciliated airway secretory intermediate cell **	Multicil.Aw.Sec	Multiciliated	Multiciliated	Multiciliated			BPIFB1, SCGB1A1	SCGB3A2
	Airway secretory cell			Aw.Secretory	Aw.Secretory			BPIFB1, SCGB1A1, SCGB3A1	SCGB3A2				ERN2, BPIFB1	SCGB1A1			CP
	Club cell	Club	Club	Aw.Secretory	Aw.Secretory			FER1L6, SERPINB11			ERN2, AC007681.1, PLEKHS1	ERN2, WNK2					MUC5B, MSMB, MUC16, LCN2, AGR2
	Bronchiolar club cell	Br.Club	Club	Aw.Secretory	Aw.Secretory			SFTPB, WNT5A, B3GALT5, ADAMTSL1	MSMB, TFF3		AC121764.1, B3GALT5	ERN2, WNK2					AC121764.1, MUC5B, low SCUBE2
	Goblet celld	Goblet	Goblet	Aw.Secretory	Aw.Secretory			MUC5AC, SPDEF, TFF3, AGR2, MUC5B, LCN2, MSMB			MUC5B, TFF3	TFF3, WFDC2					MUC16, FER1L6, SERPINB11, CXCL6
	Bronchiolar airway secretory cell a,e, j			BrAS	BrAS			SCGB3A2, GDF15, SFTPB	BPIFB1					SCGB3A2			RNASE1, GRHL1, ADRA1B
	Pre-terminal bronchiole secretory cell	Pre-TB-SC	Pre-TB-SC	BrAS	BrAS			SCGB1A1, FGF12, BMP6	MUC5AC, MUC5B		SCGB3A2, SCGB1A1	SCGB3A2, SCGB1A1	SCGB3A2				AGR3, CA3, ERG1
	Terminal and respiratory bronchiole secretory cell	TRB-SC	TRB-SC	BrAS	BrAS			MS4A15	SCGB1A1, SFTPC		AC019117.1, ARHGAP42, ITGA9	AC019117.1, CLIC6, ITGA9	SCGB3A2
	Bronchioloar alveolar type 0 cell	AT0	AT0	BrAS	BrAS			SFTPC, SFTPA2, SLPI, HSD17B6, PTCHD1-AS	SCGB1A1		SCGB3A2, AC019117.1, SLC22A3	SCGB3A2, AC019117.1, SLC22A3	SCGB3A2				AQP4, AQP5
	AT0/AT2 intermediate cell	AT0.AT2	AT0.AT2	BrAS.AT2	BrAS			SFTPC, SFTPA2, SLPI, HSD17B6, PTCHD1-AS, ABCA3, BMP1, LAMP3			HSD17B6, TMEM108, AC019117.1, SLC22A3	HSD17B6, TMEM108, SLC22A3, ZNF385B	HSD17B6, KIAA1324, SLC22A3				LANCL1-AS1
	Pulmonary alveolar epithelial cell					Epi.Alveolar									PEBP4, P3H2
	Alveolar epithelial type 2 cell							SFTPB, SFTPC, BMP1, ABCA3, LAMP3						PTGFR, LAMP3			HHIP, PGC, CCDC141, LANCL1-AS1, AC046195.1, MSMO1
	AT2 cell subset 1	AT2-1	AT2	AT2	AT2			CCDC141, LANCL1-AS1			FMO5, AC010998.1	PTGFR, AC010998.1	PTGFR, TMEM163
	AT2 cell subset 2	AT2-2	AT2	AT2	AT2			LRP2, SCN1A, DMBT1			LRP2, PTGFR, TMEM163	PTGFR, AC010998.1	PTGFR, TMEM163				SLC6A14, CFTR
	AT2 signaling cell	AT2.sig	AT2.sig	AT2	AT2			FABP5, DBI, SERPINA1, S100A14, DMBT1			SCD, NPC2, SFTPD, LAMP3	SCD, NPC2, SFTPD	PTGFR, TMEM163				SUSD2, TMEM125, CXCL17, UQCR10, SLC6A14, SCD
	AT2 proliferating cell	AT2.p	AT2.p	AT2.p	AT2			MKI67, TOP2A, CIT			TOP2A, ANLN	TOP2A, ANLN	TOP2A, ANLN				DMBT1
	AT2/AT1 intermediate cell	AT2.AT1	AT2.AT1	AT2.AT1	AT2.AT1			RAB27B, MALDR1, SCEL			MALRD1, RAB27B, SCEL, AC112206.2	MALRD1, RAB27B, SCEL, AC112206.2	MALRD1, RAB27B, ANKRD29, AC027288.3				NDNF, SHC3, CLDN18, GPC5, COL4A3, CLIC5, ANKRD29, GRAMD2A
	Alveolar epitheilal type 1 cell				AT1			RTKN2, MYRF, SCEL, SPOCK2						LINC01290, ARHGEF26			ANKRD29, GRAMD2A, GALNT5, NDNF, NKAP5, EMP2, SEMA3E, HDAC2-AS2, BDNF
	AT1 cell subset 1	AT1-1	AT1	AT1	AT1			BDNF			LINC01290, SCEL	LINC01290, ARHGEF26	LINC01290, ARHGEF26
	AT1 cell subset 2	AT1-2	AT1	AT1	AT1			TACSTD2, PCYOX1, PDPN, AGER, CLDN18, CEACAM6, SPOCK2			AGER, SPOCK2	LINC01290, ARHGEF26	LINC01290, ARHGEF26				VEGFA, KCNIP1, SEMA3B, SDC1, FSTL3, CLIC3
	Alveolar epithelial transitional proliferating cell	AT.p	AT.p	AT.p	AT1			MKI67, TOP2A, CIT, ABCA3, AGER			NYAP2, IQGAP3	NYAP2, IQGAP3	NYAP2, IQGAP3
	Neural cell	Neural	Neural	Neural	Neural	Neural	PNS	NRXN1, CDH19, SORCS1, XKR4			NRXN1	NRXN1	NRXN1	NRXN1	NRXN1	NRXN1
	Connective tissue cell						Connective									CACNA1C
	Pulmonary interstitial fibroblast					CT.Fibroblast		FBLN1, FLBN5							LSAMP, SLIT3		SPON1, PDGFRA
	Alveolar fibroblast				AlvFB			ADRA1A, GRIA1, ITGA8, CCBE1, GALNT17, PCDH15						ADRA1A, ITGA8			ADAMTS12, (low TCF21, WNT2), NPNT, CES1
	Alveolar fibroblast subset 1	AlvFB-1	AlvFB	AlvFB	AlvFB			NKD1			ADRA1A, NKD1	ADRA1A, ITGA8	ITGA8, ADGRB3
	Alveolar fibroblast subset 2	AlvFB-2	AlvFB	AlvFB	AlvFB			PIEZO2, PHACTR3, GRIK4			COL6A3, NTNG1	ADRA1A, ITGA8	ITGA8, ADGRB3
	Alveolar fibroblast proliferating	AlvFB.p	AlvFB.p	AlvFB.p	AlvFB			MKI67, TOP2A, CIT			KIF14, TPX2, APOLD1, KIF18B, ANLN	KIF14, PIEZO2, ANLN	KIF14, C21orf58, APOLD1, KIF18B, ANLN				NTNG1, COL6A3, ADAMTS12, (low TCF21, WNT2), FGF7
	Adventitial Fibroblast				AdvFB			SCARA5, DCLK1, SPOCK1, MFAP5						PTGIS, FBLN1			GALNT15, CCDC80, FGF7, DCN, (low PI16, SFRP2, CDON), SERPINF1
	Adventitial Fibroblast	AdvFB	AdvFB	AdvFB	AdvFB						ABCA10, FBLN1	ABCA10, FBLN1	ABCA10, FBLN1
	Subpleural Fibroblast f	AdvFB.subpl	AdvFB.subpl	AdvFB.subpl	AdvFB			HAS1, WT1, GFPT2, CRISPLD2, TWIST2, NR4A3			MEDAG, NR4A1	MEDAG, NR4A1	MEDAG, NR4A1				MEDAG, ADAMTS15, WT1, ALDH1A3, MEG3, FGF7
	Secondary crest myofibroblast g	SCMF	SCMF	SCMF	SCMF	CT.Myofibroblast		ITGBL1, IGFBP5, COL24A1, LUZP2, NALCN	CDH4, ACTG2, low ACTA2		ITGBL1, GALNT17	ITGBL1, GALNT17	ITGBL1, GALNT17	ITGBL1, GALNT17			DACH2, PDGFRA, FGF18, ITGA10
	Lung pericyte	Pericyte	Pericyte	Pericyte	Pericyte	CT.Pericyte		TRPC6, LAMC3, ADARB2	ACTG2		LAMC3	LAMC3	LAMC3	LAMC3			KCNK3, AFF2
	Muscle cell					CT.Muscle		MYH11							MYH11, CARMN
	Airway smooth muscle cell	ASMC	ASMC	ASMC	ASMC			MYOCD, ACTA2, ACTG2, DES, LGR6, HS6ST3			PRUNE2, ZNF385D	PRUNE2, ZNF385D	PRUNE2, ZNF385D	PRUNE2, ZNF385D			CARMN, ITGA7, PRUNE2, HPSE2, PLXNA4, LINC00578
	Vascular smooth muscle cell	VSMC	VSMC	VSMC	VSMC			MYOCD, ACTA2, ACTG2, ITGA7, NTRK3, ADGRL3, KCNAB1			ADGRL3, LMOD1	ADGRL3, NTRK3	ADGRL3, NTRK3	ADGRL3, NTRK3			CARMN
	Endothelial cell						Endothelial	PECAM1, NOTCH4, VWF								LDB2
	Arterial endothelial cell		AEC	AEC	AEC	Endo.Arterial		DKK2, GJA5						DKK2	DKK2		EFNB2, NOS1
	Arterial endothelial cell subset 1	AEC-1	AEC	AEC	AEC			IGFBP3			DKK2	DKK2, LDB2	DKK2				BMX
	Arterial endothelial cell subset 2 *	AEC-2	AEC	AEC	AEC			IFI44L, IL33, VCAM1, LIPG			IL33, NPR3, GJA5	DKK2, LDB2	DKK2				LINC00551, IDO1
	Microvascular endothelial cell					Endo.Microvascular		BTNL9	DKK2					FCN3, HECW2	FENDRR, HECW2
	Capillary general endothelial cell	CAP1	CAP1	CAP1	CAP1			FCN3, IL7R			SLC6A4, FCN3	TEK, IL7R	TEK, IL7R				BMP6
	Capillary intermediate level 1 cell c	CAP1.l1	CAP1	CAP1	CAP1			SERPINE1, CX3CL1, IRAK2			CX3CL1, SERPINE1	TEK, IL7R	TEK, IL7R				PODXL
	Capillary intermediate level 2 cell c	CAP1.l2	CAP1	CAP1	CAP1			GBP4, TNFSF10, RGS6, PDE10A			GBP4, TNFSF10	TEK, IL7R	TEK, IL7R				GRAPL, IFI44L, AL157871.4, IDO1
	Capillary aerocyte endothelial cell	CAP2	CAP2	CAP2	CAP2			HPGD, EDNRB			HPGD, EMCN	HPGD, AQP1	HPGD, AQP1				CA4, PDE1C, LINC02197, PRX
	Venous endothelial cell				VEC	Endo.Venous		ACKR1						ACKR1, RAMP3	MYRIP, ACKR1		MYRIP
	Pulmonary venous endothelial cell h	PVEC	PVEC	PVEC	VEC			HDAC9, PLAT, PLA1A	COL15A1		ADGRG6, PKHD1L1	ADGRG6, PKHD1L1	ADGRG6, PKHD1L1
	Systemic venous endothelial cell h	SVEC	SVEC	SVEC	VEC			COL15A1, PLVAP, ABCB1, CPXM2			ADGRL4, ZNF385D	ADGRL4, ZNF385D	ABCB1, PLVAP				CD34, ZNF385D, NR5A2, KCNC4, RASGRF2, ENPP2
	Lymphatic endothelial cell	LEC	LEC	LEC	LEC	Endo.Lymph		MMRN1, PROX1, PKHD1L1, RELN						PKHD1L1, RELN	PKHD1L1, RELN		SEMA3A, PGM5, SEMA3D, PIEZO2, LYVE1
	Lymphatic endothelial cell subset 1	LEC-1	LEC	LEC	LEC						SEMA3D, MMRN1	RELN, MMRN1	RELN, MMRN1
	Lymphatic endothelial cell subset 2	LEC-2	LEC	LEC	LEC			NOTCH4, SLC6A4			RELN, MMRN1, SLC6A4, HPGD	RELN, MMRN1	RELN, MMRN1
	Leukocyte						Immune	PTPRC								DOCK2
	Myeloid cell					Imm.Myeloid		SLC8A1							TBXAS1, SLC8A1
	Macrophage				Macrophage			BACH1, MRC1, MSR1, CD163	FCN1					STAC, MSR1			SIGLEC1, HMOX1
	Alveolar macrophage	AM	AM	AM	Macrophage			PPARG, MARCO, INHBA			MARCO, STAC	MARCO, STAC	MARCO, STAC
	Alveolar macrophage proliferating cell	AM.p	AM.p	AM.p	Macrophage			MKI67, TOP2A, CIT			MOGAT1, IQGAP3	MOGAT1, MARCO, OLR1	MOGAT1, IQGAP3, OLR1				ABCG1, CYP27A1
	Intravascular macrophage cell i	IVM	IVM	IVM	Macrophage			PARG, MARCO, INHBA, FABP4, ACP5, C1QA, C1QC, C1QB			APOC1, FABP4, ACP5	APOC1, FABP4, ACP5	APOC1, FABP4, ACP5				FTL, FTH1, CD68, APOC1, APOE, ABCG1, CYP27A1
	Interstitial macrophage cell	IM	IM	IM	Macrophage			F13A1, IGSF21, SLC40A1, FOLR2			F13A1	F13A1	F13A1				CD163L1, RNF150
	Interstitial macrophage proliferating cell	IM.p	IM.p	IM.p	Macrophage			MKI67, TOP2A, CIT			F13A1, STAB1, MKI67	F13A1, MKI67, CIT	F13A1, MKI67, CIT
	Dendritic cell				DC			CSF2RA, FLT3, ST18						JAML, ATP8B4, CIITA			BACH1, MRC1, HCK, MYO1F
	Classical (conventional) type 1 dendritic cell*	cDC1	cDC1	cDC1	DC			FLT3, CLEC9A, ZBTB46, IRF8			AC099560.1, CCDC26	AC099560.1, CCDC26	AC099560.1, CCDC26
	Classical (conventional) type 2 dendritic cell	cDC2	cDC2	cDC2	DC			CLEC10A, FCGR2B, JAML, MS4A4E			JAML, MS4A4E, CSF2RA	JAML, MS4A4E, HLA-DPB1	JAML, MS4A4E, HLA-DPB1
	Monocyte				Monocyte			FCN1, CD163						FCN1			BACH1, HCK, MYO1F
	Patrolling (non-classical) monocyte	pMON	pMON	pMON	Monocyte			FCGR3A, LILRB2, ADGRE2, TNFRSF1B	AMPH		ADGRE2, PIK3AP1, POU2F2	ADGRE2, PIK3AP1, POU2F2	ADGRE2, PIK3AP1, POU2F2				COTL1, PIK3AP1, POU2F2
	Inflammatory (classical) monocyte	iMON	iMON	iMON	Monocyte			VCAN, AMPH			VCAN, NAIP	VCAN, NAIP	VCAN, NAIP				S100A9
	Granulocyte				Granulocyte			CSF3R, IL1R2, GLT1D1						SLC25A37, IL1R2			HCK, MYO1F
	Neutrophil	Neutrophil	Neutrophil	Neutrophil	Granulocyte			FCGR3B, MXD1, AC099489.1			AC099489.1, IL1R2	SLC25A37, IL1R2	SLC25A37, IL1R2				EPHB1
	Neutrophil activated	Neu.activ	Neutrophil	Neutrophil	Granulocyte			FCGR3B, MXD1, PADI4			PADI4, IL1R2	SLC25A37, IL1R2	SLC25A37, IL1R2				CR1, MGAM, MMP25
	Neutrophil degranulating	Neu.degran	Neutrophil	Neutrophil	Granulocyte			BPI, AZU1, DEFA3			ATP8B4, B4GALT5	SLC25A37, IL1R2	SLC25A37, IL1R2				ELANE
	Neutrophil proliferating	Neu.p	Neu.p	Neu.p	Granulocyte			MKI67, TOP2A, CIT			MS4A3, ATP8B4	MS4A3, H2AFV	MS4A3, VRK1
	Mast cell	Mast	Mast	Mast	Mast			KIT, MS4A2, TPSB2			CDK15, CPA3	CDK15, CPA3	CDK15, CPA3	SLC24A3			CPA3, TPSAB1, VWA5A, HDC
	Lymphoid cell					Imm.Lymphocyte									CD247, SKAP1
	T cell				T			CD96, CAMK4, THEMIS						THEMIS			BCL11B, ITK, SLFN12L
	CD4 T cell	CD4.T	CD4.T	CD4.T	T			CD4, CD3E, CD3D	CD8A, CD8B		RUNX2, CAMK4	RUNX2, CAMK4	RUNX2, CAMK4
	CD8 T cell	CD8.T	CD8.T	CD8.T	T			CD8A, CD8B			LINC01934, THEMIS	LINC01934, THEMIS	LINC01934, THEMIS
	NK T cell	NKT	NKT	NKT	T			CD3D, CD3E, GNLY, KLRD1, NCAM1			CCL5, KLRD1, SAMD3	CCL5, KLRD1, SAMD3	CCL5, KLRD1, SAMD3
	NK T proliferating cell	NKT.p	NKT.p	NKT.p	T			CD3D, CD3E, GNLY, KLRD1, NCAM1, MKI67, TOP2A, CIT			FANCI, MKI67, CD247	FANCI, MKI67, CD247	FANCI, MKI67, CD247
	Natural killer cell	NK	NK	NK	NK			CD96, GNLY, KLRD1, NCAM1	CD4, CD3E, CD3D, CD8A, CD8E		KLRF1, TXK	KLRF1, TXK	KLRF1, TXK	KLRF1, TXK			MYBL1, NKG7, BCL11B, ITK, SLFN12L
	B cell	B	B	B	B			MS4A1, BANK1			BANK1	BANK1	BANK1	BANK1			CD19 low/spec, BLK, PAX5, FCRL1, CNR2
	Plasma cell	Plasma	Plasma	Plasma	Plasma			JCHAIN, MZB1			JCHAIN	JCHAIN	JCHAIN	'IGKC
	Plasmablast	Plasmablast	Plasmablast	Plasmablast	Plasma			MKI67, TOP2A, CIT			E2F2, MZB1	E2F2, MZB1	E2F2, MZB1				IGHA1, IGHG1, IGLC2
	** Indiicates cell type discerned by SNARE-seq2 only	* Indicates cell types discerned by snRNA-seq only
	Key References for Annotation: a Murthy et al, Nature 2022; b Montoro et al, Nature 2018; c Travaglini et al, Nature 2020; d Whitsett, Annals ATS 2018; e Basil et al, Nature 2022; f Habermann et al, Sci Adv 2020.; g Guo et al, Nat Com 2023.; h Schupp et al, Circulation 2021; i Evren et al, Immunity 2021; j Rustam et al, AJRCCM 2023.
