## Supplementary Tables 1-12 for "A Multimodal Spatial and Epigenomic Atlas of Human Adult Lung Topography": Supplementary Table 5 snHLA Cell Type Alignment with Cell Ontology IDs.xlsx

### Sheet: Cell Type Labels & Markers
	Supplementary Table 5. snHLA Cell Type Alignment with Cell Ontology IDs
	Cell types by Class and Subclass, aligned to build consensus with **Cell Ontology nomenclature by markers, locations, and IDs
	Full Name	Subclass																			Class snHLA	Localizing Structure
		Level 5 snHLA	Level 5 CL ID Label	Level 5 CL ID	Level 4 snHLA	Level 4 CL ID Label	Level 4 CL ID	Level 3 snHLA	Level 3 CL ID Label	Level 3 CL ID	Level 2 snHLA	Level 2 CL ID Label	Level 2 CL ID	Level 1 snHLA	Level 1 CL ID Label	Level 1 CL Exact Synonym	Level 1 CL ID	Level 0 snHLA	Level 0 CL ID Label	Level 0 CL ID
	Epithelial cell	Epithelial cell	epithelial cell	CL:0000066	Epithelial cell	epithelial cell	CL:0000066	Epithelial cell	epithelial cell	CL:0000066	Epithelial cell	epithelial cell	CL:0000066	Epithelial cell	epithelial cell		CL:0000066	Epithelial cell	epithelial cell	CL:0000066	Epithelial	airway, submucosal gland, alveoli
	Myoepithelial Cell	MEC	myoepithelial cell of bronchus submucosal gland	CL:4033003	MEC	myoepithelial cell of bronchus submucosal gland	CL:4033003	MEC	myoepithelial cell of bronchus submucosal gland	CL:4033003	MEC	myoepithelial cell of bronchus submucosal gland	CL:4033003	Epi.Glandular	glandular epithelial cell	glandular epithelial cell	CL:0002368					bronchial airway, submucosal gland
	Serous cell	Serous	serous secreting cell of bronchus submucosal gland	CL:4033005	Serous	serous secreting cell of bronchus submucosal gland	CL:4033005	Serous	serous secreting cell of bronchus submucosal gland	CL:4033005	Serous	serous secreting cell of bronchus submucosal gland	CL:4033005									bronchial airway, submucosal gland
	Basal cell	Basal	basal epithelial cell of lower conducting airway++	CL:0002329	Basal	basal epithelial cell of lower conducting airway++	CL:0002329		basal epithelial cell of lower conducting airway++	CL:0002329	Basal	basal epithelial cell of lower conducting airway++	CL:0002329	Epi.Airway	respiratory epithelial cell	airway epithelium cell	CL:0000150					lower conducting airway mucosa
	Basal cell	Basal	basal epithelial cell of lower conducting airway++	CL:0002329	Basal	basal epithelial cell of lower conducting airway++	CL:0002329	Basal	basal epithelial cell of lower conducting airway++	CL:0002329	Basal	basal epithelial cell of lower conducting airway++	CL:0002329									lower conducting airway mucosa
	Suprabasal cell	Suprabasal	respiratory suprabasal cell	CL:4033048	Suprabasal	respiratory suprabasal cell	CL:4033048	Basal	basal epithelial cell of lower conducting airway++	CL:0002329	Basal	basal epithelial cell of lower conducting airway++	CL:0002329									lower conducting airway mucosa
	Bronchiolar basal cell subset 1	Br.Basal-1	basal epithelial cell of bronchioles; SFTPB positive	Pending	Br.Basal	basal epithelial cell of bronchioles; SFTPB positive	Pending	Basal	basal epithelial cell of bronchioles; SFTPB positive	Pending	Basal	basal epithelial cell of lower conducting airway++	CL:0002329									bronchiolar airway mucosa
	Bronchiolar basal cell subset 2	Br.Basal-2	basal epithelial cell of bronchioles; SFTPB high	Pending	Br.Basal	basal epithelial cell of bronchioles; SFTPB high	Pending	Basal	basal epithelial cell of bronchioles; SFTPB high	Pending	Basal	basal epithelial cell of lower conducting airway++	CL:0002329									bronchiolar airway mucosa
	Basal proliferating cell	Basal.p	cycling basal epithelial cell of of conducting airway	Pending	Basal.p	cycling basal epithelial cell of conducting airway	Pending	Basal.p	cycling basal epithelial cell of conducting airway	Pending	Basal	basal epithelial cell of lower conducting airway++	CL:0002329									lower conducting airway mucosa
	Pulmonary ionocyte	Ionocyte	pulmonary ionocyte	CL:0017000	Ionocyte	pulmonary ionocyte	CL:0017000	Ionocyte	pulmonary ionocyte	CL:0017000	Ionocyte	pulmonary ionocyte	CL:0017000									lower conducting airway mucosa
	Pulmonary neuroendocrine cell	PNEC	lung neuroendocrine cell	CL:1000223	PNEC	lung neuroendocrine cell	CL:1000223	PNEC	lung neuroendocrine cell	CL:1000223	PNEC	lung neuroendocrine cell	CL:1000223									lower conducting airway mucosa
	Multiciliated cell	Multiciliated	multiciliated columnar cell of lower conducting airway++	CL:0002145	Multiciliated	multiciliated columnar cell of lower conducting airway++	CL:0002145	Multiciliated	multiciliated columnar cell of lower conducting airway++	CL:0002145	Multiciliated	multiciliated columnar cell of lower conducting airway++	CL:0002145									lower conducting airway mucosa
	Multiciliated cell subset 1	Multiciliated-1	multiciliated columnar cell of lower conducting airway; GRM7 positive	Pending	Multiciliated	multiciliated columnar cell of lower conducting airway++	CL:0002145	Multiciliated	multiciliated columnar cell of lower conducting airway++	CL:0002145	Multiciliated	multiciliated columnar cell of lower conducting airway++	CL:0002145									lower conducting airway mucosa
	Multiciliated cell subset 2	Multiciliated-2	multiciliated columnar cell of lower conducting airway; PRMT8 positive	Pending	Multiciliated	multiciliated columnar cell of lower conducting airway++	CL:0002145	Multiciliated	multiciliated columnar cell of lower conducting airway++	CL:0002145	Multiciliated	multiciliated columnar cell of lower conducting airway++	CL:0002145									lower conducting airway mucosa
	Deuterosomal cell	Deuterosomal	deuterosomal cell	CL:4033044	Deuterosomal	deuterosomal cell	CL:4033044	Multiciliated	multiciliated columnar cell of lower conducting airway++	CL:0002145	Multiciliated	multiciliated columnar cell of lower conducting airway++	CL:0002145									lower conducting airway mucosa
	Multiciliated airway secretory intermediate cell	Multicil.Aw.Sec	multiciliated.secretory intermediate cell of conducting airway	Pending	Multiciliated	multiciliated columnar cell of lower conducting airway++	CL:0002145	Multiciliated	multiciliated columnar cell of lower conducting airway++	CL:0002145	Multiciliated	multiciliated columnar cell of lower conducting airway++	CL:0002145									lower conducting airway mucosa
	Airway secretory cell	Aw.Secretory	conducting airway secretory cell	Pending	Aw.Secretory	conducting airway secretory cell	Pending	conducting airway secretory cell	conducting airway secretory cell	Pending	Aw.Secretory	conducting airway secretory cell	Pending									lower conducting airway mucosa
	Club cell	Club	club cell	CL:0000158	Club	club cell	CL:0000158	Aw.Secretory	conducting airway secretory cell	Pending	Aw.Secretory	conducting airway secretory cell	Pending									lower conducting airway mucosa
	Bronchiolar club cell	Br.Club	club cell of bronchioles; SFTPB positive	Pending	Club	club cell	CL:0000158	Aw.Secretory	conducting airway secretory cell	Pending	Aw.Secretory	conducting airway secretory cell	Pending									lower conducting airway mucosa
	Goblet cell	Goblet	lung goblet cell	CL:1000143	Goblet	lung goblet cell	CL:1000143	Aw.Secretory	conducting airway secretory cell	Pending	Aw.Secretory	conducting airway secretory cell	Pending									lower conducting airway mucosa
	Bronchiolar airway secretory cell	BrAS	bronchiolar airway secretory cell	Pending	BrAS	bronchiolar airway secretory cell	Pending	BrAS	bronchiolar airway secretory cell	Pending	BrAS	bronchiolar airway secretory cell	Pending									bronchiolar airway mucosa
	Pre-terminal bronchiole secretory cell	Pre-TB-SC	pre-terminal bronchiole secretory cell	Pending	Pre-TB-SC	Pre-terminal bronchiole secretory cell	Pending	BrAS	bronchiolar airway secretory cell	Pending	BrAS	bronchiolar airway secretory cell	Pending									pre-terminal bronchioles
	Terminal and respiratory bronchiole secretory cell	TRB-SC	terminal and respiratory bronchiole secretory cell	Pending	TRB-SC	Terminal and respiratory bronchiole secretory cell	Pending	BrAS	bronchiolar airway secretory cell	Pending	BrAS	bronchiolar airway secretory cell	Pending									terminal and respiratory bronchioles
	Bronchioloar alveolar type 0 cell	AT0	bronchioloar alveolar type 0 cell	Pending	AT0	bronchioloar alveolar type 0 cell	Pending	BrAS	bronchiolar airway secretory cell	Pending	BrAS	bronchiolar airway secretory cell	Pending									bronchioles
	AT0/AT2 intermediate cell	AT0.AT2	alveolar type 0.type 2 intermediate cell	Pending	AT0.AT2	bronchiolar alveolar type 0.alveolar type 2 intermediate cell	Pending	BrAS.AT2	bronchiolar alveolar type 0.alveolar type 2 intermediate cell	Pending	BrAS	bronchiolar airway secretory cell	Pending									respiratory bronchioles
	Pulmonary alveolar epithelial cell	Alveolar epithelial cell	pulmonary alveolar epithelial cell	CL:0000322	Alveolar epithelial cell	pulmonary alveolar epithelial cell	CL:0000322	Alveolar epithelial cell	pulmonary alveolar epithelial cell	CL:0000322	Alveolar epithelial cell	pulmonary alveolar epithelial cell	CL:0000322	Epi.Alveolar	pulmonary alveolar epithelial cell	alveolar epithelial cell	CL:0000322					alveolar wall
	Alveolar epithelial type 2 cell	AT2	pulmonary alveolar type 2 cell	CL:0002063	AT2	pulmonary alveolar type 2 cell	CL:0002063	AT2	pulmonary alveolar type 2 cell	CL:0002063	AT2	pulmonary alveolar type 2 cell	CL:0002063									alveolar wall
	AT2 cell subset 1	AT2-1	pulmonary alveolar type 2 cell; CCDC141 positive	Pending	AT2	pulmonary alveolar type 2 cell	CL:0002063	AT2	pulmonary alveolar type 2 cell	CL:0002063	AT2	pulmonary alveolar type 2 cell	CL:0002063									alveolar wall
	AT2 cell subset 2	AT2-2	pulmonary alveolar type 2 cell; LRP positive	Pending	AT2	pulmonary alveolar type 2 cell	CL:0002063	AT2	pulmonary alveolar type 2 cell	CL:0002063	AT2	pulmonary alveolar type 2 cell	CL:0002063									alveolar wall
	AT2 signaling cell	AT2.sig	signaling pulmonary alveolar type 2 cell; FABP5 positive	Pending	AT2.sig	signaling pulmonary alveolar type 2 cell; FABP5 positive	Pending	AT2	pulmonary alveolar type 2 cell	CL:0002063	AT2	pulmonary alveolar type 2 cell	CL:0002063									alveolar wall
	AT2 proliferating cell	AT2.p	cycling pulmonary alveolar type 2 cell	CL:4033080	AT2.p	cycling pulmonary alveolar type 2 cell	CL:4033080	AT2.p	cycling pulmonary alveolar type 2 cell	CL:4033080	AT2	pulmonary alveolar type 2 cell	CL:0002063									alveolar wall
	AT2/AT1 intermediate cell	AT2.AT1	pulmonary alveolar type 2.type 1 intermediate cell	Pending	AT2.AT1	pulmonary alveolar type 2.type 1 intermediate cell	Pending	AT2.AT1	pulmonary alveolar type 2.type 1 intermediate cell	Pending	AT2.AT1	pulmonary alveolar type 2.type 1 intermediate cell	Pending									alveolar wall
	Alveolar epitheilal type 1 cell	AT1	pulmonary alveolar type 1cell	CL:0002062	AT1	pulmonary alveolar type 1cell	CL:0002062	AT1	pulmonary alveolar type 1cell	CL:0002062	AT1	pulmonary alveolar type 1cell	CL:0002062									alveolar wall
	AT1 cell subset 1	AT1-1	pulmonary alveolar type 1cell; BDNF positive	Pending	AT1	pulmonary alveolar type 1cell	CL:0002062	AT1	pulmonary alveolar type 1cell	CL:0002062	AT1	pulmonary alveolar type 1cell	CL:0002062									alveolar wall
	AT1 cell subset 2	AT1-2	pulmonary alveolar type 1cell; AGER high	Pending	AT1	pulmonary alveolar type 1cell	CL:0002062	AT1	pulmonary alveolar type 1cell	CL:0002062	AT1	pulmonary alveolar type 1cell	CL:0002062									alveolar wall
	Alveolar epithelial transitional proliferating cell	AT.p	cycling pulmonary alveolar transitional epithelial cell	Pending	AT.p	cycling pulmonary alveolar transitional epithelial cell	Pending	AT.p	cycling pulmonary alveolar transitional epithelial cell	Pending	AT1	pulmonary alveolar type 1cell	CL:0002062									alveolar wall
	Neural cell	Neural	neural cell	CL:0002319	Neural	neural cell	CL:0002319	Neural	neural cell	CL:0002319	Neural	neural cell	CL:0002319	Neural	neural cell		CL:0002319	Neural	neural	CL:0002319	PNS	peripheral nervous system
	Connective tissue cell	Connective tissue cell	connective tissue cell	CL:0002320	Connective tissue cell	connective tissue cell	CL:0002320	Connective tissue cell	connective tissue cell	CL:0002320	Connective tissue cell	connective tissue cell	CL:0002320	Connective tissue cell	connective tissue cell		CL:0002320	Connective tissue cell	Connective tissue cell	CL:0002320	Connective	interstitium*
	Pulmonary interstitial fibroblast	pulmonary interstitial fibroblast	pulmonary interstitial fibroblast	CL:0002241	pulmonary interstitial fibroblast	pulmonary interstitial fibroblast	CL:0002241	pulmonary interstitial fibroblast	pulmonary interstitial fibroblast	CL:0002241	pulmonary interstitial fibroblast	pulmonary interstitial fibroblast	CL:0002241	CT.Fibroblast	fibroblast of lung		CL:0002553					interstitium
	Alveolar fibroblast	AlvFB	alveolar fibroblast	CL:4028004+	AlvFB	alveolar fibroblast	CL:4028004+	AlvFB	alveolar fibroblast	CL:4028004+	AlvFB	alveolar fibroblast	CL:4028004+									alveolar interstitium
	Alveolar fibroblast subset 1	AlvFB-1	alveolar fibroblast; PIEZO2 low	Pending	AlvFB	alveolar fibroblast	CL:4028004+	AlvFB	alveolar fibroblast	CL:4028004+	AlvFB	alveolar fibroblast	CL:4028004+									alveolar interstitium
	Alveolar fibroblast subset 2	AlvFB-2	alveolar fibroblast; PIEZO2 high	Pending	AlvFB	alveolar fibroblast	CL:4028004+	AlvFB	alveolar fibroblast	CL:4028004+	AlvFB	alveolar fibroblast	CL:4028004+									alveolar interstitium
	Alveolar fibroblast proliferating	AlvFB.p	cycling alveolar fibroblast cell	Pending	AlvFB.p	cycling alveolar fibroblast cell	Pending	AlvFB.p	cycling alveolar fibroblast cell	Pending	AlvFB.p	cycling alveolar fibroblast cell	Pending									alveolar interstitium
	Adventitial Fibroblast	AdvFB	adventitial fibroblast	CL:4028006+	AdvFB	adventitial fibroblast	CL:4028006+	AdvFB	adventitial fibroblast	CL:4028006+	AdvFB	adventitial fibroblast	CL:4028006+									adventitial interstitium*
	Adventitial Fibroblast	AdvFB	adventitial fibroblast	CL:4028006+	AdvFB	adventitial fibroblast	CL:4028006+	AdvFB	adventitial fibroblast	CL:4028006+	AdvFB	adventitial fibroblast	CL:4028006+									adventitial interstitium
	Subpleural Fibroblast	AdvFB.subpl	subpleural fibroblast of lung	Pending	AdvFB.subpl	subpleural fibroblast of lung	Pending	AdvFB.subpl	subpleural fibroblast of lung	Pending	AdvFB	adventitial fibroblast	CL:4028006									subpleura
	Secondary crest myofibroblast	SCMF	secondary crest myofibroblast	CL:4033016	SCMF	secondary crest myofibroblast	CL:4033016	SCMF	secondary crest myofibroblast	CL:4033016	SCMF	secondary crest myofibroblast	CL:4033016	CT.Myofibroblast	myofibroblast		CL:0000186					alveolar septal lip
	Lung pericyte	Pericyte	lung pericyte	CL:0009089	Pericyte	lung pericyte	CL:0009089	Pericyte	lung pericyte	CL:0009089	Pericyte	lung pericyte	CL:0009089	CT.Pericyte	pericyte	adventitial reticular cell	CL:0009089					mesenchyme
	Muscle cell	Muscle cell	muscle cell	CL:0000187	Muscle cell	muscle cell	CL:0000187	Muscle cell	muscle cell	CL:0000187	Muscle cell	muscle cell	CL:0000187	CT.Muscle	muscle cell		CL:0000187					muscular structures
	Airway smooth muscle cell	ASMC	airway tracheobronchial smooth muscle cell	CL:0019019	ASMC	airway tracheobronchial smooth muscle cell	CL:0019019	ASMC	airway tracheobronchial smooth muscle cell	CL:0019019	ASMC	airway tracheobronchial smooth muscle cell	CL:0019019									airway
	Vascular smooth muscle cell	VSMC	vascular associated smooth muscle cell	CL:0000359	VSMC	vascular associated smooth muscle cell	CL:0000359	VSMC	vascular associated smooth muscle cell	CL:0000359	VSMC	vascular associated smooth muscle cell	CL:0000359									vessel walls
	Endothelial cell	Endothelial cell	endothelial cell	CL:0000115	Endothelial cell	endothelial cell	CL:0000115	Endothelial cell	endothelial cell	CL:0000115	Endothelial cell	endothelial cell	CL:0000115					Endothelial cell	endothelial cell	CL:0000115	Endothelial	vasculature
	Arterial endothelial cell	AEC	endothelial cell of artery	CL:1000413	AEC	endothelial cell of artery	CL:1000413	Endothelial cell of artery	endothelial cell of artery	CL:1000413	AEC	endothelial cell of artery	CL:1000413	Endo.Arterial	endothelial cell of artery		CL:0002544					arterial vasculature
	Arterial endothelial cell subset 1	AEC-1	pulmonary artery endothelial cell; IGFBP3 positive	Pending	AEC	pulmonary artery endothelial cell	CL:1001568	AEC	pulmonary artery endothelial cell	CL:1001568	AEC	pulmonary artery endothelial cell	CL:1001568									arteries
	Arterial endothelial cell subset 2	AEC-2	pulmonary artery endothelial cell; IL33 positive	Pending	AEC	pulmonary artery endothelial cell	CL:1001568	AEC	pulmonary artery endothelial cell	CL:1001568	AEC	pulmonary artery endothelial cell	CL:1001568									arteries
	Microvascular endothelial cell	Microvascular endothelial cell	microvascular endothelial cell	CL:2000008	Microvascular endothelial cell	microvascular endothelial cell	CL:2000008	Microvascular endothelial cell	microvascular endothelial cell	CL:2000008	Microvascular endothelial cell	microvascular endothelial cell	CL:2000008	Endo.Microvascular	capillary endothelial cell		CL:2000008					microvasculature
	Capillary general endothelial cell	CAP1	alveolar capillary type 1 endothelial cell	CL:4028002	CAP1	alveolar capillary type 1 endothelial cell	CL:4028002	CAP1	alveolar capillary type 1 endothelial cell	CL:4028002	CAP1	alveolar capillary type 1 endothelial cell	CL:4028002									capillaries
	Capillary intermediate level 1 cell	CAP1.l1	alveolar capillary type 1 intermediate level 1 cell; CX3CL1 high	Pending	CAP1	alveolar capillary type 1 endothelial cell	CL:4028002	CAP1	alveolar capillary type 1 endothelial cell	CL:4028002	CAP1	alveolar capillary type 1 endothelial cell	CL:4028002									capillaries
	Capillary intermediate level 2 cell	CAP1.l2	alveolar capillary type 1 intermediate level 2 cell; TNFSF10 positive	Pending	CAP1	alveolar capillary type 1 endothelial cell	CL:4028002	CAP1	alveolar capillary type 1 endothelial cell	CL:4028002	CAP1	alveolar capillary type 1 endothelial cell	CL:4028002									capillaries
	Capillary aerocyte endothelial cell	CAP2	alveolar capillary type 2 endothelial cell	CL:4028003	CAP2	alveolar capillary type 2 endothelial cell	CL:4028003	CAP2	alveolar capillary type 2 endothelial cell	CL:4028003	CAP2	alveolar capillary type 2 endothelial cell	CL:4028003									capillaries
	Venous endothelial cell	VEC	vein endothelial cell of respiratory system	CL:4033008	VEC	vein endothelial cell of respiratory system	CL:4033008	VEC	vein endothelial cell of respiratory system	CL:4033008	VEC	vein endothelial cell of respiratory system	CL:4033008	Endo.Venous	vein of endothelial cell		CL:0002543					venous vasculature
	Pulmonary venous endothelial cell	PVEC	pulmonary vein endothelial cell	Pending	PVEC	pulmonary vein endothelial cell	Pending	PVEC	pulmonary vein endothelial cell	Pending	VEC	vein endothelial cell of respiratory system	CL:4033008									veins
	Systemic venous endothelial cell	SVEC	systemic vein endothelial cell of respiratory system	Pending	SVEC	systemic vein endothelial cell of respiratory system	Pending	SVEC	systemic vein endothelial cell of respiratory system	Pending	VEC	vein endothelial cell of respiratory system	CL:4033008									veins
	Lymphatic endothelial cell	LEC	endothelial cell of respiratory system lymphatic vessel	CL:0009086	LEC	endothelial cell of respiratory system lymphatic vessel	CL:0009086	LEC	endothelial cell of respiratory system lymphatic vessel	CL:0009086	LEC	endothelial cell of respiratory system lymphatic vessel	CL:0009086	Endo.Lymph	endothelial cell of lymphatic vessel		CL:0002138					lymphatic vasculature
	Lymphatic endothelial cell subset 1	LEC-1	endothelial cell of respiratory system lymphatic vessel; NOTCH4 negative	Pending	LEC	endothelial cell of respiratory system lymphatic vessel	CL:0009086	LEC	endothelial cell of respiratory system lymphatic vessel	CL:0009086	LEC	endothelial cell of respiratory system lymphatic vessel	CL:0009086									lymphatic vessels
	Lymphatic endothelial cell subset 2	LEC-2	endothelial cell of respiratory system lymphatic vessel; NOTCH4 positive	Pending	LEC	endothelial cell of respiratory system lymphatic vessel	CL:0009086	LEC	endothelial cell of respiratory system lymphatic vessel	CL:0009086	LEC	endothelial cell of respiratory system lymphatic vessel	CL:0009086									lymphatic vessels
	Leukocyte	Leukocyte	leukocyte	CL:0000738	Leukocyte	leukocyte	CL:0000738	Leukocyte	leukocyte	CL:0000738	Leukocyte	leukocyte	CL:0000738					Leukocyte	leukocyte	CL:0000738	Immune	interstitium*
	Myeloid cell	Myeloid leukocyte	myeloid leukocyte	CL:0000766	Myeloid leukocyte	myeloid leukocyte	CL:0000766	Myeloid leukocyte	myeloid leukocyte	CL:0000766	Myeloid leukocyte	myeloid leukocyte	CL:0000766	Imm.Myeloid	myeloid leukocyte		CL:0000766					interstitium, alveolar space
	Macrophage	Macrophage	macrophage	CL:0000235	Macrophage	macrophage	CL:0000235	Macrophage	macrophage	CL:0000235	Macrophage	macrophage	CL:0000235									interstitium, alveolar space
	Alveolar macrophage	AM	alveolar macrophage	CL:0000583	AM	alveolar macrophage	CL:0000583	AM	alveolar macrophage	CL:0000583	Macrophage	macrophage	CL:0000235									interstitium, alveolar space
	Alveolar macrophage proliferating cell	AM.p	cycling alveolar macrophage	CL:4033077	AM.p	cycling alveolar macrophage	CL:4033077	AM.p	cycling alveolar macrophage	CL:4033077	Macrophage	macrophage	CL:0000235									interstitium, alveolar space
	Intravascular macrophage celli	IVM	lung intravascular macrophage	Pending	IVM	lung intravascular macrophage	Pending	IVM	lung intravascular macrophage	Pending	Macrophage	macrophage	CL:0000235									interstitium, alveolar space
	Interstitial macrophage cell	IM	lung interstitial macrophage	CL:4033043	IM	lung interstitial macrophage	CL:4033043	IM	lung interstitial macrophage	CL:4033043	Macrophage	macrophage	CL:0000235									interstitium, alveolar space
	Interstitial macrophage proliferating cell	IM.p	cycling lung interstitial macrophage	Pending	IM.p	cycling lung interstitial macrophage	Pending	IM.p	cycling lung interstitial macrophage	Pending	Macrophage	macrophage	CL:0000235									interstitium, alveolar space
	Dendritic cell	DC	dendritic cell, human	CL:0001056	DC	dendritic cell, human	CL:0001056	DC	dendritic cell, human	CL:0001056	DC	dendritic cell, human	CL:0001056									interstitium, mucosa
	Classical (conventional) type 1 dendritic cell	cDC1	CD141+ myeloid dendritic cell	CL:0002394	cDC1	CD141+ myeloid dendritic cell	CL:0002394	cDC1	CD141+ myeloid dendritic cell	CL:0002394	DC	dendritic cell, human	CL:0001056									interstitium, mucosa
	Classical (conventional) type 2 dendritic cell	cDC2	CD1c positive myeloid dendritic cell	CL:0002399	cDC2	CD1c positive myeloid dendritic cell	CL:0002399	cDC2	CD1c positive myeloid dendritic cell	CL:0002399	DC	dendritic cell, human	CL:0001056									interstitium, mucosa
	Monocyte	Monocyte	monocyte	CL:0000576	Monocyte	monocyte	CL:0000576	Monocyte	monocyte	CL:0000576	Monocyte	monocyte	CL:0000576									interstitium, mucosa
	Patrolling (non-classical) monocyte	pMON	non-classical/patrolling monocyte	CL:0000875	pMON	non-classical / patrolling monocyte	CL:0000875	pMON	non-classical / patrolling monocyte	CL:0000875	Monocyte	monocyte	CL:0000576									interstitium, mucosa
	Inflammatory (classical) monocyte	iMON	classical/inflammatory monocyte	CL:0000860	iMON	classical/inflammatory monocyte	CL:0000860	iMON	classical/inflammatory monocyte	CL:0000860	Monocyte	monocyte	CL:0000576									interstitium, mucosa
	Granulocyte	Granulocyte	granulocyte	CL:0000094	Granulocyte	granulocyte	CL:0000094	Granulocyte	granulocyte	CL:0000094	Granulocyte	granulocyte	CL:0000094									interstitium, mucosa
	Neutrophil	Neutrophil	neutrophil	CL:0000775	Neutrophil	neutrophil	CL:0000775	Neutrophil	neutrophil	CL:0000775	Granulocyte	granulocyte	CL:0000094									interstitium, mucosa
	Neutrophil activated	Neu.activ	neutrophil; activated	Pending	Neutrophil	neutrophil	CL:0000775	Neutrophil	neutrophil	CL:0000775	Granulocyte	granulocyte	CL:0000094									interstitium, mucosa
	Neutrophil degranulating	Neu.degran	neutrophil; degranulating	Pending	Neutrophil	neutrophil	CL:0000775	Neutrophil	neutrophil	CL:0000775	Granulocyte	granulocyte	CL:0000094									interstitium, mucosa
	Neutrophil proliferating	Neu.p	cycling neutrophil	Pending	Neu.p	cycling neutrophil	Pending	Neu.p	cycling neutrophil	Pending	Granulocyte	granulocyte	CL:0000094									interstitium, mucosa
	Mast cell	Mast	mast cell	CL:0000097	Mast	mast cell	CL:0000097	Mast	mast cell	CL:0000097	Mast	mast cell	CL:0000097									interstitium, mucosa
	Lymphoid cell	Lymphoid cell	lymphocyte	CL:0000542	Lymphoid cell	lymphocyte	CL:0000542	Lymphoid cell	lymphocyte	CL:0000542	Lymphoid cell	lymphocyte	CL:0000542	Imm.Lymphocyte	lymphocyte		CL:0000542					interstitium, mucosa
	T cell	T	T cell	CL:0000084	T	T cell	CL:0000084	T	T cell	CL:0000084	T	T cell	CL:0000084									interstitium, mucosa
	CD4 T cell	CD4.T	CD4 alpha-beta T cell	CL:0000624	CD4.T	CD4 alpha-beta T cell	CL:0000624	CD4.T	CD4 alpha-beta T cell	CL:0000624	T	T cell	CL:0000084									interstitium, mucosa
	CD8 T cell	CD8.T	CD8 alpha-beta T cell	CL:0000625	CD8.T	CD8 alpha-beta T cell	CL:0000625	CD8.T	CD8 alpha-beta T cell	CL:0000625	T	T cell	CL:0000084									interstitium, mucosa
	NK T cell	NKT	natural killer T cell	CL: 0000814	NKT	natural killer T cell	CL: 0000814	NKT	natural killer T cell	CL: 0000814	T	T cell	CL:0000084									interstitium, mucosa
	NK T proliferating cell	NKT.p	cycling natural killer T cell	Pending	NKT.p	cycling natural killer T cell	Pending	NKT.p	cycling natural killer T cell	Pending	T	T cell	CL:0000084									interstitium, mucosa
	Natural killer cell	NK	natural killer cell	CL:0000623	NK	natural killer cell	CL:0000623	NK	natural killer cell	CL:0000623	NK	natural killer cell	CL:0000623									interstitium, mucosa
	B cell	B	B cell	CL:0000236	B	B cell	CL:0000236	B	B cell	CL:0000236	B	B cell	CL:0000236									interstitium, mucosa
	Plasma cell	Plasma	plasma cell	CL:0000786	Plasma	plasma cell	CL:0000786	Plasma	plasma cell	CL:0000786	Plasma	plasma cell	CL:0000786									interstitium, mucosa
	Plasmablast	Plasmablast	cycling plasmablast	Pending	Plasmablast	cycling plasmablast	Pending	Plasmablast	cycling plasmablast	Pending	Plasma	plasma cell	CL:0000786									interstitium, mucosa
	** The Cell Ontology 2016: enhanced content, modularization, and ontology interoperability. Alexander D Diehl, Terrence F Meehan, Yvonne M Bradford, Matthew H Brush, Wasila M Dahdul, David S Dougall, Yongqun He, David Osumi-Sutherland, Alan Ruttenberg, Sirarat Sarntivijai, Ceri E Van Slyke, Nicole A Vasilevsky, Melissa A Haendel, Judith A Blake, Christopher J Mungall. J Biomed Semantics. 2016 Jul…																	*adventitia: outermost connective tissue covering an organ, vessel or other structure; narrow synonym - tunica adventita [CL]
		PMID:27377652, PMCID:PMC4932724, DOI:10.1186/s13326-016-0088-7		Last referenced: http://purl.obolibrary.org/obo/cl/releases/2024-09-26/cl.owl														*interstitium: connective tissue between the cellular elements of a structure [CL]
	+ Term exists in Cell Ontology pending request for revision
	++ Recommending exact synonym of tracheobronchial tree include conducting airway to clarify that tracheobronchial also includes broncioles of conducting airway.B112
