## Supplementary Tables 1-12 for "A Multimodal Spatial and Epigenomic Atlas of Human Adult Lung Topography": Supplementary Table 6 NS-Forest Markers.xlsx

### Sheet: class_results
	Supplementary Table 7. NS-Forest Class Markers.
	Summary of NS-Forest necessary and sufficient marker and binary genes for class and subclass level 1-5.
	CLASS
	clusterName	clusterSize	f_score	PPV	recall	TN	FP	FN	TP	marker_count	NSForest_markers	binary_genes	onTarget
	Endothelial	37414	0.885547	0.903779	0.819426	135609	3264	6756	30658	1	['LDB2']	['LDB2', 'SLCO2A1', 'PTPRB', 'PECAM1', 'EGFL7', 'VWF', 'SHANK3', 'ANO2', 'ERG', 'SASH1']	0.563821
	Epithelial	52677	0.888063	0.9602	0.68286	122119	1491	16706	35971	2	['SHANK2', 'SHROOM3']	['SHANK2', 'WWC1', 'ADGRV1', 'NEDD4L', 'FAM160A1', 'SHROOM3', 'TMC5', 'GRHL2', 'MYH14', 'PATJ']	0.654353
	Immune	56477	0.868621	0.923313	0.702233	116516	3294	16817	39660	1	['DOCK2']	['DOCK2', 'ARHGAP15', 'PTPRC', 'IKZF1', 'MYO1F', 'DOCK8', 'TBXAS1', 'PIK3R5', 'PRKCB', 'APBB1IP']	0.843124
	Mesenchymal	29284	0.818903	0.857825	0.693109	143639	3364	8987	20297	1	['CACNA1C']	['CACNA1C', 'SLIT3', 'CACNB2', 'PDZRN3', 'CRISPLD2', 'UNC5C', 'RYR2', 'EBF1', 'ARHGAP10', 'DENND2A']	0.747397
	PNS	435	0.686192	0.863158	0.377011	175826	26	271	164	1	['NRXN1']	['NRXN1', 'SORCS1', 'NRXN3', 'SCN7A', 'SAMHD1']	0.960434
	SUBCLASS.L1
	clusterName	clusterSize	f_score	PPV	recall	TN	FP	FN	TP	marker_count	NSForest_markers	binary_genes	onTarget
	Endo.Arterial	5798	0.720073	0.826583	0.475164	169911	578	3043	2755	1	['DKK2']	['DKK2', 'GJA5', 'EFNB2', 'PIK3C2B', 'ATP13A3', 'ST8SIA6', 'THSD7A', 'GFOD1', 'CYYR1', 'SMAD6']	0.814522
	Endo.Lymph	4250	0.735686	0.987867	0.364	172018	19	2703	1547	2	['PKHD1L1', 'RELN']	['PROX1', 'MMRN1', 'TBX1', 'PKHD1L1', 'SEMA3D', 'RELN', 'SEMA3A', 'PGM5', 'CD36', 'SMAD1']	0.620229
	Endo.Microvascular	18300	0.688046	0.839591	0.399563	156590	1397	10988	7312	2	['FENDRR', 'HECW2']	['FENDRR', 'VIPR1', 'HECW2', 'AFF3', 'CLDN5', 'STXBP6', 'COL4A2', 'ADGRL2', 'SMAD6', 'AQP1']	0.353486
	Endo.Venous	9066	0.670732	0.947315	0.309398	167065	156	6261	2805	2	['MYRIP', 'ACKR1']	['MYRIP', 'HDAC9', 'ACKR1', 'ZNF385D', 'NR5A2', 'LRRC1', 'NUAK1', 'ADAMTS9', 'HSPG2', 'RAMP3']	0.550336
	Epi.Airway	22590	0.764637	0.896651	0.481231	152444	1253	11719	10871	2	['BMPR1B', 'NTN1']	['CLIC6', 'AGBL4', 'BMPR1B', 'NTN1', 'RP1', 'HYDIN', 'TTC6', 'DNAH5', 'TMEM232', 'CELSR1']	0.369937
	Epi.Alveolar	29524	0.796949	0.87298	0.591045	144224	2539	12074	17450	2	['PEBP4', 'P3H2']	['PEBP4', 'ABCA3', 'SLC39A8', 'ZNF385B', 'P3H2', 'PHACTR1', 'ROR1', 'CACNA2D2', 'ITGB6', 'VEPH1']	0.436026
	Epi.Glandular	563	0.726435	0.966981	0.364121	175717	7	358	205	2	['CCDC129', 'CHRM3']	['CCDC129', 'AC078923.1', 'LTF', 'BARX2', 'SLC12A2', 'CHRM3', 'LYZ', 'ESRRG', 'ANKS1B', 'NRG3']	0.691115
	Imm.Lymphocyte	20701	0.837672	0.97982	0.530071	155360	226	9728	10973	2	['CD247', 'SKAP1']	['CD247', 'SKAP1', 'CARD11', 'SLFN12L', 'IKZF3', 'STAT4', 'PARP8', 'ETS1', 'BCL2', 'KLF12']	0.75067
	Imm.Myeloid	35776	0.823342	0.97503	0.507519	140046	465	17619	18157	2	['TBXAS1', 'SLC8A1']	['TBXAS1', 'SLC8A1', 'HCK', 'SLC11A1', 'RNF149', 'MYO1F', 'ACSL1', 'SYK', 'DOCK2', 'BMP2K']	0.440131
	Mes.Connective	15734	0.818694	0.94619	0.531969	160077	476	7364	8370	2	['LSAMP', 'SLIT3']	['LSAMP', 'FBLN1', 'SVEP1', 'SLIT3', 'ABCA9', 'ABCA6', 'PTPRS', 'CACNA1D', 'SPON1', 'CCBE1']	0.399896
	Mes.Contractile	13550	0.757383	0.957363	0.41262	162488	249	7959	5591	2	['MYH11', 'CARMN']	['MYH11', 'DGKG', 'CARMN', 'LMOD1', 'RCAN2', 'PDGFRB', 'ACTA2', 'TBX2', 'CNTN4', 'ARHGAP10']	0.551638
	Neural	435	0.686192	0.863158	0.377011	175826	26	271	164	1	['NRXN1']	['NRXN1', 'SORCS1', 'NRXN3', 'SLIT2', 'SCN7A', 'NEGR1', 'LAMA2', 'PRKCA', 'SAMHD1', 'CADM1']	0.90727
	SUBCLASS.L2
	clusterName	clusterSize	f_score	PPV	recall	TN	FP	FN	TP	marker_count	NSForest_markers	binary_genes	onTarget
	AEC	5798	0.720073	0.826583	0.475164	169911	578	3043	2755	1	['DKK2']	['DKK2', 'GJA5', 'EFNB2', 'PIK3C2B', 'ATP13A3', 'EXOC6', 'SMAD6', 'PTPRB', 'THSD7A', 'LDB2']	0.600556
	AF1	10056	0.738055	0.911529	0.419053	165822	409	5842	4214	2	['ADRA1A', 'ITGA8']	['ADRA1A', 'ITGA8', 'ROBO2', 'GRIA1', 'ADAMTS12', 'CDH11', 'ADGRB3', 'CACNA1D', 'PLEKHH2', 'LSAMP']	0.331448
	AF2	5678	0.634975	0.893583	0.294294	170410	199	4007	1671	2	['PTGIS', 'FBLN1']	['DCLK1', 'PODN', 'PTGIS', 'ABCA10', 'PRRX1', 'FBLN1', 'ABCA9', 'C3', 'SNED1', 'LAMA2']	0.288221
	ASMC	2061	0.742483	0.90853	0.428918	174137	89	1177	884	2	['PRUNE2', 'ZNF385D']	['HS6ST3', 'PRUNE2', 'HPSE2', 'PLXNA4', 'PCDH7', 'ZNF385D', 'MYOCD', 'SYNPO2', 'SEMA3C', 'MYH11']	0.351719
	AT1	10077	0.786659	0.947432	0.468592	165948	262	5355	4722	2	['LINC01290', 'ARHGEF26']	['ST6GALNAC5', 'RTKN2', 'MAP2', 'LINC01290', 'ARHGEF26', 'SCEL', 'GPRC5D-AS1', 'ANKRD29', 'AC027288.3', 'LAMA3']	0.244244
	AT2	16482	0.806148	0.874816	0.613518	158358	1447	6370	10112	2	['PTGFR', 'LAMP3']	['MFSD2A', 'PTGFR', 'AC046195.1', 'SCN1A', 'LAMP3', 'SFTPA2', 'ABCA3', 'TMEM163', 'AC010998.1', 'SFTPA1']	0.268776
	AT2.AT1	2965	0.428328	0.487721	0.288027	172425	897	2111	854	5	['MALRD1', 'SHC3', 'AC112206.2', 'AC027288.3', 'ANKRD29']	['MALRD1', 'SHC3', 'AC112206.2', 'AC027288.3', 'ANKRD29', 'RAB27B', 'CLIC5', 'SCEL', 'GPC5', 'AC019117.1']	0.199078
	Aw.Secretory	7416	0.716245	0.874539	0.415453	168429	442	4335	3081	1	['SCGB1A1']	['SCGB3A2', 'KIAA1324', 'CLIC6', 'SCGB3A1', 'SCGB1A1', 'PIGR', 'SCNN1B', 'SLPI', 'BMPR1B', 'MET']	0.10533
	B	1846	0.847596	0.905004	0.676056	174310	131	598	1248	1	['BANK1']	['BANK1', 'PAX5', 'BLK', 'FCRL1', 'MS4A1', 'BCL11A', 'GNG7', 'RALGPS2', 'OSBPL10', 'MARCH1']	0.396193
	Basal	5042	0.716728	0.875157	0.415708	170946	299	2946	2096	2	['TP63', 'SRGAP3']	['KRT15', 'F3', 'TP63', 'COL4A5', 'ANOS1', 'SRGAP3', 'CHST9', 'EYA1', 'EYA2', 'CACHD1']	0.271964
	CAP1	13300	0.566644	0.69615	0.324887	161101	1886	8979	4321	2	['FCN3', 'HECW2']	['FCN3', 'IL7R', 'IL18R1', 'RAPGEF4', 'TEK', 'HECW2', 'VWF', 'PTPRB', 'ADGRL2', 'LDB2']	0.184339
	CAP2	5000	0.672484	0.905464	0.3314	171114	173	3343	1657	2	['HPGD', 'AQP1']	['HPGD', 'EDNRB', 'PLCXD3', 'EMCN', 'PDE1C', 'AQP1', 'KALRN', 'TBX2', 'ADGRL2', 'DNAJC1']	0.251059
	DC	3557	0.499937	0.721519	0.224346	172422	308	2759	798	3	['JAML', 'ATP8B4', 'CIITA']	['HLA-DPB1', 'JAML', 'ATP8B4', 'CPVL', 'CD86', 'CIITA', 'CSF2RA', 'HLA-DRB1', 'ADAM28', 'HLA-DRA']	0.269493
	Granulocyte	7087	0.738259	0.939061	0.397912	169017	183	4267	2820	2	['SLC25A37', 'IL1R2']	['SLC25A37', 'IL1R2', 'GLT1D1', 'XPO6', 'RNF24', 'BCL6', 'CSF3R', 'SORL1', 'IL1R1', 'NAMPT']	0.325437
	Ionocyte	17	0.942029	1	0.764706	176270	0	4	13	2	['LINC01187', 'CLNK']	['DGKI', 'LINC01187', 'CLNK', 'PTGER3', 'STAP1', 'KCNH1', 'ATP6V1C2', 'SLC35F3', 'TMPRSS11E', 'CLCNKB']	0.866222
	LEC	4250	0.735686	0.987867	0.364	172018	19	2703	1547	2	['PKHD1L1', 'RELN']	['PROX1', 'MMRN1', 'PKHD1L1', 'RELN', 'TBX1', 'SEMA3D', 'SEMA3A', 'SMAD1', 'PCSK6', 'CD36']	0.508665
	MEC	112	0.675676	0.869565	0.357143	176169	6	72	40	2	['KRT17', 'PLD5']	['LAMA1', 'KRT17', 'RBBP8', 'NTRK2', 'PLD5', 'KCNQ5', 'MPPED2', 'BOC', 'FHOD3', 'PTPRT']	0.57364
	Macrophage	11665	0.6524	0.875145	0.323275	164084	538	7894	3771	2	['STAC', 'MSR1']	['STAC', 'SLC1A3', 'TFRC', 'CD163', 'TFEC', 'MSR1', 'SLCO2B1', 'PPARG', 'MRC1', 'FRMD4A']	0.280724
	Mast	3467	0.901355	0.927627	0.809634	172601	219	660	2807	1	['SLC24A3']	['SLC24A3', 'CDK15', 'CPA3', 'SLC8A3', 'MS4A2', 'SLC18A2', 'TPSB2', 'HPGDS', 'KIAA1549', 'GRAP2']	0.326967
	Monocyte	10000	0.677669	0.748553	0.4915	164636	1651	5085	4915	1	['FCN1']	['FCN1', 'VCAN', 'CTSS', 'ADGRE2', 'TNFRSF1B', 'DMXL2', 'CHST15', 'HCK', 'KYNU', 'AOAH']	0.650688
	Multiciliated	9781	0.956454	0.997271	0.8219	166484	22	1742	8039	2	['CFAP299', 'AGBL4']	['CFAP299', 'AGBL4', 'DNAH12', 'DNAAF1', 'HYDIN', 'DCDC1', 'DNAH11', 'TMEM232', 'CFAP46', 'CDHR3']	0.382838
	NK	5000	0.73311	0.922161	0.4028	171117	170	2986	2014	2	['KLRF1', 'TXK']	['KLRF1', 'GNLY', 'PRF1', 'KLRD1', 'TXK', 'NKG7', 'NCAM1', 'SAMD3', 'MYBL1', 'SPON2']	0.567045
	Neural	435	0.686192	0.863158	0.377011	175826	26	271	164	1	['NRXN1']	['NRXN1', 'SORCS1', 'SCN7A', 'NRXN3', 'LAMA2', 'EHBP1', 'CLIC4', 'CADM1', 'SLIT2', 'PRKCA']	0.512636
	PNEC	334	0.59633	0.975	0.233533	175951	2	256	78	2	['NRG1', 'NEGR1']	['NRG1', 'TSC22D1', 'TOX', 'NEGR1', 'SDK1', 'CCSER1', 'MEIS2', 'NBEA', 'NEBL', 'DLG2']	0.128883
	Pericyte	5000	0.827088	0.851631	0.7416	170641	646	1292	3708	1	['LAMC3']	['LAMC3', 'KCNK3', 'AFF2', 'TBX5', 'GUCY1A2', 'PDGFRB', 'GJC1', 'BGN', 'CSPG4', 'TRPC6']	0.812444
	Plasma	1609	0.737346	0.887218	0.440025	174588	90	901	708	1	['IGKC']	['JCHAIN', 'IGKC', 'MZB1', 'IGHA1', 'PDK1', 'IFNG-AS1', 'TENT5C', 'TP53INP1', 'HERPUD1', 'CREB3L2']	0.281576
	SCMF	1489	0.549108	0.646018	0.343183	174518	280	978	511	2	['ITGBL1', 'GALNT17']	['ITGBL1', 'CFH', 'IGFBP5', 'KCNT2', 'TLN2', 'GALNT17', 'FGF14', 'LAMA2', 'TSHZ2', 'PAG1']	0.277072
	Serous	451	0.740088	0.982456	0.372506	175833	3	283	168	2	['CCDC129', 'BARX2']	['CCDC129', 'AC078923.1', 'BARX2', 'LTF', 'ROCR', 'SLC12A2', 'LYZ', 'AZGP1', 'AC020656.1', 'PKN2-AS1']	0.839817
	T	12246	0.800472	0.857681	0.63188	162757	1284	4508	7738	1	['THEMIS']	['THEMIS', 'CAMK4', 'BCL11B', 'ITK', 'CD96', 'IL7R', 'CD247', 'SLFN12L', 'STAT4', 'TC2N']	0.692911
	VEC	9066	0.649764	0.763332	0.407346	166076	1145	5373	3693	2	['ACKR1', 'RAMP3']	['ACKR1', 'NR5A2', 'NUAK1', 'ADAMTS9', 'RAMP3', 'ZNF385D', 'MYRIP', 'ANO2', 'VWF', 'HDAC9']	0.378307
	VSMC	5000	0.70898	0.965711	0.3436	171226	61	3282	1718	2	['ADGRL3', 'NTRK3']	['ADGRL3', 'KCNAB1', 'TAGLN', 'NTRK3', 'MYOCD', 'PDE3A', 'LMOD1', 'RCAN2', 'ACTA2', 'MYH11']	0.337631
	SUBCLASS.L3
	clusterName	clusterSize	f_score	PPV	recall	TN	FP	FN	TP	marker_count	NSForest_markers	binary_genes	onTarget
	AEC	5798	0.720073	0.826583	0.475164	169911	578	3043	2755	1	['DKK2']	['DKK2', 'GJA5', 'EFNB2', 'SMAD6', 'GFOD1', 'PTPRB', 'THSD7A', 'ATP13A3', 'LDB2', 'EXOC6']	0.498397
	AF1	10000	0.743542	0.887163	0.4513	165713	574	5487	4513	2	['ITGA8', 'ADGRB3']	['ADRA1A', 'GRIA1', 'ROBO2', 'ITGA8', 'CDH11', 'ADGRB3', 'CACNA1D', 'CCBE1', 'PLEKHH2', 'SVEP1']	0.145796
	AF1.p	56	0.277778	0.461538	0.107143	176224	7	50	6	5	['KIF14', 'C21orf58', 'APOLD1', 'KIF18B', 'ANLN']	['KIF14', 'TPX2', 'C21orf58', 'APOLD1', 'KIF18B', 'ANLN', 'GTSE1', 'NUSAP1', 'AC016205.1', 'BRIP1']	0.120725
	AF2	5000	0.599137	0.808686	0.2942	170939	348	3529	1471	2	['ABCA10', 'FBLN1']	['ABCA10', 'PODN', 'PRRX1', 'DCLK1', 'ABCA9', 'FBLN1', 'C3', 'BICC1', 'SNED1', 'LAMA2']	0.171789
	AM	5000	0.593479	0.696562	0.3728	170475	812	3136	1864	2	['MARCO', 'STAC']	['CYP27A1', 'TFRC', 'GLDN', 'TPRG1', 'MARCO', 'STAC', 'OLR1', 'PPARG', 'SLC11A1', 'GPCPD1']	0.180856
	AM.p	193	0.64588	0.90625	0.300518	176088	6	135	58	3	['MOGAT1', 'IQGAP3', 'OLR1']	['MOGAT1', 'INHBA', 'IQGAP3', 'MARCO', 'STAC', 'OLR1', 'PPARG', 'AC092691.1', 'BRIP1', 'SLC11A1']	0.263378
	ASMC	2061	0.742483	0.90853	0.428918	174137	89	1177	884	2	['PRUNE2', 'ZNF385D']	['HS6ST3', 'PRUNE2', 'HPSE2', 'PLXNA4', 'ZNF385D', 'MYOCD', 'PCDH7', 'SYNPO2', 'MYH11', 'FGF14']	0.264578
	AT1	10000	0.790941	0.944269	0.4795	166004	283	5205	4795	2	['LINC01290', 'ARHGEF26']	['LINC01290', 'MAP2', 'GPRC5D-AS1', 'ANKRD29', 'SCEL', 'ARHGEF26', 'AC027288.3', 'ST6GALNAC5', 'LAMA3', 'GPRC5A']	0.17314
	AT.p	77	0.686695	0.820513	0.415584	176203	7	45	32	2	['NYAP2', 'IQGAP3']	['NYAP2', 'SH3TC2', 'CACNG4', 'IQGAP3', 'TPX2', 'SH3RF2', 'KCNT2', 'ANLN', 'ST6GALNAC5', 'GPC5']	0.373331
	AT2	15000	0.774584	0.853492	0.565467	159831	1456	6518	8482	2	['PTGFR', 'TMEM163']	['MFSD2A', 'HHIP', 'PTGFR', 'LAMP3', 'TMEM163', 'AC010998.1', 'ABCA3', 'ACOXL', 'SFTPA2', 'ZNF385B']	0.148689
	AT2.AT1	2965	0.373089	0.426505	0.248567	172331	991	2228	737	4	['MALRD1', 'RAB27B', 'ANKRD29', 'AC027288.3']	['MALRD1', 'RAB27B', 'ANKRD29', 'AC027288.3', 'CLIC5', 'SCEL', 'SHC3', 'AC112206.2', 'GPC5', 'LAMA3']	0.112781
	AT2.p	1482	0.562399	0.59215	0.468286	174327	478	788	694	2	['TOP2A', 'ANLN']	['TOP2A', 'KIF4A', 'BUB1B', 'KIF18B', 'ANLN', 'GTSE1', 'MKI67', 'AC016205.1', 'NUSAP1', 'ZNF385B']	0.127118
	Aw.Secretory	1761	0.667915	0.953654	0.303805	174500	26	1226	535	2	['ERN2', 'BPIFB1']	['RIMS1', 'ERN2', 'AC007681.1', 'WFDC2', 'CP', 'BPIFB1', 'PLEKHS1', 'WNK2', 'SCGB3A1', 'ADAM28']	0.425837
	B	1846	0.847596	0.905004	0.676056	174310	131	598	1248	1	['BANK1']	['PAX5', 'BLK', 'MS4A1', 'FCRL1', 'BANK1', 'BCL11A', 'RALGPS2', 'GNG7', 'BACH2', 'OSBPL10']	0.264222
	Basal	4947	0.715908	0.868476	0.420457	171025	315	2867	2080	2	['TP63', 'SRGAP3']	['KRT15', 'F3', 'TP63', 'COL4A5', 'ANOS1', 'SRGAP3', 'EYA1', 'EYA2', 'CHST9', 'SEMA5A']	0.191353
	Basal.p	95	0.537849	0.692308	0.284211	176180	12	68	27	2	['AC016205.1', 'EYA1']	['TMPRSS4', 'KIF15', 'APOLD1', 'CHST9', 'AC016205.1', 'EYA1', 'EYA2', 'NTN1', 'NUSAP1', 'POLQ']	0.137657
	CAP1	13300	0.55836	0.645515	0.362556	160339	2648	8478	4822	2	['TEK', 'IL7R']	['FCN3', 'IL18R1', 'FENDRR', 'TEK', 'IL7R', 'RAPGEF4', 'VWF', 'PTPRB', 'ADGRL2', 'LDB2']	0.128088
	CAP2	5000	0.672484	0.905464	0.3314	171114	173	3343	1657	2	['HPGD', 'AQP1']	['EDNRB', 'PLCXD3', 'HPGD', 'PDE1C', 'EMCN', 'AQP1', 'KALRN', 'TBX2', 'ADGRL2', 'GALNT18']	0.171565
	CD4.T	5000	0.533847	0.651007	0.3104	170455	832	3448	1552	2	['RUNX2', 'CAMK4']	['RUNX2', 'OXNAD1', 'CAMK4', 'THEMIS', 'IL7R', 'ITK', 'BCL11B', 'CD96', 'CD247', 'SKAP1']	0.190896
	CD8.T	5000	0.453954	0.478526	0.3766	169235	2052	3117	1883	2	['LINC01934', 'THEMIS']	['LINC01934', 'THEMIS', 'CAMK4', 'RPS27A', 'ITK', 'CD96', 'BCL11B', 'SLFN12L', 'TC2N', 'CD247']	0.240644
	FB.subpl	678	0.395595	0.708029	0.143068	175569	40	581	97	2	['MEDAG', 'NR4A1']	['MEDAG', 'TWIST2', 'NR4A3', 'UAP1', 'SPSB1', 'NR4A1', 'GFPT2', 'IGFBP4', 'FGFR1', 'ZNF331']	0.388247
	IM	5000	0.665036	0.70667	0.5382	170170	1117	2309	2691	1	['F13A1']	['SELENOP', 'MERTK', 'F13A1', 'ME1', 'STAB1', 'CD163', 'SLC1A3', 'RGL1', 'SLCO2B1', 'MYO5A']	0.318293
	IM.p	572	0.611022	0.9	0.267483	175698	17	419	153	3	['F13A1', 'MKI67', 'CIT']	['TGFBI', 'MS4A4E', 'F13A1', 'GTSE1', 'MKI67', 'CIT', 'APOLD1', 'NUSAP1', 'NCAPG2', 'POLQ']	0.135411
	IVM	900	0.65536	0.841398	0.347778	175328	59	587	313	3	['FABP4', 'APOC1', 'ACP5']	['FABP4', 'APOC1', 'C1QA', 'ACP5', 'C1QB', 'INHBA', 'VIM', 'PPARG', 'HLA-DRA', 'AC092691.1']	0.343538
	Ionocyte	17	0.816327	1	0.470588	176270	0	9	8	1	['DGKI']	['DGKI', 'LINC01187', 'STAP1', 'PTGER3', 'SLC35F3', 'KCNH1', 'ATP6V1C2', 'TMPRSS11E', 'CLCNKB', 'ASIC2']	0.604757
	LEC	4250	0.732883	0.993464	0.357647	172027	10	2730	1520	2	['MMRN1', 'RELN']	['PROX1', 'MMRN1', 'RELN', 'TBX1', 'SEMA3D', 'SEMA3A', 'SMAD1', 'PCSK6', 'CD36', 'PKHD1L1']	0.479766
	MEC	112	0.675676	0.869565	0.357143	176169	6	72	40	2	['KRT17', 'PLD5']	['LAMA1', 'KRT17', 'RBBP8', 'NTRK2', 'PLD5', 'MPPED2', 'BOC', 'FHOD3', 'PTPRT', 'KCNQ5']	0.441484
	Mast	3467	0.857028	0.99226	0.554658	172805	15	1544	1923	2	['CDK15', 'CPA3']	['CDK15', 'CPA3', 'SLC8A3', 'MS4A2', 'SLC18A2', 'HPGDS', 'TPSB2', 'KIAA1549', 'GRAP2', 'KIT']	0.79253
	Multiciliated	9781	0.948803	0.996419	0.796544	166478	28	1990	7791	2	['CFAP299', 'HYDIN']	['CFAP299', 'DCDC1', 'DNAH12', 'HYDIN', 'CFAP46', 'CFAP54', 'DNAH9', 'TMEM232', 'DNAH11', 'DNAAF1']	0.308438
	NK	5000	0.73311	0.922161	0.4028	171117	170	2986	2014	2	['KLRF1', 'TXK']	['KLRF1', 'GNLY', 'PRF1', 'TXK', 'NCAM1', 'NKG7', 'SPON2', 'KLRD1', 'RAP1GAP2', 'MYBL1']	0.346224
	NKT	2076	0.310834	0.332254	0.24711	173180	1031	1563	513	3	['CCL5', 'KLRD1', 'SAMD3']	['CCL5', 'PPP2R2B', 'KLRD1', 'PYHIN1', 'MYBL1', 'SAMD3', 'ITGAL', 'STAT4', 'SLFN12L', 'CD247']	0.225853
	NKT.p	170	0.59322	0.913043	0.247059	176113	4	128	42	3	['FANCI', 'MKI67', 'CD247']	['TUBB', 'KCNQ5', 'TUBA1B', 'FANCI', 'MKI67', 'CD247', 'SKAP1', 'EZH2', 'POLQ', 'BRIP1']	0.144402
	Neu.p	75	0.446927	0.615385	0.213333	176202	10	59	16	2	['MS4A3', 'VRK1']	['MS4A3', 'CLTCL1', 'VRK1', 'ABCA13', 'ATP8B4', 'CSGALNACT1', 'AC016205.1', 'AC091057.6', 'LINC01572', 'TNFAIP8']	0.527478
	Neural	435	0.686192	0.863158	0.377011	175826	26	271	164	1	['NRXN1']	['NRXN1', 'SORCS1', 'SCN7A', 'NRXN3', 'LAMA2', 'SLIT2', 'EHBP1', 'CLIC4', 'CADM1', 'STARD13']	0.482923
	Neutrophil	7012	0.741169	0.939061	0.402168	169092	183	4192	2820	2	['SLC25A37', 'IL1R2']	['SLC25A37', 'GLT1D1', 'XPO6', 'IL1R2', 'SORL1', 'RNF24', 'IL1R1', 'BCL6', 'CSF3R', 'NAMPT']	0.198161
	PNEC	334	0.59633	0.975	0.233533	175951	2	256	78	2	['NRG1', 'NEGR1']	['NRG1', 'TSC22D1', 'NEGR1', 'MEIS2', 'NBEA', 'CADM1', 'TOX', 'GALNT18', 'SDK1', 'NEBL']	0.0889221
	PVEC	5000	0.628049	0.846575	0.309	171007	280	3455	1545	2	['PKHD1L1', 'ADGRG6']	['ACKR1', 'FAM155A', 'PKHD1L1', 'C7', 'ADGRG6', 'PRSS23', 'SAMD5', 'IL1R1', 'ANO2', 'VWF']	0.16704
	Pericyte	5000	0.827088	0.851631	0.7416	170641	646	1292	3708	1	['LAMC3']	['LAMC3', 'KCNK3', 'PDGFRB', 'GUCY1A2', 'GJC1', 'BGN', 'CSPG4', 'TRPC6', 'AFF2', 'TBX5']	0.722593
	Plasma	1528	0.729263	0.900427	0.414267	174689	70	895	633	1	['JCHAIN']	['IGHA1', 'PDK1', 'HERPUD1', 'TP53INP1', 'IFNG-AS1', 'JCHAIN', 'IGKC', 'MZB1', 'TENT5C', 'DENND5B']	0.395964
	Plasmablast	81	0.455764	0.465753	0.419753	176167	39	47	34	2	['E2F2', 'MZB1']	['MYBL2', 'E2F2', 'RHEX', 'IRF4', 'MZB1', 'IGKC', 'POU2AF1', 'VOPP1', 'CEP128', 'POLQ']	0.374506
	RAS	4670	0.708639	0.799228	0.48758	171045	572	2393	2277	1	['SCGB3A2']	['SCGB3A2', 'CLIC6', 'KIAA1324', 'SCGB1A1', 'SCNN1B', 'PIGR', 'ACOXL', 'PTPRD', 'MET', 'INPP4B']	0.213542
	RAS.AT2	985	0.291962	0.307593	0.24264	174764	538	746	239	3	['HSD17B6', 'KIAA1324', 'SLC22A3']	['HSD17B6', 'SORCS2', 'AC019117.1', 'KIAA1324', 'TMEM108', 'SLC22A3', 'C8orf34', 'CLIC6', 'ZNF385B', 'MET']	0.145895
	SCMF	1489	0.549108	0.646018	0.343183	174518	280	978	511	2	['ITGBL1', 'GALNT17']	['ITGBL1', 'CFH', 'IGFBP5', 'TLN2', 'GALNT17', 'FGF14', 'LAMA2', 'TSHZ2', 'ARHGAP10', 'SLIT2']	0.229817
	SVEC	4066	0.602301	0.785493	0.311608	171875	346	2799	1267	2	['ABCB1', 'PLVAP']	['ABCB1', 'PLVAP', 'ADGRL4', 'NR5A2', 'SNTG2', 'CXorf36', 'ZNF385D', 'EMCN', 'MYRIP', 'VWF']	0.40214
	Serous	451	0.740088	0.982456	0.372506	175833	3	283	168	2	['CCDC129', 'BARX2']	['CCDC129', 'AC078923.1', 'BARX2', 'LTF', 'ROCR', 'SLC12A2', 'AZGP1', 'TNFRSF19', 'AC020656.1', 'CHRM3']	0.801832
	VSMC	5000	0.70898	0.965711	0.3436	171226	61	3282	1718	2	['ADGRL3', 'NTRK3']	['ADGRL3', 'KCNAB1', 'TAGLN', 'NTRK3', 'MYOCD', 'PDE3A', 'LMOD1', 'RCAN2', 'ACTA2', 'MYH11']	0.297327
	cDC1	268	0.668403	1	0.287313	176019	0	191	77	2	['AC099560.1', 'CCDC26']	['AC099560.1', 'FLT3', 'CCDC26', 'GNAO1', 'IRF8', 'ENOX1', 'SULF2', 'CLNK', 'WDFY4', 'CPVL']	0.653915
	cDC2	3289	0.422843	0.694872	0.164792	172760	238	2747	542	3	['JAML', 'MS4A4E', 'HLA-DPB1']	['IL13RA1', 'JAML', 'MS4A4E', 'FPR3', 'CD86', 'HLA-DPB1', 'CSF2RA', 'ATP8B4', 'CIITA', 'HLA-DRA']	0.150298
	iMON	5000	0.702321	0.861099	0.4042	170961	326	2979	2021	2	['VCAN', 'NAIP']	['VCAN', 'IL1R2', 'LYZ', 'NAIP', 'CTSS', 'SLC11A1', 'KYNU', 'AOAH', 'MARCH1', 'MAP2K1']	0.126754
	pMON	5000	0.52213	0.631342	0.3086	170386	901	3457	1543	3	['ADGRE2', 'PIK3AP1', 'POU2F2']	['FCN1', 'FGD2', 'ADGRE2', 'PIK3AP1', 'CHST15', 'POU2F2', 'TNFRSF1B', 'CTSS', 'ITGAL', 'HCK']	0.149787
	SUBCLASS.L4
	clusterName	clusterSize	f_score	PPV	recall	TN	FP	FN	TP	marker_count	NSForest_markers	binary_genes	onTarget
	AEC	5798	0.76848	0.968267	0.421007	170409	80	3357	2441	2	['DKK2', 'LDB2']	['DKK2', 'GJA5', 'EFNB2', 'SMAD6', 'PTPRB', 'LDB2', 'THSD7A', 'EXOC6', 'MEIS2', 'ADGRL2']	0.275222
	AF1	10000	0.733715	0.910836	0.4127	165883	404	5873	4127	2	['ADRA1A', 'ITGA8']	['ADRA1A', 'GRIA1', 'ITGA8', 'ADAMTS12', 'ROBO2', 'CDH11', 'ADGRB3', 'CCBE1', 'PLEKHH2', 'CACNA1D']	0.208892
	AF1.p	56	0.698529	0.95	0.339286	176230	1	37	19	3	['KIF14', 'PIEZO2', 'ANLN']	['KIF14', 'TPX2', 'PIEZO2', 'APOLD1', 'KIF18B', 'ANLN', 'ROBO1', 'GTSE1', 'CENPK', 'NUSAP1']	0.14603
	AF2	5000	0.599137	0.808686	0.2942	170939	348	3529	1471	2	['ABCA10', 'FBLN1']	['ABCA10', 'PODN', 'PRRX1', 'DCLK1', 'ABCA9', 'FBLN1', 'C3', 'LAMA2', 'BICC1', 'EBF1']	0.156176
	AM	5000	0.593479	0.696562	0.3728	170475	812	3136	1864	2	['STAC', 'MARCO']	['CYP27A1', 'TFRC', 'GLDN', 'TPRG1', 'STAC', 'MARCO', 'OLR1', 'PPARG', 'SLC11A1', 'GPCPD1']	0.176835
	AM.p	193	0.0810697	0.0676032	0.398964	175032	1062	116	77	3	['MOGAT1', 'MARCO', 'OLR1']	['MOGAT1', 'INHBA', 'MARCO', 'STAC', 'OLR1', 'CYP27A1', 'PPARG', 'AC092691.1', 'BRIP1', 'SLC11A1']	0.282766
	ASMC	2061	0.742483	0.90853	0.428918	174137	89	1177	884	2	['PRUNE2', 'ZNF385D']	['HS6ST3', 'PRUNE2', 'HPSE2', 'PLXNA4', 'ZNF385D', 'MYOCD', 'SYNPO2', 'MYH11', 'PCDH7', 'FGF14']	0.251345
	AT0	681	0.32526	0.492147	0.138032	175509	97	587	94	3	['SCGB3A2', 'AC019117.1', 'SLC22A3']	['HSD17B6', 'MS4A15', 'CEACAM6', 'SCGB3A2', 'AC019117.1', 'SLC22A3', 'SLPI', 'CLIC6', 'C8orf34', 'KIAA1324']	0.11168
	AT0.AT2	985	0.197265	0.202532	0.17868	174609	693	809	176	4	['HSD17B6', 'TMEM108', 'SLC22A3', 'ZNF385B']	['HSD17B6', 'SORCS2', 'AC019117.1', 'TMEM108', 'SLC22A3', 'ZNF385B', 'C8orf34', 'CLIC6', 'KIAA1324', 'ST6GALNAC3']	0.0905953
	AT1	10000	0.790941	0.944269	0.4795	166004	283	5205	4795	2	['LINC01290', 'ARHGEF26']	['LINC01290', 'RTKN2', 'GPRC5D-AS1', 'ANKRD29', 'SCEL', 'ARHGEF26', 'ST6GALNAC5', 'AC027288.3', 'LAMA3', 'ROR1']	0.149992
	AT.p	77	0.686695	0.820513	0.415584	176203	7	45	32	2	['NYAP2', 'IQGAP3']	['NYAP2', 'SH3TC2', 'CACNG4', 'IQGAP3', 'SH3RF2', 'KCNT2', 'ANLN', 'ST6GALNAC5', 'CLIC5', 'GPC5']	0.361806
	AT2	10000	0.625	0.676454	0.4792	163995	2292	5208	4792	2	['PTGFR', 'AC010998.1']	['MFSD2A', 'BMP1', 'PTGFR', 'LAMP3', 'TMEM163', 'AC010998.1', 'ABCA3', 'ACOXL', 'ZNF385B', 'SNX25']	0.134488
	AT2.AT1	2965	0.370831	0.420904	0.251265	172297	1025	2220	745	4	['MALRD1', 'RAB27B', 'SCEL', 'AC112206.2']	['MALRD1', 'RAB27B', 'ANKRD29', 'SCEL', 'CLIC5', 'AC112206.2', 'SHC3', 'AC027288.3', 'GPC5', 'AC010998.1']	0.0959651
	AT2.p	1482	0.562399	0.59215	0.468286	174327	478	788	694	2	['TOP2A', 'ANLN']	['TOP2A', 'KIF4A', 'BUB1B', 'KIF15', 'KIF18B', 'ANLN', 'GTSE1', 'MKI67', 'AC016205.1', 'NUSAP1']	0.119525
	AT2.sig	5000	0.536545	0.61856	0.3506	170206	1081	3247	1753	3	['SCD', 'SFTPD', 'NPC2']	['SFTA2', 'S100A14', 'SCD', 'MFSD2A', 'SFTPD', 'NPC2', 'LAMP3', 'NAPSA', 'ABCA3', 'SLC34A2']	0.117282
	B	1846	0.847596	0.905004	0.676056	174310	131	598	1248	1	['BANK1']	['PAX5', 'BLK', 'MS4A1', 'FCRL1', 'BANK1', 'BCL11A', 'RALGPS2', 'GNG7', 'BACH2', 'OSBPL10']	0.234315
	Basal	3066	0.691057	0.888361	0.365949	173080	141	1944	1122	2	['KRT15', 'TP63']	['KRT15', 'F3', 'CLDN1', 'PTPRZ1', 'TP63', 'BCL11A', 'RASSF6', 'NRG1', 'ANOS1', 'SEMA5A']	0.241989
	Basal.SFTPB	1514	0.498078	0.773632	0.205416	174682	91	1203	311	3	['CNTN6', 'GPC3', 'TP63']	['IGFBP2', 'AC005165.1', 'CNTN6', 'GPC3', 'TP63', 'ABI3BP', 'XPR1', 'DAPK2', 'CNTN4', 'CACHD1']	0.140559
	Basal.p	95	0.538462	0.84	0.221053	176188	4	74	21	3	['TMPRSS4', 'APOLD1', 'POLQ']	['KIF15', 'TMPRSS4', 'APOLD1', 'AC016205.1', 'NUSAP1', 'POLQ', 'BRIP1', 'AC091057.6', 'DIAPH3', 'EYA1']	0.113875
	CAP1	13300	0.55836	0.645515	0.362556	160339	2648	8478	4822	2	['TEK', 'IL7R']	['FCN3', 'FENDRR', 'TEK', 'IL7R', 'RAPGEF4', 'VWF', 'PTPRB', 'ADGRL2', 'LDB2', 'HLA-E']	0.122021
	CAP2	5000	0.672484	0.905464	0.3314	171114	173	3343	1657	2	['HPGD', 'AQP1']	['EDNRB', 'PLCXD3', 'HPGD', 'PDE1C', 'EMCN', 'AQP1', 'KALRN', 'TBX2', 'ADGRL2', 'GALNT18']	0.157261
	CD4.T	5000	0.533847	0.651007	0.3104	170455	832	3448	1552	2	['RUNX2', 'CAMK4']	['RUNX2', 'OXNAD1', 'CAMK4', 'THEMIS', 'IL7R', 'ITK', 'BCL11B', 'CD96', 'CD247', 'SKAP1']	0.180387
	CD8.T	5000	0.453954	0.478526	0.3766	169235	2052	3117	1883	2	['LINC01934', 'THEMIS']	['LINC01934', 'THEMIS', 'CAMK4', 'ITK', 'CD96', 'BCL11B', 'SLFN12L', 'RPS27A', 'CD247', 'TC2N']	0.235937
	Club	1551	0.62073	0.712206	0.410058	174479	257	915	636	2	['ERN2', 'WNK2']	['AC007681.1', 'ERN2', 'RIMS1', 'PLEKHS1', 'BPIFB1', 'WNK2', 'ADAM28', 'SCGB3A1', 'SLC4A4', 'SCGB1A1']	0.212035
	Deuterosomal	84	0.618687	0.628205	0.583333	176174	29	35	49	2	['CDC20B', 'FOXN4']	['CDC20B', 'FOXN4', 'CCDC171', 'SMIM35', 'DEUP1', 'CCNO', 'E2F7', 'RSPH9', 'STIL', 'CEP152']	0.855931
	FB.subpl	678	0.395595	0.708029	0.143068	175569	40	581	97	2	['MEDAG', 'NR4A1']	['MEDAG', 'TWIST2', 'NR4A3', 'UAP1', 'SPSB1', 'NR4A1', 'GFPT2', 'IGFBP4', 'FGFR1', 'ZNF331']	0.374691
	Goblet	210	0.535055	0.698795	0.27619	176052	25	152	58	2	['TFF3', 'WFDC2']	['MUC5B', 'LCN2', 'TFF3', 'AGR2', 'CYP2F1', 'WFDC2', 'LY6E', 'RIMS1', 'BPIFB1', 'SCGB3A1']	0.277128
	IM	5000	0.665036	0.70667	0.5382	170170	1117	2309	2691	1	['F13A1']	['MERTK', 'F13A1', 'STAB1', 'CD163', 'ME1', 'SELENOP', 'SLC1A3', 'SLCO2B1', 'MYO5A', 'PDGFC']	0.305679
	IM.p	572	0.611022	0.9	0.267483	175698	17	419	153	3	['F13A1', 'MKI67', 'CIT']	['TGFBI', 'MS4A4E', 'F13A1', 'GTSE1', 'MKI67', 'CIT', 'APOLD1', 'NUSAP1', 'NCAPG2', 'POLQ']	0.12702
	IVM	900	0.65536	0.841398	0.347778	175328	59	587	313	3	['APOC1', 'FABP4', 'ACP5']	['APOC1', 'FABP4', 'C1QA', 'ACP5', 'GCHFR', 'C1QB', 'INHBA', 'PPARG', 'HLA-DRA', 'AC092691.1']	0.326693
	Ionocyte	17	0.816327	1	0.470588	176270	0	9	8	1	['DGKI']	['DGKI', 'LINC01187', 'KCNH1', 'PTGER3', 'SLC35F3', 'ATP6V1C2', 'STAP1', 'TMPRSS11E', 'CLCNKB', 'GABRB2']	0.592647
	LEC	4250	0.732883	0.993464	0.357647	172027	10	2730	1520	2	['MMRN1', 'RELN']	['PROX1', 'MMRN1', 'TBX1', 'RELN', 'SEMA3D', 'SMAD1', 'PKHD1L1', 'SEMA3A', 'CD36', 'PGM5']	0.461002
	MEC	112	0.675676	0.869565	0.357143	176169	6	72	40	2	['KRT17', 'PLD5']	['LAMA1', 'KRT17', 'RBBP8', 'PLD5', 'MPPED2', 'NTRK2', 'BOC', 'FHOD3', 'KCNQ5', 'PTPRT']	0.365762
	Mast	3467	0.857028	0.99226	0.554658	172805	15	1544	1923	2	['CDK15', 'CPA3']	['CDK15', 'SLC8A3', 'CPA3', 'MS4A2', 'SLC18A2', 'HPGDS', 'KIAA1549', 'TPSB2', 'GRAP2', 'KIT']	0.776011
	Multiciliated	9697	0.929627	0.9819	0.766423	166453	137	2265	7432	2	['DNAH9', 'DNAAF1']	['CDHR3', 'TMEM232', 'DCDC1', 'CFAP54', 'DNAH9', 'DNAAF1', 'CFAP299', 'DNAH12', 'HYDIN', 'CFAP46']	0.308488
	NK	5000	0.73311	0.922161	0.4028	171117	170	2986	2014	2	['KLRF1', 'TXK']	['KLRF1', 'GNLY', 'PRF1', 'TXK', 'NKG7', 'NCAM1', 'SPON2', 'KLRD1', 'PYHIN1', 'RAP1GAP2']	0.33594
	NKT	2076	0.310834	0.332254	0.24711	173180	1031	1563	513	3	['CCL5', 'KLRD1', 'SAMD3']	['CCL5', 'PPP2R2B', 'KLRD1', 'PYHIN1', 'MYBL1', 'SAMD3', 'ITGAL', 'STAT4', 'SLFN12L', 'CD247']	0.219462
	NKT.p	170	0.59322	0.913043	0.247059	176113	4	128	42	3	['FANCI', 'MKI67', 'CD247']	['TUBB', 'KCNQ5', 'TUBA1B', 'FANCI', 'MKI67', 'CD247', 'EZH2', 'POLQ', 'BRIP1', 'CIT']	0.140549
	Neu.p	75	0.454545	0.764706	0.173333	176208	4	62	13	2	['MS4A3', 'H2AFV']	['MS4A3', 'ATP8B4', 'CSGALNACT1', 'ABCA13', 'AC016205.1', 'H2AFV', 'AC091057.6', 'TNFAIP8', 'KNL1', 'LINC01572']	0.496984
	Neural	435	0.686192	0.863158	0.377011	175826	26	271	164	1	['NRXN1']	['NRXN1', 'SORCS1', 'SCN7A', 'NRXN3', 'LAMA2', 'CLIC4', 'SLIT2', 'CADM1', 'EHBP1', 'TIMP3']	0.460746
	Neutrophil	7012	0.741169	0.939061	0.402168	169092	183	4192	2820	2	['SLC25A37', 'IL1R2']	['SLC25A37', 'GLT1D1', 'XPO6', 'IL1R2', 'SORL1', 'IL1R1', 'RNF24', 'CSF3R', 'BCL6', 'NAMPT']	0.186734
	PNEC	334	0.59633	0.975	0.233533	175951	2	256	78	2	['NRG1', 'NEGR1']	['NRG1', 'NEGR1', 'TSC22D1', 'MEIS2', 'TOX', 'CADM1', 'NBEA', 'DLG2', 'GALNT18', 'SDK1']	0.0760069
	PVEC	5000	0.628049	0.846575	0.309	171007	280	3455	1545	2	['PKHD1L1', 'ADGRG6']	['ACKR1', 'FAM155A', 'PKHD1L1', 'C7', 'ADGRG6', 'ANO2', 'IL1R1', 'SAMD5', 'VWF', 'SLCO2A1']	0.156198
	Pericyte	5000	0.827088	0.851631	0.7416	170641	646	1292	3708	1	['LAMC3']	['LAMC3', 'KCNK3', 'PDGFRB', 'GJC1', 'GUCY1A2', 'BGN', 'TRPC6', 'AFF2', 'TBX5', 'ADARB2']	0.703991
	Plasma	1528	0.729263	0.900427	0.414267	174689	70	895	633	1	['JCHAIN']	['IGHA1', 'PDK1', 'HERPUD1', 'TP53INP1', 'IFNG-AS1', 'JCHAIN', 'IGKC', 'MZB1', 'DENND5B', 'POU2AF1']	0.381003
	Plasmablast	81	0.455764	0.465753	0.419753	176167	39	47	34	2	['E2F2', 'MZB1']	['MYBL2', 'E2F2', 'RHEX', 'IRF4', 'CCND2', 'MZB1', 'POU2AF1', 'VOPP1', 'POLQ', 'CEP128']	0.370809
	Pre-TB-SC	3081	0.714286	0.899404	0.391756	173071	135	1874	1207	2	['SCGB3A2', 'SCGB1A1']	['SCGB3A2', 'PTPRD', 'SCGB1A1', 'SCGB3A1', 'CLIC6', 'PIGR', 'ACOXL', 'ARFGEF3', 'MET', 'INPP4B']	0.111282
	SCMF	1489	0.549108	0.646018	0.343183	174518	280	978	511	2	['ITGBL1', 'GALNT17']	['ITGBL1', 'CFH', 'IGFBP5', 'TLN2', 'GALNT17', 'FGF14', 'LAMA2', 'ARHGAP10', 'PAG1', 'TSHZ2']	0.223336
	SVEC	4066	0.671552	0.796675	0.412445	171793	428	2389	1677	2	['ADGRL4', 'ZNF385D']	['ABCB1', 'PLVAP', 'ADGRL4', 'NR5A2', 'CXorf36', 'ZNF385D', 'EMCN', 'MYRIP', 'VWF', 'HSPG2']	0.200885
	Serous	451	0.740088	0.982456	0.372506	175833	3	283	168	2	['CCDC129', 'BARX2']	['CCDC129', 'AC078923.1', 'LTF', 'BARX2', 'ROCR', 'AZGP1', 'SLC5A1', 'PKN2-AS1', 'SLC12A2', 'AC020656.1']	0.74538
	Suprabasal	367	0.298063	0.526316	0.108992	175884	36	327	40	3	['SEMA3A', 'SUSD4', 'AQP3']	['CCDC144NL-AS1', 'SULT2B1', 'SEMA3A', 'SUSD4', 'TMPRSS4', 'AQP3', 'PTPRZ1', 'ADARB2', 'ABCA13', 'UBASH3B']	0.130222
	TRB-SC	908	0.242225	0.26601	0.178414	174932	447	746	162	3	['AC019117.1', 'CLIC6', 'ITGA9']	['AC008537.1', 'SCGB3A2', 'AC019117.1', 'CLIC6', 'ITGA9', 'SLC22A3', 'ARHGAP42', 'PLCL1', 'MET', 'SFTA3']	0.0803309
	VSMC	5000	0.70898	0.965711	0.3436	171226	61	3282	1718	2	['ADGRL3', 'NTRK3']	['ADGRL3', 'KCNAB1', 'TAGLN', 'NTRK3', 'MYOCD', 'PDE3A', 'LMOD1', 'RCAN2', 'ACTA2', 'MYH11']	0.287937
	cDC1	268	0.668403	1	0.287313	176019	0	191	77	2	['AC099560.1', 'CCDC26']	['AC099560.1', 'FLT3', 'CCDC26', 'GNAO1', 'IRF8', 'ENOX1', 'CLNK', 'WDFY4', 'CPVL', 'CSF2RA']	0.643264
	cDC2	3289	0.422843	0.694872	0.164792	172760	238	2747	542	3	['JAML', 'MS4A4E', 'HLA-DPB1']	['IL13RA1', 'JAML', 'MS4A4E', 'FPR3', 'CD86', 'HLA-DPB1', 'CSF2RA', 'ATP8B4', 'CIITA', 'HLA-DRA']	0.145362
	iMON	5000	0.702321	0.861099	0.4042	170961	326	2979	2021	2	['VCAN', 'NAIP']	['VCAN', 'IL1R2', 'LYZ', 'NAIP', 'CTSS', 'SLC11A1', 'KYNU', 'AOAH', 'MARCH1', 'MAP2K1']	0.11914
	pMON	5000	0.52213	0.631342	0.3086	170386	901	3457	1543	3	['ADGRE2', 'PIK3AP1', 'POU2F2']	['FCN1', 'FGD2', 'ADGRE2', 'PIK3AP1', 'CHST15', 'POU2F2', 'TNFRSF1B', 'CTSS', 'ITGAL', 'HCK']	0.145339
	SUBCLASS.L5
	clusterName	clusterSize	f_score	PPV	recall	TN	FP	FN	TP	marker_count	NSForest_markers	binary_genes	onTarget
	AEC-1	5000	0.712143	0.783378	0.5222	170565	722	2389	2611	1	['DKK2']	['DKK2', 'CPAMD8', 'GJA5', 'EFNB2', 'GFOD1', 'TMTC1', 'SMAD6', 'PTPRB', 'THSD7A', 'EXOC6']	0.374508
	AEC-2	798	0.328136	0.369388	0.226817	175180	309	617	181	3	['IL33', 'NPR3', 'GJA5']	['CTNNAL1', 'IL33', 'ENPP2', 'HRH1', 'NPR3', 'GJA5', 'PIK3C2B', 'EFNB2', 'PDE10A', 'FLT1']	0.193527
	AF1-1	5000	0.635783	0.869048	0.3066	171056	231	3467	1533	2	['ADRA1A', 'NKD1']	['ADRA1A', 'ITGA8', 'NKD1', 'ROBO2', 'SCN7A', 'CCBE1', 'GALNT17', 'CACNA2D3', 'AC092691.1', 'LAMA2']	0.19778
	AF1-2	5000	0.688023	0.775704	0.4738	170602	685	2631	2369	2	['COL6A3', 'NTNG1']	['PHACTR3', 'GRIK4', 'BMP5', 'NCAM2', 'COL6A3', 'NTNG1', 'PIEZO2', 'CCDC102B', 'ADGRB3', 'A2M']	0.167194
	AF1.p	56	0.223214	0.357143	0.0892857	176222	9	51	5	5	['KIF14', 'TPX2', 'APOLD1', 'KIF18B', 'ANLN']	['KIF14', 'TPX2', 'APOLD1', 'KIF18B', 'ANLN', 'GTSE1', 'CENPK', 'ROBO1', 'NUSAP1', 'AC016205.1']	0.118327
	AF2	5000	0.599137	0.808686	0.2942	170939	348	3529	1471	2	['ABCA10', 'FBLN1']	['ABCA10', 'PODN', 'DCLK1', 'PRRX1', 'ABCA9', 'FBLN1', 'LAMA2', 'C3', 'BICC1', 'EBF1']	0.131581
	AM	5000	0.593479	0.696562	0.3728	170475	812	3136	1864	2	['MARCO', 'STAC']	['CYP27A1', 'TFRC', 'GLDN', 'MARCO', 'STAC', 'OLR1', 'PPARG', 'MSR1', 'SLC11A1', 'GPCPD1']	0.16943
	AM.p	193	0.628743	0.818182	0.326425	176080	14	130	63	2	['MOGAT1', 'IQGAP3']	['MOGAT1', 'INHBA', 'IQGAP3', 'KIF15', 'MARCO', 'STAC', 'OLR1', 'KIF18B', 'PPARG', 'SLC11A1']	0.281435
	ASMC	2061	0.742483	0.90853	0.428918	174137	89	1177	884	2	['PRUNE2', 'ZNF385D']	['HS6ST3', 'PRUNE2', 'HPSE2', 'PLXNA4', 'ZNF385D', 'MYOCD', 'SYNPO2', 'MYH11', 'PCDH7', 'SEMA3C']	0.219671
	AT0	681	0.32526	0.492147	0.138032	175509	97	587	94	3	['SCGB3A2', 'AC019117.1', 'SLC22A3']	['HSD17B6', 'MS4A15', 'CEACAM6', 'SCGB3A2', 'AC019117.1', 'SLC22A3', 'SLPI', 'CLIC6', 'KIAA1324', 'C8orf34']	0.0950536
	AT0.AT2	985	0.188824	0.216549	0.124873	174857	445	862	123	4	['HSD17B6', 'TMEM108', 'AC019117.1', 'SLC22A3']	['HSD17B6', 'SORCS2', 'AGBL1', 'TMEM108', 'AC019117.1', 'SLC22A3', 'ZNF385B', 'KIAA1324', 'CLIC6', 'C8orf34']	0.0825854
	AT1-1	5000	0.541256	0.544835	0.5274	169084	2203	2363	2637	2	['LINC01290', 'SCEL']	['LINC01290', 'NTM', 'SCEL', 'GPRC5D-AS1', 'ARHGEF26', 'ST6GALNAC5', 'AC027288.3', 'LAMA3', 'ROR1', 'NCKAP5']	0.136779
	AT1-2	5000	0.713206	0.79247	0.5094	170620	667	2453	2547	2	['AGER', 'SPOCK2']	['AGER', 'TACSTD2', 'SPOCK2', 'SUSD2', 'CEACAM6', 'LINC01290', 'CLDN18', 'AC027288.3', 'CAV1', 'KRT7']	0.202481
	AT.p	77	0.686695	0.820513	0.415584	176203	7	45	32	2	['NYAP2', 'IQGAP3']	['NYAP2', 'SH3TC2', 'CACNG4', 'IQGAP3', 'KCNT2', 'ANLN', 'SH3RF2', 'ST6GALNAC5', 'GPC5', 'DIAPH3']	0.328302
	AT2-1	5000	0.48224	0.522714	0.3682	169606	1681	3159	1841	2	['FMO5', 'AC010998.1']	['FMO5', 'CCDC141', 'LANCL1-AS1', 'BMP1', 'TTN', 'AC010998.1', 'TMEM163', 'ACOXL', 'ZNF385B', 'SNX25']	0.102882
	AT2-2	5000	0.450173	0.483069	0.3538	169394	1893	3231	1769	3	['LRP2', 'PTGFR', 'TMEM163']	['LRP2', 'DMBT1', 'SCN1A', 'SPRY4-AS1', 'PTGFR', 'TMEM163', 'ABCA3', 'ACOXL', 'ZNF385B', 'TOX']	0.117495
	AT2.AT1	2965	0.370831	0.420904	0.251265	172297	1025	2220	745	4	['MALRD1', 'RAB27B', 'SCEL', 'AC112206.2']	['MALRD1', 'RAB27B', 'ANKRD29', 'SCEL', 'CLIC5', 'AC112206.2', 'AC027288.3', 'SHC3', 'GPC5', 'LAMA3']	0.0784125
	AT2.p	1482	0.562399	0.59215	0.468286	174327	478	788	694	2	['TOP2A', 'ANLN']	['TOP2A', 'KIF4A', 'BUB1B', 'KIF18B', 'ANLN', 'CENPI', 'GTSE1', 'AC016205.1', 'NUSAP1', 'BRIP1']	0.116434
	AT2.sig	5000	0.542875	0.673875	0.3054	170548	739	3473	1527	4	['SCD', 'NPC2', 'SFTPD', 'LAMP3']	['SFTA2', 'S100A14', 'SCD', 'NPC2', 'SFTPD', 'LAMP3', 'NAPSA', 'SLC34A2', 'ABCA3', 'DHCR24']	0.0984438
	B	1846	0.847596	0.905004	0.676056	174310	131	598	1248	1	['BANK1']	['PAX5', 'BLK', 'FCRL1', 'MS4A1', 'BANK1', 'BCL11A', 'GNG7', 'RALGPS2', 'BACH2', 'OSBPL10']	0.203765
	Basal	3066	0.691057	0.888361	0.365949	173080	141	1944	1122	2	['KRT15', 'TP63']	['KRT15', 'CLDN1', 'PTPRZ1', 'TP63', 'BCL11A', 'RASSF6', 'F3', 'NRG1', 'SEMA5A', 'ANOS1']	0.203402
	Basal.SFTPB-1	1393	0.498453	0.765172	0.208184	174805	89	1103	290	3	['CNTN6', 'GPC3', 'TP63']	['IGFBP2', 'AC005165.1', 'CNTN6', 'GPC3', 'TP63', 'ABI3BP', 'CNTN4', 'XPR1', 'EYA2', 'DAPK2']	0.115316
	Basal.SFTPB-2	121	0.0418191	0.0357143	0.132231	175734	432	105	16	4	['AC005165.1', 'FRAS1', 'AC013652.1', 'BCL11A']	['KRT15', 'AC005165.1', 'FRAS1', 'AC013652.1', 'BCL11A', 'TP63', 'RASSF6', 'COL4A5', 'TTN', 'ANOS1']	0.0625059
	Basal.p	95	0.538462	0.84	0.221053	176188	4	74	21	3	['TMPRSS4', 'APOLD1', 'POLQ']	['KIF15', 'TMPRSS4', 'APOLD1', 'AC016205.1', 'NUSAP1', 'POLQ', 'BRIP1', 'AC091057.6', 'DIAPH3', 'MELK']	0.10343
	CAP1	5000	0.520521	0.631775	0.3054	170397	890	3473	1527	2	['SLC6A4', 'FCN3']	['CD109', 'SLC6A4', 'FCN3', 'IL7R', 'BTNL9', 'VIPR1', 'CD36', 'SLCO2A1', 'CALCRL', 'GALNT18']	0.133525
	CAP1.l1	3300	0.498652	0.718447	0.224242	172697	290	2560	740	2	['CX3CL1', 'SERPINE1']	['CX3CL1', 'SERPINE1', 'IRAK2', 'PODXL', 'AKAP12', 'NAV1', 'COL4A1', 'GBE1', 'PLEKHG1', 'CLIC4']	0.184163
	CAP1.l2	5000	0.556521	0.682438	0.3202	170542	745	3399	1601	2	['GBP4', 'TNFSF10']	['GBP4', 'IFI44L', 'WARS', 'TNFSF10', 'GRAPL', 'PDE10A', 'HLA-DRB1', 'VWF', 'LDB2', 'HLA-E']	0.126815
	CAP2	5000	0.647398	0.909806	0.3006	171138	149	3497	1503	2	['HPGD', 'EMCN']	['EDNRB', 'PLCXD3', 'HPGD', 'PDE1C', 'EMCN', 'TBX2', 'KALRN', 'AQP1', 'ADGRL2', 'NCALD']	0.149934
	CD4.T	5000	0.533847	0.651007	0.3104	170455	832	3448	1552	2	['RUNX2', 'CAMK4']	['RUNX2', 'OXNAD1', 'CAMK4', 'THEMIS', 'IL7R', 'ITK', 'BCL11B', 'CD96', 'CD247', 'SKAP1']	0.171778
	CD8.T	5000	0.453954	0.478526	0.3766	169235	2052	3117	1883	2	['LINC01934', 'THEMIS']	['LINC01934', 'THEMIS', 'CAMK4', 'ITK', 'CD96', 'BCL11B', 'SLFN12L', 'CD247', 'RPS27A', 'SKAP1']	0.227485
	Club-1	1131	0.504011	0.665899	0.255526	175011	145	842	289	3	['ERN2', 'AC007681.1', 'PLEKHS1']	['GALNT6', 'ERN2', 'AC007681.1', 'RIMS1', 'BPIFB1', 'PLEKHS1', 'WNK2', 'FYB2', 'PRSS23', 'SCGB3A1']	0.165674
	Club-2	420	0.58391	0.733696	0.321429	175818	49	285	135	2	['AC121764.1', 'B3GALT5']	['AC121764.1', 'B3GALT5', 'WNT5A', 'ADAMTSL1', 'TMEM45A', 'CP', 'PROM1', 'TLL1', 'BPIFB1', 'WNK2']	0.538574
	Deuterosomal	84	0.633803	0.72	0.428571	176189	14	48	36	3	['CDC20B', 'FOXN4', 'E2F7']	['CDC20B', 'FOXN4', 'SMIM35', 'CCNO', 'E2F7', 'DEUP1', 'CEP78', 'CCDC171', 'STIL', 'RSPH9']	0.639432
	FB.subpl	678	0.395595	0.708029	0.143068	175569	40	581	97	2	['MEDAG', 'NR4A1']	['MEDAG', 'TWIST2', 'NR4A3', 'UAP1', 'SPSB1', 'NR4A1', 'GFPT2', 'FGFR1', 'ZNF331', 'ATP1B3']	0.344974
	Goblet	210	0.485437	0.588235	0.285714	176035	42	150	60	2	['MUC5B', 'TFF3']	['MUC5B', 'LCN2', 'TFF3', 'AGR2', 'CYP2F1', 'AP003064.2', 'WFDC2', 'RIMS1', 'BPIFB1', 'SCGB3A1']	0.38224
	IM	5000	0.665036	0.70667	0.5382	170170	1117	2309	2691	1	['F13A1']	['MERTK', 'F13A1', 'STAB1', 'CD163', 'ME1', 'SELENOP', 'SLC1A3', 'SLCO2B1', 'MYO5A', 'RGL1']	0.28718
	IM.p	572	0.616197	0.825472	0.305944	175678	37	397	175	3	['F13A1', 'STAB1', 'MKI67']	['MS4A4E', 'F13A1', 'STAB1', 'GTSE1', 'MKI67', 'CIT', 'APOLD1', 'NUSAP1', 'NCAPG2', 'POLQ']	0.143384
	IVM	900	0.65536	0.841398	0.347778	175328	59	587	313	3	['APOC1', 'FABP4', 'ACP5']	['APOC1', 'FABP4', 'C1QA', 'ACP5', 'C1QB', 'INHBA', 'VIM', 'PPARG', 'HLA-DRA', 'AC092691.1']	0.298026
	Ionocyte	17	0.816327	1	0.470588	176270	0	9	8	1	['DGKI']	['DGKI', 'LINC01187', 'PTGER3', 'STAP1', 'KCNH1', 'ATP6V1C2', 'SLC35F3', 'TMPRSS11E', 'CLCNKB', 'ASIC2']	0.570223
	LEC-1	4022	0.722808	0.963552	0.361512	172210	55	2568	1454	2	['SEMA3D', 'MMRN1']	['PROX1', 'TBX1', 'SEMA3D', 'SMAD1', 'MMRN1', 'RELN', 'PGM5', 'PKHD1L1', 'SEMA3A', 'CD36']	0.287294
	LEC-2	228	0.535714	0.722892	0.263158	176036	23	168	60	4	['RELN', 'MMRN1', 'SLC6A4', 'HPGD']	['RELN', 'SEMA3D', 'MMRN1', 'SLC6A4', 'PKHD1L1', 'HPGD', 'BTNL9', 'FENDRR', 'VIPR1', 'SMAD6']	0.171109
	MEC	112	0.675676	0.869565	0.357143	176169	6	72	40	2	['KRT17', 'PLD5']	['LAMA1', 'KRT17', 'RBBP8', 'NTRK2', 'PLD5', 'MPPED2', 'BOC', 'FHOD3', 'KCNQ5', 'PTPRT']	0.325123
	Mast	3467	0.857028	0.99226	0.554658	172805	15	1544	1923	2	['CDK15', 'CPA3']	['CDK15', 'CPA3', 'SLC8A3', 'MS4A2', 'SLC18A2', 'HPGDS', 'KIAA1549', 'TPSB2', 'GRAP2', 'KIT']	0.74045
	Multiciliated-1	5000	0.830545	0.933831	0.5758	171083	204	2121	2879	2	['MUC16', 'DNAH3']	['CCDC190', 'GRM7', 'EGLN3', 'NWD1', 'MUC16', 'DNAH3', 'POU2AF1', 'DNAH9', 'DCDC1', 'DNAAF1']	0.242482
	Multiciliated-2	4697	0.813946	0.92096	0.555674	171366	224	2087	2610	2	['PRMT8', 'CFAP299']	['PRMT8', 'FABP6', 'TMEM232', 'CFAP299', 'HYDIN', 'DNAH7', 'DNAH12', 'AGBL4', 'PACRG', 'RP1']	0.244175
	NK	5000	0.73311	0.922161	0.4028	171117	170	2986	2014	2	['KLRF1', 'TXK']	['KLRF1', 'GNLY', 'PRF1', 'TXK', 'NKG7', 'NCAM1', 'SPON2', 'KLRD1', 'RAP1GAP2', 'MYBL1']	0.32021
	NKT	2076	0.310834	0.332254	0.24711	173180	1031	1563	513	3	['CCL5', 'KLRD1', 'SAMD3']	['CCL5', 'PPP2R2B', 'KLRD1', 'PYHIN1', 'MYBL1', 'SAMD3', 'ITGAL', 'STAT4', 'SLFN12L', 'CD247']	0.204876
	NKT.p	170	0.59322	0.913043	0.247059	176113	4	128	42	3	['FANCI', 'MKI67', 'CD247']	['TUBB', 'KCNQ5', 'TUBA1B', 'FANCI', 'MKI67', 'CD247', 'NCAPG2', 'EZH2', 'POLQ', 'BRIP1']	0.135595
	Neu.activ	1761	0.596404	0.665175	0.421919	174152	374	1018	743	2	['PADI4', 'IL1R2']	['PADI4', 'NCF1', 'SLC25A37', 'XPO6', 'IL1R2', 'DYSF', 'SORL1', 'RNF24', 'CSF3R', 'IL1R1']	0.27402
	Neu.degran	251	0.363636	0.590164	0.143426	176011	25	215	36	2	['ATP8B4', 'B4GALT5']	['S100A8', 'EMB', 'PRAM1', 'ATP8B4', 'ABCA13', 'B4GALT5', 'TNFAIP8', 'RAB27A', 'FAM107B', 'BAZ1A']	0.0877291
	Neu.p	75	0.395189	0.425926	0.306667	176181	31	52	23	2	['MS4A3', 'ATP8B4']	['MS4A3', 'CLTCL1', 'ATP8B4', 'ANXA3', 'CSGALNACT1', 'ABCA13', 'AC016205.1', 'AC091057.6', 'KNL1', 'LINC01572']	0.402752
	Neural	435	0.686192	0.863158	0.377011	175826	26	271	164	1	['NRXN1']	['NRXN1', 'SORCS1', 'SCN7A', 'NRXN3', 'LAMA2', 'CLIC4', 'SLIT2', 'EHBP1', 'CADM1', 'FOXO1']	0.421709
	Neutrophil	5000	0.690221	0.920491	0.345	171138	149	3275	1725	2	['AC099489.1', 'IL1R2']	['AC099489.1', 'GLT1D1', 'SLC25A37', 'IL1R2', 'SORL1', 'IL1R1', 'CSF3R', 'LITAF', 'BCL6', 'NAMPT']	0.22068
	PNEC	334	0.59633	0.975	0.233533	175951	2	256	78	2	['NRG1', 'NEGR1']	['NRG1', 'NEGR1', 'TSC22D1', 'TOX', 'NBEA', 'CADM1', 'MEIS2', 'DLG2', 'SDK1', 'CCSER1']	0.0638126
	PVEC	5000	0.628049	0.846575	0.309	171007	280	3455	1545	2	['ADGRG6', 'PKHD1L1']	['ACKR1', 'FAM155A', 'ADGRG6', 'C7', 'PKHD1L1', 'SAMD5', 'HDAC9', 'PRSS23', 'ANO2', 'IL1R1']	0.118226
	Pericyte	5000	0.827088	0.851631	0.7416	170641	646	1292	3708	1	['LAMC3']	['LAMC3', 'KCNK3', 'GUCY1A2', 'PDGFRB', 'GJC1', 'BGN', 'CSPG4', 'AFF2', 'TBX5', 'TRPC6']	0.666841
	Plasma	1528	0.729263	0.900427	0.414267	174689	70	895	633	1	['JCHAIN']	['IGHA1', 'PDK1', 'HERPUD1', 'TP53INP1', 'IFNG-AS1', 'JCHAIN', 'IGKC', 'MZB1', 'DENND5B', 'POU2AF1']	0.353145
	Plasmablast	81	0.455764	0.465753	0.419753	176167	39	47	34	2	['E2F2', 'MZB1']	['MYBL2', 'E2F2', 'RHEX', 'IRF4', 'MZB1', 'IGKC', 'POU2AF1', 'VOPP1', 'POLQ', 'CEP128']	0.361499
	Pre-TB-SC	3081	0.714286	0.899404	0.391756	173071	135	1874	1207	2	['SCGB3A2', 'SCGB1A1']	['SCGB3A2', 'SCGB1A1', 'PTPRD', 'SCGB3A1', 'PIGR', 'CLIC6', 'ACOXL', 'INPP4B', 'ARFGEF3', 'MET']	0.0955348
	SCMF	1489	0.549108	0.646018	0.343183	174518	280	978	511	2	['ITGBL1', 'GALNT17']	['ITGBL1', 'IGFBP5', 'CFH', 'TLN2', 'GALNT17', 'FGF14', 'LAMA2', 'ARHGAP10', 'PAG1', 'TGFBR3']	0.194625
	SVEC	4066	0.671552	0.796675	0.412445	171793	428	2389	1677	2	['ADGRL4', 'ZNF385D']	['ABCB1', 'PLVAP', 'NR5A2', 'ADGRL4', 'SNTG2', 'ZNF385D', 'CXorf36', 'MYRIP', 'EMCN', 'HSPG2']	0.156517
	Serous	451	0.740088	0.982456	0.372506	175833	3	283	168	2	['CCDC129', 'BARX2']	['CCDC129', 'AC078923.1', 'BARX2', 'LTF', 'ROCR', 'AZGP1', 'SLC5A1', 'SLC12A2', 'AC020656.1', 'TNFRSF19']	0.668823
	Suprabasal	367	0.317881	0.494845	0.13079	175871	49	319	48	3	['AQP3', 'PTPRZ1', 'SUSD4']	['CCDC144NL-AS1', 'SULT2B1', 'TMPRSS4', 'AQP3', 'PTPRZ1', 'SUSD4', 'ADARB2', 'SEMA3A', 'UBASH3B', 'ABCA13']	0.132452
	TRB-SC	908	0.275031	0.305842	0.196035	174975	404	730	178	3	['AC019117.1', 'ARHGAP42', 'ITGA9']	['AC008537.1', 'SCGB3A2', 'AC019117.1', 'CLIC6', 'ARHGAP42', 'ITGA9', 'SLC22A3', 'PLCL1', 'MET', 'SFTA3']	0.0601324
	VSMC	5000	0.721708	0.930108	0.3806	171144	143	3097	1903	2	['ADGRL3', 'LMOD1']	['ADGRL3', 'KCNAB1', 'TAGLN', 'NTRK3', 'MYOCD', 'LMOD1', 'RCAN2', 'ACTA2', 'MYH11', 'SYNPO2']	0.216733
	cDC1	268	0.668403	1	0.287313	176019	0	191	77	2	['AC099560.1', 'CCDC26']	['AC099560.1', 'FLT3', 'CCDC26', 'GNAO1', 'IRF8', 'ENOX1', 'CLNK', 'WDFY4', 'CPVL', 'CSF2RA']	0.618207
	cDC2	3289	0.449078	0.576471	0.23837	172422	576	2505	784	3	['JAML', 'MS4A4E', 'CSF2RA']	['JAML', 'MS4A4E', 'FPR3', 'CD86', 'HLA-DPB1', 'CSF2RA', 'CIITA', 'ATP8B4', 'HLA-DRA', 'HDAC9']	0.149545
	iMON	5000	0.702321	0.861099	0.4042	170961	326	2979	2021	2	['VCAN', 'NAIP']	['VCAN', 'LYZ', 'IL1R2', 'NAIP', 'SLC11A1', 'KYNU', 'LDLRAD3', 'MARCH1', 'AOAH', 'MAP2K1']	0.106135
	pMON	5000	0.52213	0.631342	0.3086	170386	901	3457	1543	3	['ADGRE2', 'PIK3AP1', 'POU2F2']	['FCN1', 'FGD2', 'ADGRE2', 'PIK3AP1', 'POU2F2', 'TNFRSF1B', 'CHST15', 'CTSS', 'ITGAL', 'HCK']	0.131463
