## Supplementary Tables 1-12 for "A Multimodal Spatial and Epigenomic Atlas of Human Adult Lung Topography": Supplementary Table 8 SNARE2 annotations and QC metadata.xlsx

### Sheet: snHLA_SNARE2_summary_MAY25 (2)
		Supplementary Table 13. SNARE-seq2 annotations and QC statistics.
		Summary of cell types, number of nuclei, mean UMI, and mean genes per lung block and donor for all SNARE-seq2 clusters.
		Cluster	Subclass					class	# Nuclei	Mean UMI	Mean Genes	# Nuclei by Donor							# Nuclei by Age Group			# Nuclei by Donor Lung Block
			subclass.L5	subclass.L4	subclass.L3	subclass.L2	subclass.L1					D231	D239	D264	D265	D292	D341	D403	middle	older	young	D231-RML-10B2	D231-RML-2A3	D231-RML-4B4	D231-RML-6A2	D239-RML-12A3	D239-RML-12A4	D239-RML-3A4	D239-RML-7A2	D239-RML-7A3	D239-RML-9B3	D239-RML-9B5	D264-LUL-10A3	D264-LUL-4A2	D264-LUL-4A6	D264-LUL-7B4	D265-LUL-13B4	D265-LUL-20A3	D265-LUL-5A3	D265-LUL-9B4	D292-RUL-10A5	D292-RUL-5A2	D292-RUL-5B5	D292-RUL-5B7	D341-RUL-3A4	D341-RUL-9B3	D403-RUL-3B4	D403-RUL-5B2
		1	CD8.T	CD8.T	CD8.T	T	Imm.Lymphocyte	Immune	2857	970.232	668.998	32	693	157	110	97	41	1727	725	1768	364	5	23	1	3	64	27	50	91	86	326	49	65	0	0	92	104	4	0	2	2	0	91	4	28	13	522	1205
		2	AlvFB-1	AlvFB	AlvFB	AlvFB	CT.Fibroblast	Connective	21009	1239.23	757.934	33	14120	105	740	776	2317	2918	14153	5235	1621	16	5	2	10	1313	868	1737	1933	1919	5664	686	34	12	13	46	44	416	12	268	311	187	61	217	1139	1178	648	2270
		3	AT2-1	AT2	AT2	AT2	Epi.Alveolar	Epithelial	35799	1908.51	1008.97	33	28457	206	123	124	894	5962	28490	6856	453	1	31	1	0	3235	1716	3968	4819	4112	7985	2622	94	0	0	112	79	43	0	1	52	7	60	5	653	241	2338	3624
		4	AT1-1	AT1	AT1	AT1	Epi.Alveolar	Epithelial	26190	1689.95	961.519	647	19747	1130	983	900	1183	1600	20394	2783	3013	66	442	74	65	1062	958	1900	1520	1582	11520	1205	532	8	5	585	729	153	12	89	73	45	700	82	655	528	501	1099
		5	Mast	Mast	Mast	Mast	Imm.Myeloid	Immune	3371	752.728	529.489	65	1874	183	216	225	357	451	1939	808	624	13	24	4	24	206	161	266	156	161	703	221	89	8	9	77	137	41	21	17	39	27	128	31	272	85	50	401
		6	Pericyte	Pericyte	Pericyte	Pericyte	CT.Pericyte	Connective	6622	1365.6	790.146	101	2979	457	442	392	218	2033	3080	2251	1291	37	35	18	11	346	170	421	491	424	889	238	206	11	20	220	365	28	40	9	24	10	345	13	128	90	623	1410
		7	CAP1	CAP1	CAP1	CAP1	Endo.Microvascular	Endothelial	25636	1171.56	713.99	370	12123	60	85	147	1079	11772	12493	12851	292	22	339	5	4	1437	1001	1829	2116	1747	3098	895	19	7	4	30	41	16	17	11	84	13	40	10	713	366	1866	9906
		8	VSMC	VSMC	VSMC	VSMC	CT.Muscle	Connective	3620	1246.57	737.387	271	1592	441	397	411	197	311	1863	508	1249	65	96	33	77	143	125	136	241	180	581	186	212	15	10	204	195	64	84	54	114	40	218	39	79	118	123	188
		9	CAP2	CAP2	CAP2	CAP2	Endo.Microvascular	Endothelial	18169	1213.18	745.109	319	6575	460	272	248	657	9638	6894	10295	980	44	226	15	34	775	497	1016	1043	878	1880	486	200	8	14	238	152	34	63	23	54	8	173	13	419	238	2131	7507
		10	iMON	iMON	iMON	Monocyte	Imm.Myeloid	Immune	2586	1281.75	817.17	122	1055	354	368	370	162	155	1177	317	1092	7	102	5	8	168	99	119	138	114	346	71	169	3	1	181	307	55	2	4	45	3	300	22	71	91	20	135
		11	LEC-1	LEC	LEC	LEC	Endo.Lymph	Endothelial	4181	1169.12	738.485	121	2586	391	307	228	155	393	2707	548	926	26	54	13	28	267	186	263	279	371	1004	216	175	10	11	195	185	74	37	11	36	19	157	16	101	54	199	194
		12	Multiciliated-2	Multiciliated	Multiciliated	Multiciliated	Epi.Airway	Epithelial	7320	2400.32	1285.35	266	4543	78	416	447	538	1032	4809	1570	941	45	141	47	33	162	132	429	459	378	2784	199	26	7	7	38	322	55	19	20	69	19	338	21	239	299	153	879
		13	NKT	NKT	NKT	T	Imm.Lymphocyte	Immune	856	1072.36	713.672	22	150	48	27	23	7	579	172	586	98	2	18	1	1	17	11	15	14	13	64	16	17	0	0	31	24	0	2	1	0	0	23	0	3	4	137	442
		14	Club	Club	Aw.Secretory	Aw.Secretory	Epi.Airway	Epithelial	52	3003.38	1408.83	1	46	2	0	0	2	1	47	3	2	0	1	0	0	0	0	0	5	11	30	0	1	0	0	1	0	0	0	0	0	0	0	0	0	2	0	1
		15	NK	NK	NK	NK	Imm.Lymphocyte	Immune	85	1232.32	741.106	2	29	17	7	14	0	16	31	16	38	0	1	1	0	2	3	4	5	1	13	1	7	0	2	8	6	0	1	0	0	0	14	0	0	0	9	7
		16	IVM	IVM	IVM	Macrophage	Imm.Myeloid	Immune	1783	1707.67	730.587	39	1461	105	94	67	13	4	1500	17	266	21	1	9	8	9	12	11	21	21	1385	2	43	6	12	44	36	10	30	18	6	13	33	15	10	3	1	3
		17	AT2-1	AT2	AT2	AT2	Epi.Alveolar	Epithelial	3745	1315.58	728.342	108	2350	419	279	355	118	116	2458	234	1053	83	20	2	3	112	92	189	274	359	1280	44	177	18	26	198	109	141	12	17	139	33	136	47	99	19	21	95
		18	CAP1.l2	CAP1	CAP1	CAP1	Endo.Microvascular	Endothelial	25316	1486.76	851.704	484	349	7559	8793	7810	155	166	833	321	24162	174	233	37	40	26	13	24	27	42	208	9	3611	40	71	3837	8266	165	303	59	112	38	7590	70	113	42	56	110
		19	Basal	Basal	Basal	Basal	Epi.Airway	Epithelial	72	2530.65	1483.43	1	39	10	2	1	12	7	40	19	13	0	1	0	0	0	3	3	1	10	21	1	3	0	0	7	1	0	1	0	1	0	0	0	0	12	1	6
		20	VSMC	VSMC	VSMC	VSMC	CT.Muscle	Connective	1730	1216.94	717.455	77	772	153	152	102	147	327	849	474	407	21	25	13	18	87	43	108	127	131	190	86	79	5	4	65	75	44	21	12	16	16	52	18	89	58	115	212
		21	AT1-1	AT1	AT1	AT1	Epi.Alveolar	Epithelial	36	6451.25	2872.5	1	14	2	0	0	12	7	15	19	2	0	1	0	0	0	0	1	3	2	6	2	1	0	0	1	0	0	0	0	0	0	0	0	8	4	0	7
		22	AT2.AT1	AT2.AT1	AT2.AT1	AT2.AT1	Epi.Alveolar	Epithelial	483	2536.38	1322.69	9	397	24	10	10	2	31	406	33	44	1	6	2	0	47	11	56	13	18	66	186	12	0	0	12	10	0	0	0	0	0	10	0	2	0	4	27
		23	pMON	pMON	pMON	Monocyte	Imm.Myeloid	Immune	1147	1779.7	1126.16	264	88	288	236	243	0	28	352	28	767	10	230	10	14	6	7	10	11	13	35	6	139	0	0	149	225	0	11	0	1	0	242	0	0	0	8	20
		24	AEC-1	AEC	AEC	AEC	Endo.Arterial	Endothelial	6865	1347.62	752.135	234	3223	649	742	613	551	853	3457	1404	2004	55	114	30	35	411	313	486	400	288	821	504	300	6	6	337	586	93	54	9	79	8	503	23	384	167	330	523
		25	LQ	LQ	LQ	LQ	LQ	LQ	721	1463.26	605.583	70	50	178	293	118	1	11	120	12	589	55	1	8	6	0	2	6	3	3	36	0	50	34	48	46	90	15	174	14	5	11	84	18	0	1	4	7
		26	SCMF	SCMF	SCMF	SCMF	CT.Myofibroblast	Connective	1924	1000.35	647.26	46	622	158	74	67	130	827	668	957	299	23	11	9	3	65	19	93	95	82	127	141	34	42	36	46	31	16	16	11	17	12	34	4	63	67	207	620
		27	AM	AM	AM	Macrophage	Imm.Myeloid	Immune	2482	1579.12	917.987	359	1234	238	172	195	78	206	1593	284	605	72	179	46	62	93	40	316	159	153	414	59	108	6	9	115	117	7	44	4	22	5	132	36	52	26	31	175
		28	Pre-TB-SC	Pre-TB-SC	BrAS	BrAS	Epi.Airway	Epithelial	25	1505.56	787.04	0	22	1	0	1	1	0	22	1	2	0	0	0	0	0	0	1	1	1	19	0	0	0	0	1	0	0	0	0	0	0	1	0	1	0	0	0
		29	cDC2	cDC2	cDC2	DC	Imm.Myeloid	Immune	2921	1479.66	913.612	244	1357	299	257	234	303	227	1601	530	790	33	119	51	41	113	62	278	153	159	454	138	152	4	3	140	164	49	36	8	51	10	157	16	163	140	68	159
		30	AT0.AT2	AT0.AT2	BrAS.AT2	BrAS.AT2	Epi.Airway	Epithelial	580	2308.3	1223.69	19	466	6	20	13	34	22	485	56	39	0	18	1	0	55	25	91	49	41	88	117	3	0	0	3	20	0	0	0	0	0	13	0	23	11	4	18
		31	AM	AM	AM	Macrophage	Imm.Myeloid	Immune	6737	1585.47	925.976	1483	4332	249	341	193	87	52	5815	139	783	294	659	304	226	145	105	2885	404	174	552	67	126	2	2	119	68	12	259	2	50	13	85	45	64	23	21	31
		32	Plasma	Plasma	Plasma	Plasma	Imm.Lymphocyte	Immune	1664	1428.81	811.13	27	971	248	99	84	32	203	998	235	431	11	3	1	12	56	18	108	78	162	215	334	82	16	27	123	70	14	11	4	9	0	74	1	20	12	37	166
		33	AEC-1	AEC	AEC	AEC	Endo.Arterial	Endothelial	3576	1234.16	744.56	13	1368	13	23	22	471	1666	1381	2137	58	2	10	1	0	162	130	193	212	194	296	181	4	0	0	9	18	4	0	1	5	0	16	1	363	108	485	1181
		34	AT2-1	AT2	AT2	AT2	Epi.Alveolar	Epithelial	9983	1033.09	521.477	69	8942	287	168	163	270	84	9011	354	618	62	6	1	0	262	447	225	345	553	6993	117	84	38	29	136	40	78	18	32	55	24	71	13	233	37	21	63
		35	Multiciliated-1	Multiciliated	Multiciliated	Multiciliated	Epi.Airway	Epithelial	3485	2410.19	1356.76	156	1418	219	96	158	1156	282	1574	1438	473	21	97	7	31	1	64	32	43	1091	183	4	105	13	8	93	66	12	17	1	42	24	89	3	0	1156	92	190
		36	PVEC	PVEC	PVEC	VEC	Endo.Venous	Endothelial	11661	1567.95	908.359	215	3005	1006	872	780	763	5020	3220	5783	2658	50	107	24	34	427	232	469	379	351	723	424	475	3	5	523	757	61	44	10	54	19	699	8	663	100	2042	2978
		37	IVM	IVM	IVM	Macrophage	Imm.Myeloid	Immune	94	2103.09	981.447	0	92	0	0	0	0	2	92	2	0	0	0	0	0	0	2	0	1	1	88	0	0	0	0	0	0	0	0	0	0	0	0	0	0	0	0	2
		38	Multiciliated-2	Multiciliated	Multiciliated	Multiciliated	Epi.Airway	Epithelial	1666	7923.44	3393.6	15	193	18	33	32	701	674	208	1375	83	3	8	2	2	4	7	27	20	29	92	14	7	0	0	11	31	1	1	0	1	0	31	0	152	549	50	624
		39	ASMC	ASMC	ASMC	ASMC	CT.Muscle	Connective	1810	1567.6	899.666	188	697	223	176	201	168	157	885	325	600	45	87	26	30	62	37	67	93	216	187	35	80	18	15	110	102	8	57	9	52	26	107	16	35	133	31	126
		40	Multiciliated-2	Multiciliated	Multiciliated	Multiciliated	Epi.Airway	Epithelial	3248	2795.03	1385.07	423	172	614	960	915	128	36	595	164	2489	213	54	65	91	2	2	8	12	46	101	1	141	145	211	117	570	83	296	11	130	141	600	44	12	116	6	30
		41	AT2-1	AT2	AT2	AT2	Epi.Alveolar	Epithelial	2625	1652.59	882.168	323	764	621	387	397	71	62	1087	133	1405	279	37	5	2	34	20	64	74	86	473	13	275	21	11	314	167	126	78	16	99	24	237	37	63	8	12	50
		42	LQ	LQ	LQ	LQ	LQ	LQ	645	1133.69	611.332	73	43	333	106	70	7	13	116	20	509	72	0	1	0	0	0	19	4	6	13	1	65	91	138	39	47	5	44	10	2	8	49	11	3	4	2	11
		43	AT2-2	AT2	AT2	AT2	Epi.Alveolar	Epithelial	342	3340.99	1532.02	71	24	62	77	100	8	0	95	8	239	10	41	11	9	0	3	3	5	4	9	0	36	0	0	26	74	0	3	0	4	0	91	5	8	0	0	0
		44	IM	IM	IM	Macrophage	Imm.Myeloid	Immune	8107	1383.4	854.851	489	3549	735	539	626	736	1433	4038	2169	1900	83	212	96	98	363	235	556	415	379	1142	459	331	26	42	336	300	132	81	26	167	55	310	94	450	286	359	1074
		45	AdvFB	AdvFB	AdvFB	AdvFB	CT.Fibroblast	Connective	6647	1344.7	840.597	289	3164	1571	685	407	197	334	3453	531	2663	85	61	59	84	274	97	153	319	335	1356	630	751	37	21	762	251	239	124	71	110	57	203	37	97	100	168	166
		46	pMON	pMON	pMON	Monocyte	Imm.Myeloid	Immune	3432	996.588	613.417	185	635	987	903	664	35	23	820	58	2554	102	49	14	20	41	23	84	37	46	398	6	451	21	27	488	656	73	142	32	15	12	620	17	20	15	6	17
		47	AT1-1	AT1	AT1	AT1	Epi.Alveolar	Epithelial	1994	1285.76	788.902	155	586	414	363	382	47	47	741	94	1159	100	39	6	10	31	14	57	49	67	357	11	192	37	25	160	153	97	35	78	63	117	126	76	40	7	15	32
		48	AT2-2	AT2	AT2	AT2	Epi.Alveolar	Epithelial	2537	1379.5	778.28	21	1001	107	50	101	1209	48	1022	1257	258	6	14	1	0	35	71	191	114	113	470	7	45	0	0	62	43	6	0	1	24	3	70	4	1105	104	19	29
		49	AT2-1	AT2	AT2	AT2	Epi.Alveolar	Epithelial	8133	2098.32	922.437	18	7556	104	171	158	98	28	7574	126	433	11	6	0	1	93	1409	303	516	230	4966	39	46	0	0	58	39	130	0	2	86	26	34	12	83	15	13	15
		50	AlvFB-2	AlvFB	AlvFB	AlvFB	CT.Fibroblast	Connective	1718	1169.74	685.891	218	154	393	506	399	29	19	372	48	1298	205	7	5	1	6	4	10	10	22	92	10	157	24	43	169	159	87	179	81	62	75	171	91	18	11	4	15
		51	CAP1.l1	CAP1	CAP1	CAP1	Endo.Microvascular	Endothelial	2545	1191.13	704.374	63	1025	40	65	52	992	308	1088	1300	157	16	42	3	2	187	132	72	130	121	297	86	12	1	1	26	37	13	14	1	12	0	39	1	627	365	81	227
		52	B	B	B	B	Imm.Lymphocyte	Immune	937	1147.53	687.753	27	399	159	127	94	9	122	426	131	380	5	18	3	1	30	13	32	31	44	166	83	67	8	7	77	120	0	6	1	6	1	86	1	2	7	18	104
		53	Br.Basal-2	Br.Basal	Basal	Basal	Epi.Airway	Epithelial	6	1843.67	1035	0	5	0	0	0	0	1	5	1	0	0	0	0	0	1	0	2	1	0	1	0	0	0	0	0	0	0	0	0	0	0	0	0	0	0	0	1
		54	AT2-2	AT2	AT2	AT2	Epi.Alveolar	Epithelial	424	2257.68	1165.93	5	273	12	9	8	72	45	278	117	29	0	4	1	0	16	18	132	47	28	28	4	9	0	0	3	9	0	0	0	0	0	8	0	62	10	24	21
		55	AT1-1	AT1	AT1	AT1	Epi.Alveolar	Epithelial	3713	2435.83	1054.74	811	200	383	1347	903	55	14	1011	69	2633	234	56	274	247	3	18	10	5	6	157	1	175	30	37	141	251	389	431	276	243	211	214	235	40	15	3	11
		56	CD4.T	CD4.T	CD4.T	T	Imm.Lymphocyte	Immune	8351	955.608	611.82	86	4052	778	465	450	153	2367	4138	2520	1693	21	52	6	7	351	191	337	438	384	1924	427	346	7	9	416	431	15	12	7	38	9	386	17	85	68	788	1579
		57	IM.p	IM.p	IM.p	Macrophage	Imm.Myeloid	Immune	149	2470.19	1303.59	33	104	3	3	0	2	4	137	6	6	1	11	10	11	22	16	5	18	9	31	3	0	0	0	3	1	0	1	1	0	0	0	0	1	1	1	3
		58	AT1-2	AT1	AT1	AT1	Epi.Alveolar	Epithelial	50	1195.04	685.48	1	43	0	0	0	4	2	44	6	0	1	0	0	0	1	1	0	0	1	38	2	0	0	0	0	0	0	0	0	0	0	0	0	3	1	0	2
		59	AdvFB.subpl	AdvFB.subpl	AdvFB.subpl	AdvFB	CT.Fibroblast	Connective	765	1853.58	1001.8	1	421	73	60	75	77	58	422	135	208	0	0	0	1	178	78	109	6	7	29	14	35	0	0	38	18	38	0	4	2	8	30	35	63	14	52	6
		60	AM	AM	AM	Macrophage	Imm.Myeloid	Immune	2862	1288.94	662.229	667	216	596	986	381	13	3	883	16	1963	493	30	85	59	6	1	66	21	9	112	1	207	83	92	214	255	45	649	37	30	41	242	68	11	2	0	3
		61	AT1-1	AT1	AT1	AT1	Epi.Alveolar	Epithelial	5	1642	971.6	0	5	0	0	0	0	0	5	0	0	0	0	0	0	0	0	0	1	0	4	0	0	0	0	0	0	0	0	0	0	0	0	0	0	0	0	0
		62	AlvFB-2	AlvFB	AlvFB	AlvFB	CT.Fibroblast	Connective	7816	2204.21	1193.95	2024	580	1877	1788	1452	89	6	2604	95	5117	304	669	497	554	65	25	160	69	33	152	76	958	10	7	902	1250	44	476	18	110	75	1153	114	41	48	4	2
		63	LQ	LQ	LQ	LQ	LQ	LQ	411	1158.83	641.637	54	18	198	80	44	4	13	72	17	322	52	1	0	1	0	0	2	2	2	11	1	38	58	53	49	43	4	27	6	1	3	33	7	1	3	3	10
		64	AT1-1	AT1	AT1	AT1	Epi.Alveolar	Epithelial	806	1611.3	954.212	60	156	211	161	180	25	13	216	38	552	43	12	1	4	6	5	15	11	16	98	5	97	5	3	106	112	18	9	22	23	20	118	19	18	7	7	6
		65	AT2-1	AT2	AT2	AT2	Epi.Alveolar	Epithelial	6947	2512.51	1027.28	1440	717	938	2482	1352	14	4	2157	18	4772	869	94	305	172	9	117	25	32	14	518	2	483	46	35	374	642	698	1037	105	215	211	654	272	12	2	0	4
		66	pMON	pMON	pMON	Monocyte	Imm.Myeloid	Immune	1818	1680.27	1063.06	105	533	398	239	237	112	194	638	306	874	3	94	3	5	56	29	158	90	89	93	18	203	0	1	194	226	12	1	0	13	0	220	4	52	60	44	150
		67	AlvFB-2	AlvFB	AlvFB	AlvFB	CT.Fibroblast	Connective	5051	1177.2	751.132	172	3255	267	142	249	425	541	3427	966	658	35	46	29	62	316	130	293	303	610	1213	390	124	9	2	132	56	44	19	23	117	36	50	46	109	316	181	360
		68	SVEC	SVEC	SVEC	VEC	Endo.Venous	Endothelial	2640	1791.98	1018.99	82	755	665	301	240	274	323	837	597	1206	33	20	7	22	69	35	84	40	291	47	189	293	3	1	368	207	51	42	1	28	7	199	6	180	94	200	123
		69	AT2-1	AT2	AT2	AT2	Epi.Alveolar	Epithelial	114	4059.96	1945.94	0	40	11	2	14	5	42	40	47	27	0	0	0	0	6	3	9	6	4	8	4	2	0	0	9	2	0	0	0	0	0	14	0	4	1	1	41
		70	PVEC	PVEC	PVEC	VEC	Endo.Venous	Endothelial	1435	1262.35	753.197	9	823	3	8	14	215	363	832	578	25	0	9	0	0	98	74	113	149	108	208	73	2	0	0	1	5	2	1	0	11	0	2	1	159	56	106	257
		71	AT2-2	AT2	AT2	AT2	Epi.Alveolar	Epithelial	630	3232.07	1532.44	136	58	144	91	167	30	4	194	34	402	18	74	26	18	3	4	22	13	8	8	0	71	0	1	72	85	3	3	0	37	5	122	3	30	0	0	4
		72	Neutrophil	Neutrophil	Neutrophil	Granulocyte	Imm.Myeloid	Immune	5625	433.769	316.161	29	4944	87	107	124	183	151	4973	334	318	7	16	1	5	243	344	2619	553	196	809	180	37	8	9	33	105	0	1	1	5	4	90	25	50	133	22	129
		73	CAP1	CAP1	CAP1	CAP1	Endo.Microvascular	Endothelial	4206	1276.98	786.47	27	989	3	22	25	97	3043	1016	3140	50	1	26	0	0	179	65	88	36	51	100	470	2	1	0	0	6	15	1	0	12	0	12	1	76	21	1561	1482
		74	AlvFB-2	AlvFB	AlvFB	AlvFB	CT.Fibroblast	Connective	21	3693.52	1687.1	0	13	1	0	0	3	4	13	7	1	0	0	0	0	5	0	0	0	0	7	1	0	0	0	1	0	0	0	0	0	0	0	0	2	1	0	4
		75	AlvFB-2	AlvFB	AlvFB	AlvFB	CT.Fibroblast	Connective	880	916.824	549.824	65	126	176	244	250	12	7	191	19	670	61	0	2	2	6	1	9	9	13	87	1	65	26	24	61	48	63	71	62	44	75	59	72	11	1	1	6
		76	LQ	LQ	LQ	LQ	LQ	LQ	907	1906.38	869.252	155	20	285	286	158	1	2	175	3	729	147	4	3	1	0	1	6	0	2	11	0	87	41	75	82	124	11	144	7	7	7	128	16	0	1	1	1
		77	AM	AM	AM	Macrophage	Imm.Myeloid	Immune	16450	1821.35	1097.76	440	10155	1987	1353	1480	483	552	10595	1035	4820	48	166	98	128	842	747	1537	1570	1256	3665	538	985	18	7	977	993	247	49	64	195	97	1025	163	272	211	141	411
		78	LQ	LQ	LQ	LQ	LQ	LQ	337	1424.47	567.591	23	2	241	54	12	0	5	25	5	307	22	0	0	1	0	0	1	0	0	1	0	4	69	165	3	9	1	43	1	0	2	10	0	0	0	2	3
		79	AT2.sig	AT2.sig	AT2	AT2	Epi.Alveolar	Epithelial	18	2296.22	983.944	0	18	0	0	0	0	0	18	0	0	0	0	0	0	0	2	0	1	0	15	0	0	0	0	0	0	0	0	0	0	0	0	0	0	0	0	0
		80	AT2.sig	AT2.sig	AT2	AT2	Epi.Alveolar	Epithelial	90	2330.24	1084.21	0	88	0	0	0	0	2	88	2	0	0	0	0	0	0	17	6	0	2	62	1	0	0	0	0	0	0	0	0	0	0	0	0	0	0	0	2
		81	CAP1.l2	CAP1	CAP1	CAP1	Endo.Microvascular	Endothelial	2833	1650.46	997.803	10	132	281	911	814	45	640	142	685	2006	1	8	1	0	15	6	9	7	18	9	68	125	0	0	156	901	10	0	0	2	1	811	0	41	4	382	258
		82	Neu.activ	Neutrophil	Neutrophil	Granulocyte	Imm.Myeloid	Immune	301	465.086	344.485	2	169	23	17	29	42	19	171	61	69	0	1	1	0	14	12	25	29	22	59	8	13	0	1	9	16	0	0	1	5	1	16	7	11	31	2	17
		83	LQ	LQ	LQ	LQ	LQ	LQ	1	326	268	1	0	0	0	0	0	0	1	0	0	1	0	0	0	0	0	0	0	0	0	0	0	0	0	0	0	0	0	0	0	0	0	0	0	0	0	0
		84	Neu.degran	Neutrophil	Neutrophil	Granulocyte	Imm.Myeloid	Immune	388	753.809	519.487	5	196	13	17	8	71	78	201	149	38	1	2	1	1	22	21	24	32	16	67	14	6	1	1	5	15	1	1	0	1	0	5	2	21	50	8	70
		85	Neu.p	Neu.p	Neu.p	Granulocyte	Imm.Myeloid	Immune	458	1174.74	723.873	6	271	17	8	9	55	92	277	147	34	2	2	2	0	33	21	44	43	22	96	12	6	0	5	6	5	1	1	1	0	2	6	1	11	44	15	77
		86	LQ	LQ	LQ	LQ	LQ	LQ	1123	3229.25	1637.11	5	561	75	47	39	122	274	566	396	161	0	3	1	1	133	25	112	22	30	80	159	40	0	0	35	47	0	0	0	0	1	38	0	79	43	6	268
		87	LQ	LQ	LQ	LQ	LQ	LQ	4758	1389.72	533.214	822	143	1923	1538	314	9	9	965	18	3775	768	2	43	9	6	2	4	6	7	116	2	167	526	1081	149	247	39	1228	24	8	23	235	48	6	3	4	5
		88	LQ	LQ	LQ	LQ	LQ	LQ	80	2602.4	1438.76	2	46	2	5	2	6	17	48	23	9	1	1	0	0	2	7	1	1	3	31	1	1	0	0	1	5	0	0	0	0	0	2	0	1	5	0	17
		89	LQ	LQ	LQ	LQ	LQ	LQ	39	2278.36	1309.1	0	27	2	2	1	1	6	27	7	5	0	0	0	0	7	3	3	4	2	6	2	1	0	0	1	2	0	0	0	0	0	1	0	0	1	4	2
		90	Br.Basal-2	Br.Basal	Basal	Basal	Epi.Airway	Epithelial	188	3204.29	1609.86	2	142	12	0	0	8	24	144	32	12	0	2	0	0	6	13	12	13	12	77	9	9	0	0	3	0	0	0	0	0	0	0	0	1	7	3	21
		91	Basal	Basal	Basal	Basal	Epi.Airway	Epithelial	917	1788.78	963.441	116	83	219	240	223	27	9	199	36	682	54	9	13	40	0	3	5	7	39	28	1	114	13	8	84	138	25	73	4	60	33	119	11	4	23	4	5
		92	LQ	LQ	LQ	LQ	LQ	LQ	243	2492.86	1400.55	7	90	93	12	8	16	17	97	33	113	2	4	0	1	7	4	14	20	7	26	12	43	1	0	49	9	1	1	1	1	2	5	0	7	9	7	10
		93	Plasma	Plasma	Plasma	Plasma	Imm.Lymphocyte	Immune	2	1777	693.5	0	2	0	0	0	0	0	2	0	0	0	0	0	0	0	0	0	0	0	2	0	0	0	0	0	0	0	0	0	0	0	0	0	0	0	0	0
		94	LQ	LQ	LQ	LQ	LQ	LQ	164	2514.02	1380.29	0	121	9	5	5	6	18	121	24	19	0	0	0	0	7	4	25	18	12	51	4	7	0	0	2	3	0	2	0	0	0	5	0	4	2	4	14
		95	AT2.AT1	AT2.AT1	AT2.AT1	AT2.AT1	Epi.Alveolar	Epithelial	537	5043.96	1976.82	225	41	91	93	85	2	0	266	2	269	11	98	70	46	0	10	6	4	1	19	1	53	0	2	36	46	40	7	0	17	3	34	31	0	2	0	0
		96	AT2-2	AT2	AT2	AT2	Epi.Alveolar	Epithelial	3007	4057.18	1920.39	1044	357	609	479	458	37	23	1401	60	1546	6	967	49	22	7	6	199	82	39	16	8	295	0	0	314	473	5	0	1	93	8	331	26	33	4	7	16
		97	LQ	LQ	LQ	LQ	LQ	LQ	216	1902.82	1148.36	3	97	10	1	13	3	89	100	92	24	2	1	0	0	7	4	3	4	3	72	4	5	0	0	5	1	0	0	0	1	0	12	0	2	1	0	89
		98	TRB-SC	TRB-SC	BrAS	BrAS	Epi.Airway	Epithelial	221	1775.05	993.498	7	175	6	3	2	8	20	182	28	11	0	7	0	0	22	6	30	12	17	60	28	4	0	0	2	3	0	0	0	1	0	1	0	3	5	4	16
		99	LQ	LQ	LQ	LQ	LQ	LQ	397	3571.41	1886.69	0	184	79	14	20	55	45	184	100	113	0	0	0	0	57	8	7	36	9	33	34	41	0	0	38	14	0	0	0	3	1	16	0	29	26	16	29
		100	LQ	LQ	LQ	LQ	LQ	LQ	294	4168.13	2103.01	1	118	28	23	17	73	34	119	107	68	0	1	0	0	32	24	7	15	2	34	4	17	0	0	11	23	0	0	0	0	0	17	0	44	29	2	32
		101	LQ	LQ	LQ	LQ	LQ	LQ	8406	655.418	409.034	1221	76	5074	1755	232	23	25	1297	48	7061	1213	3	3	2	4	2	12	10	21	26	1	209	2298	2410	157	189	25	1520	21	16	28	148	40	5	18	6	19
		102	LQ	LQ	LQ	LQ	LQ	LQ	189	3379.95	1739.96	1	96	56	6	11	7	12	97	19	73	0	0	0	1	22	6	12	4	6	18	28	21	0	0	35	6	0	0	0	0	0	11	0	5	2	1	11
		103	LQ	LQ	LQ	LQ	LQ	LQ	265	3329.64	1736.38	5	158	19	13	13	44	13	163	57	45	1	3	1	0	30	10	19	18	21	56	4	8	2	0	9	11	1	1	0	2	0	11	0	34	10	1	12
		104	LQ	LQ	LQ	LQ	LQ	LQ	82	2978.33	1544.24	0	56	8	6	0	2	10	56	12	14	0	0	0	0	1	3	3	5	8	22	14	4	0	0	4	6	0	0	0	0	0	0	0	1	1	3	7
		105	LQ	LQ	LQ	LQ	LQ	LQ	234	2360.88	1177.04	1	204	3	3	0	13	10	205	23	6	0	1	0	0	18	26	23	10	19	104	4	2	1	0	0	3	0	0	0	0	0	0	0	8	5	0	10
		106	LQ	LQ	LQ	LQ	LQ	LQ	182	2220.01	1310.2	7	96	18	12	10	2	37	103	39	40	0	3	0	4	6	23	5	3	2	56	1	7	0	0	11	12	0	0	0	0	2	8	0	1	1	2	35
		107	Pre-TB-SC	Pre-TB-SC	BrAS	BrAS	Epi.Airway	Epithelial	27	3191.93	1756.22	0	4	0	0	0	3	20	4	23	0	0	0	0	0	1	0	0	1	0	1	1	0	0	0	0	0	0	0	0	0	0	0	0	3	0	7	13
		108	LQ	LQ	LQ	LQ	LQ	LQ	127	2752.41	1309.38	0	108	5	2	0	0	12	108	12	7	0	0	0	0	4	3	14	9	19	54	5	3	0	0	2	2	0	0	0	0	0	0	0	0	0	0	12
		109	LQ	LQ	LQ	LQ	LQ	LQ	79	3309.05	1772.76	0	60	7	3	1	2	6	60	8	11	0	0	0	0	5	8	10	13	7	12	5	6	0	0	1	3	0	0	0	0	0	1	0	1	1	5	1
		110	LQ	LQ	LQ	LQ	LQ	LQ	369	3794.77	1840.48	4	169	12	15	8	41	120	173	161	35	0	3	1	0	37	5	17	22	18	54	16	5	1	0	6	13	2	0	0	5	0	3	0	13	28	33	87
		111	LQ	LQ	LQ	LQ	LQ	LQ	172	2057.12	1179.08	1	111	3	6	10	15	26	112	41	19	0	1	0	0	18	13	14	13	5	31	17	2	0	0	1	5	0	0	1	1	0	8	1	5	10	3	23
		112	LQ	LQ	LQ	LQ	LQ	LQ	126	4294.48	2202.26	3	52	33	6	12	10	10	55	20	51	0	1	0	2	7	3	11	11	5	14	1	13	0	0	20	6	0	0	0	3	0	9	0	4	6	2	8
		113	LQ	LQ	LQ	LQ	LQ	LQ	128	1850.51	1129.98	4	53	5	1	1	4	60	57	64	7	0	4	0	0	1	0	1	2	5	44	0	3	0	0	2	0	0	1	0	0	0	1	0	2	2	0	60
		114	LQ	LQ	LQ	LQ	LQ	LQ	157	3103.44	1779.46	0	47	32	2	0	58	18	47	76	34	0	0	0	0	2	5	0	4	13	20	3	15	0	0	17	2	0	0	0	0	0	0	0	3	55	5	13
		115	LQ	LQ	LQ	LQ	LQ	LQ	197	1595.87	987.924	1	115	0	0	0	6	75	116	81	0	0	1	0	0	0	2	3	2	2	104	2	0	0	0	0	0	0	0	0	0	0	0	0	5	1	1	74
		116	LQ	LQ	LQ	LQ	LQ	LQ	121	2372.19	1368.21	1	64	8	7	3	20	18	65	38	18	0	0	0	1	11	6	9	5	7	19	7	4	0	1	3	7	0	0	0	1	0	2	0	15	5	2	16
		117	LQ	LQ	LQ	LQ	LQ	LQ	435	3471.48	1806.1	7	128	40	19	18	127	96	135	223	77	1	3	0	3	26	7	13	18	13	32	19	20	0	0	20	17	1	1	0	3	1	14	0	65	62	22	74
		118	LQ	LQ	LQ	LQ	LQ	LQ	124	2523.93	1251.9	0	91	6	1	3	4	19	91	23	10	0	0	0	0	7	3	12	7	12	27	23	4	1	0	1	1	0	0	0	0	0	3	0	2	2	3	16
		119	LQ	LQ	LQ	LQ	LQ	LQ	339	3590.65	1798.39	1	162	72	33	28	14	29	163	43	133	0	1	0	0	28	15	37	13	9	57	3	32	0	0	40	32	0	0	1	0	0	28	0	10	4	4	25
		120	LQ	LQ	LQ	LQ	LQ	LQ	353	4029.74	2003.41	0	19	0	0	1	24	309	19	333	1	0	0	0	0	0	2	3	1	1	11	1	0	0	0	0	0	0	0	0	0	0	1	0	16	8	14	295
		121	LQ	LQ	LQ	LQ	LQ	LQ	928	3592.77	1880.83	3	623	106	66	52	42	36	626	78	224	1	1	0	1	97	156	102	171	21	68	8	59	0	0	47	64	1	1	0	0	1	51	0	35	7	4	32
		122	AT2-2	AT2	AT2	AT2	Epi.Alveolar	Epithelial	1833	2551.25	1307.08	26	1076	142	121	121	143	204	1102	347	384	0	25	0	1	54	41	574	224	101	66	16	59	0	0	83	121	0	0	0	1	0	120	0	119	24	94	110
		123	LQ	LQ	LQ	LQ	LQ	LQ	446	4493.08	2193.11	5	143	33	17	14	165	69	148	234	64	0	4	0	1	22	13	8	36	13	45	6	22	0	0	11	15	2	0	0	1	0	13	0	97	68	13	56
		124	LEC-2	LEC	LEC	LEC	Endo.Lymph	Endothelial	323	2099.76	1194.64	3	223	15	5	11	15	51	226	66	31	1	2	0	0	30	30	18	21	12	100	12	7	0	0	8	4	1	0	0	1	0	9	1	7	8	30	21
		125	Pre-TB-SC	Pre-TB-SC	BrAS	BrAS	Epi.Airway	Epithelial	74	2157.55	1195.55	0	53	0	2	0	6	13	53	19	2	0	0	0	0	4	4	3	5	4	27	6	0	0	0	0	2	0	0	0	0	0	0	0	4	2	5	8
		126	LQ	LQ	LQ	LQ	LQ	LQ	310	2753.4	1465.13	6	142	13	11	15	41	82	148	123	39	0	4	1	1	17	18	10	19	16	55	7	11	0	0	2	11	0	0	0	4	1	8	2	23	18	12	70
		127	LQ	LQ	LQ	LQ	LQ	LQ	281	3177.59	1506.62	8	162	9	12	20	10	60	170	70	41	2	5	0	1	6	10	6	9	5	117	9	6	0	0	3	11	0	0	1	3	0	16	1	3	7	5	55
		128	LQ	LQ	LQ	LQ	LQ	LQ	172	563.081	305.547	12	4	121	27	8	0	0	16	0	156	12	0	0	0	0	0	0	1	1	2	0	6	39	70	6	10	0	17	0	0	0	8	0	0	0	0	0
		129	AM.p	AM.p	AM.p	Macrophage	Imm.Myeloid	Immune	90	3580.76	1887.16	17	63	5	3	2	0	0	80	0	10	0	11	1	5	4	6	12	14	8	18	1	2	0	0	3	2	1	0	0	0	0	2	0	0	0	0	0
		130	NKT.p	NKT.p	NKT.p	T	Imm.Lymphocyte	Immune	12	1912.75	1103.33	3	4	1	0	0	0	4	7	4	1	0	3	0	0	0	0	0	0	0	3	1	0	0	0	1	0	0	0	0	0	0	0	0	0	0	0	4
		131	LQ	LQ	LQ	LQ	LQ	LQ	149	3821.88	1906.28	0	34	3	0	2	3	107	34	110	5	0	0	0	0	6	2	0	1	3	20	2	1	0	0	2	0	0	0	0	0	0	2	0	1	2	9	98
		132	LQ	LQ	LQ	LQ	LQ	LQ	68	2329.1	1335.26	7	37	1	3	6	7	7	44	14	10	1	5	0	1	4	5	5	5	1	12	5	0	0	0	1	3	0	0	0	0	0	6	0	2	5	1	6
		133	LQ	LQ	LQ	LQ	LQ	LQ	309	3913.59	1434.68	0	277	1	1	2	17	11	277	28	4	0	0	0	0	17	10	4	12	8	225	1	0	0	0	1	1	0	0	0	0	0	1	1	13	4	4	7
		134	LQ	LQ	LQ	LQ	LQ	LQ	190	2123.12	1124.82	0	156	0	0	0	18	16	156	34	0	0	0	0	0	36	15	28	11	9	32	25	0	0	0	0	0	0	0	0	0	0	0	0	7	11	3	13
		135	LQ	LQ	LQ	LQ	LQ	LQ	439	1484.12	881.916	45	42	173	112	58	6	3	87	9	343	35	3	3	4	0	0	4	7	10	21	0	62	21	25	65	64	10	34	4	8	3	43	4	4	2	2	1
		136	LQ	LQ	LQ	LQ	LQ	LQ	60	3121.12	1697	2	23	7	10	2	8	8	25	16	19	0	2	0	0	6	1	2	2	1	8	3	1	1	0	5	7	1	2	0	0	0	2	0	3	5	3	5
		137	LQ	LQ	LQ	LQ	LQ	LQ	346	4119.35	1915.27	0	214	4	1	6	63	58	214	121	11	0	0	0	0	53	5	57	22	7	21	49	3	0	0	1	1	0	0	0	0	0	5	1	57	6	2	56
		138	Pre-TB-SC	Pre-TB-SC	BrAS	BrAS	Epi.Airway	Epithelial	99	2721.18	1512.06	0	52	0	0	2	25	20	52	45	2	0	0	0	0	14	1	3	8	4	16	6	0	0	0	0	0	0	0	0	0	0	2	0	12	13	3	17
		139	AT2.p	AT2.p	AT2.p	AT2	Epi.Alveolar	Epithelial	190	4382.95	2014.1	58	114	6	4	3	1	4	172	5	13	0	53	3	2	4	6	97	5	0	2	0	3	1	0	2	2	2	0	0	0	0	3	0	0	1	2	2
		140	LQ	LQ	LQ	LQ	LQ	LQ	114	3006.04	1679.63	4	33	25	0	4	22	26	37	48	29	1	3	0	0	1	4	4	6	2	15	1	12	0	0	13	0	0	0	0	0	0	4	0	3	19	8	18
		141	AT2-2	AT2	AT2	AT2	Epi.Alveolar	Epithelial	1256	3841.57	1560.28	504	80	200	165	298	9	0	584	9	663	26	141	210	127	3	15	20	14	5	23	0	121	0	0	79	95	59	8	3	149	35	59	55	9	0	0	0
		142	LQ	LQ	LQ	LQ	LQ	LQ	141	4637.4	2448.03	0	39	74	7	9	8	4	39	12	90	0	0	0	0	5	3	5	4	7	10	5	33	0	0	41	7	0	0	0	1	0	8	0	6	2	1	3
		143	MEC	MEC	MEC	MEC	Epi.Glandular	Epithelial	102	2120.46	1315.39	1	30	56	1	1	9	4	31	13	58	0	1	0	0	0	0	0	2	27	1	0	28	0	0	28	0	0	1	0	0	0	1	0	0	9	2	2
		144	ASMC	ASMC	ASMC	ASMC	CT.Muscle	Connective	119	4216.22	2040.34	3	29	18	3	5	35	26	32	61	26	0	1	0	2	4	2	2	1	10	9	1	10	0	0	8	2	1	0	0	3	0	2	0	7	28	9	17
		145	LQ	LQ	LQ	LQ	LQ	LQ	168	2904.27	1530.64	1	72	12	4	10	10	59	73	69	26	0	1	0	0	9	5	4	6	9	36	3	4	0	0	8	4	0	0	0	0	0	10	0	3	7	1	58
		146	LQ	LQ	LQ	LQ	LQ	LQ	265	9044.06	3732.02	0	9	1	2	1	20	232	9	252	4	0	0	0	0	3	0	0	0	0	5	1	0	0	0	1	2	0	0	0	0	0	1	0	12	8	17	215
		147	LQ	LQ	LQ	LQ	LQ	LQ	43	2392.6	1428.81	0	30	8	1	1	2	1	30	3	10	0	0	0	0	7	0	0	4	2	9	8	4	0	0	4	1	0	0	0	0	0	1	0	1	1	1	0
		148	Pre-TB-SC	Pre-TB-SC	BrAS	BrAS	Epi.Airway	Epithelial	70	2422.93	1310.87	0	35	0	0	0	7	28	35	35	0	0	0	0	0	6	7	0	1	4	16	1	0	0	0	0	0	0	0	0	0	0	0	0	1	6	5	23
		149	Suprabasal	Suprabasal	Basal	Basal	Epi.Airway	Epithelial	404	2163.78	1289.35	15	158	90	0	12	83	46	173	129	102	1	9	0	5	0	6	1	5	140	6	0	43	0	0	47	0	0	0	0	4	5	3	0	0	83	20	26
		150	LQ	LQ	LQ	LQ	LQ	LQ	105	2473.06	1396.02	1	49	10	2	12	4	27	50	31	24	0	1	0	0	7	4	12	2	3	9	12	7	0	0	3	2	0	0	0	0	0	12	0	3	1	1	26
		151	LQ	LQ	LQ	LQ	LQ	LQ	6655	1743.8	721.198	1418	50	2868	1850	451	10	8	1468	18	5169	1377	12	19	10	0	1	5	1	5	38	0	302	815	1477	274	355	48	1415	32	14	19	374	44	5	5	2	6
		152	Pre-TB-SC	Pre-TB-SC	BrAS	BrAS	Epi.Airway	Epithelial	208	2745.9	1426.15	2	144	0	0	2	11	49	146	60	2	0	2	0	0	19	22	15	33	12	35	8	0	0	0	0	0	0	0	0	1	0	1	0	2	9	12	37
		153	CD8.T	CD8.T	CD8.T	T	Imm.Lymphocyte	Immune	24	2306.62	1187.08	0	1	8	8	7	0	0	1	0	23	0	0	0	0	0	0	0	0	0	1	0	4	0	0	4	2	1	4	1	0	0	7	0	0	0	0	0
		154	LQ	LQ	LQ	LQ	LQ	LQ	22	2966.18	1588.73	0	14	5	0	0	2	1	14	3	5	0	0	0	0	1	0	2	1	6	4	0	3	0	0	2	0	0	0	0	0	0	0	0	0	2	0	1
		155	LQ	LQ	LQ	LQ	LQ	LQ	119	4036.87	2005.85	2	32	14	4	7	6	54	34	60	25	0	2	0	0	4	4	6	0	1	10	7	8	0	0	6	4	0	0	0	0	0	6	1	5	1	2	52
		156	LQ	LQ	LQ	LQ	LQ	LQ	1	760	491	0	1	0	0	0	0	0	1	0	0	0	0	0	0	0	0	0	0	0	1	0	0	0	0	0	0	0	0	0	0	0	0	0	0	0	0	0
		157	LQ	LQ	LQ	LQ	LQ	LQ	1652	1889.8	1038.38	243	61	484	476	360	15	13	304	28	1320	232	4	3	4	4	0	5	4	8	37	3	189	46	40	209	245	54	132	45	28	41	253	38	10	5	4	9
		158	LQ	LQ	LQ	LQ	LQ	LQ	519	4125.12	2126.33	1	157	125	74	50	56	56	158	112	249	0	1	0	0	32	28	8	14	9	57	9	69	0	0	56	71	3	0	0	2	0	47	1	40	16	15	41
		159	AT2.p	AT2.p	AT2.p	AT2	Epi.Alveolar	Epithelial	252	6370.15	2362.69	184	4	2	47	15	0	0	188	0	64	3	78	49	54	0	0	2	1	0	1	0	2	0	0	0	2	35	9	1	5	3	3	4	0	0	0	0
		160	LQ	LQ	LQ	LQ	LQ	LQ	276	1703	1038.08	1	111	1	1	1	142	19	112	161	3	0	0	0	1	12	18	20	13	8	34	6	0	0	0	1	0	1	0	0	1	0	0	0	35	107	3	16
		161	LQ	LQ	LQ	LQ	LQ	LQ	86	1000.22	668.558	0	74	0	1	0	6	5	74	11	1	0	0	0	0	9	5	12	12	8	24	4	0	0	0	0	1	0	0	0	0	0	0	0	1	5	0	5
		162	LQ	LQ	LQ	LQ	LQ	LQ	413	2384.15	1273.3	0	16	1	0	0	4	392	16	396	1	0	0	0	0	2	0	0	2	3	5	4	0	0	1	0	0	0	0	0	0	0	0	0	1	3	93	299
		163	LQ	LQ	LQ	LQ	LQ	LQ	294	2098.94	1191.64	1	202	0	1	2	74	14	203	88	3	0	1	0	0	24	24	55	23	15	53	8	0	0	0	0	1	0	0	0	0	0	2	0	23	51	2	12
		164	AlvFB.p	AlvFB.p	AlvFB.p	AlvFB	CT.Fibroblast	Connective	24	3840.17	1722.67	7	16	0	1	0	0	0	23	0	1	0	3	1	3	0	2	1	5	2	6	0	0	0	0	0	0	0	1	0	0	0	0	0	0	0	0	0
		165	LQ	LQ	LQ	LQ	LQ	LQ	58	2029.43	1225.72	0	48	1	0	1	6	2	48	8	2	0	0	0	0	7	6	10	11	3	10	1	1	0	0	0	0	0	0	0	0	0	1	0	2	4	0	2
		166	LQ	LQ	LQ	LQ	LQ	LQ	90	3696.06	1926.73	2	24	7	0	0	15	42	26	57	7	0	2	0	0	4	3	3	1	5	3	5	3	0	0	4	0	0	0	0	0	0	0	0	10	5	11	31
		167	LQ	LQ	LQ	LQ	LQ	LQ	245	5298.78	2523.15	20	7	67	87	60	4	0	27	4	214	16	3	0	1	2	0	1	0	1	3	0	41	0	0	26	70	0	17	0	1	1	57	1	4	0	0	0
		168	LQ	LQ	LQ	LQ	LQ	LQ	196	6416.49	2879.87	0	87	15	10	5	50	29	87	79	30	0	0	0	0	20	20	8	25	1	9	4	4	0	0	11	10	0	0	0	0	0	5	0	44	6	5	24
		169	Br.Club	Club	Aw.Secretory	Aw.Secretory	Epi.Airway	Epithelial	1574	2370.32	1166.6	65	718	212	153	202	135	89	783	224	567	15	29	12	9	3	6	45	94	282	263	25	99	14	8	91	132	5	16	0	32	16	145	9	5	130	30	59
		170	LQ	LQ	LQ	LQ	LQ	LQ	45	4697.73	2000.33	4	1	14	16	10	0	0	5	0	40	1	2	1	0	0	0	0	0	0	1	0	10	0	0	4	12	0	4	0	0	2	8	0	0	0	0	0
		171	Neu.p	Neu.p	Neu.p	Granulocyte	Imm.Myeloid	Immune	8	421.5	308.875	0	6	0	0	0	1	1	6	2	0	0	0	0	0	1	0	1	2	0	2	0	0	0	0	0	0	0	0	0	0	0	0	0	1	0	0	1
		172	Plasmablast	Plasmablast	Plasmablast	Plasma	Imm.Lymphocyte	Immune	3	2127	1225.67	0	2	0	0	0	0	1	2	1	0	0	0	0	0	1	0	0	0	0	1	0	0	0	0	0	0	0	0	0	0	0	0	0	0	0	0	1
		173	AT2.AT1	AT2.AT1	AT2.AT1	AT2.AT1	Epi.Alveolar	Epithelial	50	4989.32	2311.8	8	13	9	10	8	1	1	21	2	27	0	8	0	0	2	0	9	0	1	0	1	6	0	0	3	10	0	0	0	0	0	8	0	1	0	0	1
		174	AT1.p	AT.p	AT.p	AT1	Epi.Alveolar	Epithelial	18	6275.72	2653.83	10	4	0	1	0	0	3	14	3	1	0	7	0	3	1	1	2	0	0	0	0	0	0	0	0	1	0	0	0	0	0	0	0	0	0	2	1
		175	Ionocyte	Ionocyte	Ionocyte	Ionocyte	Epi.Airway	Epithelial	20	1823.8	1085.35	1	14	3	0	0	2	0	15	2	3	1	0	0	0	0	1	1	0	12	0	0	1	0	0	2	0	0	0	0	0	0	0	0	0	2	0	0
		176	Serous	Serous	Serous	Serous	Epi.Glandular	Epithelial	562	2413.62	1415.36	1	184	357	1	0	11	8	185	19	358	1	0	0	0	1	0	0	0	183	0	0	179	0	0	178	0	0	1	0	0	0	0	0	0	11	4	4
		177	NK	NK	NK	NK	Imm.Lymphocyte	Immune	4517	946.461	623.804	34	1728	397	282	223	14	1839	1762	1853	902	14	13	4	3	185	137	114	126	125	962	79	171	17	17	192	245	15	17	5	11	4	205	3	9	5	423	1416
		178	Deuterosomal	Deuterosomal	Multiciliated	Multiciliated	Epi.Airway	Epithelial	3	2820	1402.67	0	2	0	0	0	1	0	2	1	0	0	0	0	0	0	0	0	0	2	0	0	0	0	0	0	0	0	0	0	0	0	0	0	0	1	0	0
		179	Basal.p	Basal.p	Basal.p	Basal	Epi.Airway	Epithelial	24	3289.12	1816.96	4	4	5	0	0	9	2	8	11	5	0	3	0	1	0	0	0	0	4	0	0	3	0	0	2	0	0	0	0	0	0	0	0	2	7	0	2
		180	LQ	LQ	LQ	LQ	LQ	LQ	45	1639.11	1043.09	1	1	36	2	1	0	4	2	4	39	1	0	0	0	0	0	0	0	1	0	0	16	1	1	18	0	0	2	0	1	0	0	0	0	0	0	4
		181	LQ	LQ	LQ	LQ	LQ	LQ	7	5591.86	2453.57	2	1	2	0	0	0	2	3	2	2	0	2	0	0	0	0	0	0	0	1	0	2	0	0	0	0	0	0	0	0	0	0	0	0	0	0	2
		182	LQ	LQ	LQ	LQ	LQ	LQ	259	4855.57	2317.26	9	1	120	44	84	1	0	10	1	248	3	4	1	1	0	0	0	0	0	0	1	64	0	0	56	32	0	12	0	0	0	84	0	1	0	0	0
		183	LQ	LQ	LQ	LQ	LQ	LQ	28	6052.71	3105.07	0	1	27	0	0	0	0	1	0	27	0	0	0	0	0	0	0	0	0	0	1	18	0	0	9	0	0	0	0	0	0	0	0	0	0	0	0
		184	LQ	LQ	LQ	LQ	LQ	LQ	95	3583.38	1750.44	4	1	42	14	33	1	0	5	1	89	4	0	0	0	0	1	0	0	0	0	0	27	0	0	15	7	0	7	0	0	0	33	0	1	0	0	0
		185	LQ	LQ	LQ	LQ	LQ	LQ	36	2818.86	1154.22	1	0	4	30	1	0	0	1	0	35	0	1	0	0	0	0	0	0	0	0	0	2	0	1	1	2	28	0	0	0	0	1	0	0	0	0	0
		186	LQ	LQ	LQ	LQ	LQ	LQ	462	569.097	363.669	66	0	267	105	20	3	1	66	4	392	66	0	0	0	0	0	0	0	0	0	0	8	113	141	5	16	5	80	4	3	5	9	3	2	1	0	1
		187	LQ	LQ	LQ	LQ	LQ	LQ	61	2746.38	1353.05	0	0	32	21	8	0	0	0	0	61	0	0	0	0	0	0	0	0	0	0	0	23	0	0	9	21	0	0	0	0	1	7	0	0	0	0	0
		188	LQ	LQ	LQ	LQ	LQ	LQ	235	2781.66	1507.71	5	159	16	3	2	19	31	164	50	21	1	4	0	0	29	11	18	13	5	58	25	9	1	1	5	2	1	0	0	1	1	0	0	14	5	8	23
		189	LQ	LQ	LQ	LQ	LQ	LQ	148	1176.8	516.655	1	136	1	0	1	6	3	137	9	2	1	0	0	0	3	4	1	1	4	123	0	0	1	0	0	0	0	0	0	0	0	1	0	6	0	1	2
		190	LQ	LQ	LQ	LQ	LQ	LQ	178	3496.11	1661.3	3	115	6	5	6	20	23	118	43	17	0	2	0	1	17	13	11	4	9	56	5	4	1	0	1	5	0	0	0	0	0	6	0	14	6	2	21
		191	Basal	Basal	Basal	Basal	Epi.Airway	Epithelial	1816	1379.23	922.889	90	688	396	24	49	390	179	778	569	469	18	36	2	34	2	24	5	8	616	31	2	201	6	3	186	17	1	6	0	23	8	18	0	7	383	83	96
		192	Multicil.Aw.Sec	Multiciliated	Multiciliated	Multiciliated	Epi.Airway	Epithelial	210	5082.49	2056.79	2	147	3	9	3	35	11	149	46	15	0	1	1	0	0	4	0	2	66	75	0	0	0	0	3	8	0	1	0	1	0	2	0	0	35	0	11
		193	LQ	LQ	LQ	LQ	LQ	LQ	82	1874.13	1145.73	2	61	5	5	2	2	5	63	7	12	0	2	0	0	4	5	2	3	0	37	10	0	0	0	5	5	0	0	0	1	0	1	0	2	0	3	2
		194	LQ	LQ	LQ	LQ	LQ	LQ	105	2426.98	1286.38	0	82	4	0	1	14	4	82	18	5	0	0	0	0	3	10	8	10	1	42	8	4	0	0	0	0	0	0	0	0	0	1	0	12	2	1	3
		195	LQ	LQ	LQ	LQ	LQ	LQ	2791	5454.29	2492.24	6	846	108	103	72	1166	490	852	1656	283	2	3	0	1	221	111	96	104	27	134	153	56	1	0	51	100	1	1	1	2	1	67	2	857	309	74	416
		196	Br.Club	Club	Aw.Secretory	Aw.Secretory	Epi.Airway	Epithelial	45	3342.29	1707.93	1	28	1	0	0	6	9	29	15	1	0	0	0	1	0	2	1	4	9	11	1	0	0	0	1	0	0	0	0	0	0	0	0	0	6	0	9
		197	LQ	LQ	LQ	LQ	LQ	LQ	284	3173.56	1768.71	4	52	47	27	21	76	57	56	133	95	2	0	0	2	3	1	3	9	4	29	3	26	0	0	21	24	0	2	1	2	0	19	0	37	39	4	53
		198	LQ	LQ	LQ	LQ	LQ	LQ	320	2912.12	1473.66	3	249	12	6	6	16	28	252	44	24	2	1	0	0	55	24	25	21	7	102	15	3	0	2	7	3	2	1	0	1	0	5	0	13	3	19	9
		199	LQ	LQ	LQ	LQ	LQ	LQ	207	3007.02	1472.02	3	136	17	9	7	17	18	139	35	33	1	0	2	0	17	11	10	10	5	70	13	7	0	0	10	9	0	0	0	0	1	6	0	12	5	2	16
		200	AT2.AT1	AT2.AT1	AT2.AT1	AT2.AT1	Epi.Alveolar	Epithelial	2223	2444.39	1275.82	38	1649	150	64	70	107	145	1687	252	284	3	33	2	0	174	56	324	141	50	444	460	68	0	0	82	61	3	0	0	7	1	61	1	84	23	12	133
		201	TRB-SC	TRB-SC	BrAS	BrAS	Epi.Airway	Epithelial	1828	1694.57	776.518	96	813	50	341	295	202	31	909	233	686	43	14	26	13	28	38	31	52	44	615	5	16	5	9	20	266	29	41	5	57	9	200	29	179	23	13	18
		202	Br.Basal-1	Br.Basal	Basal	Basal	Epi.Airway	Epithelial	2101	1299.94	787.976	30	1479	14	29	50	274	225	1509	499	93	9	19	1	1	69	34	192	180	182	759	63	5	3	4	2	20	3	4	2	13	5	30	2	158	116	45	180
		203	LQ	LQ	LQ	LQ	LQ	LQ	145	2771.23	1109.39	12	90	24	12	5	0	2	102	2	41	2	6	0	4	4	6	13	12	3	50	2	5	10	8	1	9	0	3	0	2	0	2	1	0	0	0	2
		204	AT0	AT0	BrAS	BrAS	Epi.Airway	Epithelial	1388	1838.28	979.84	44	1182	13	15	15	64	55	1226	119	43	0	42	2	0	85	57	180	199	137	393	131	5	0	0	8	14	1	0	0	5	0	8	2	40	24	14	41
		205	LQ	LQ	LQ	LQ	LQ	LQ	471	2825.22	1442.05	2	284	2	1	2	31	149	286	180	5	0	2	0	0	11	38	36	16	35	129	19	0	0	0	2	1	0	0	0	1	0	1	0	14	17	4	145
		206	Pre-TB-SC	Pre-TB-SC	BrAS	BrAS	Epi.Airway	Epithelial	4873	1476.58	832.679	17	3182	8	61	58	551	996	3199	1547	127	2	14	0	1	247	156	346	360	290	1639	144	4	0	0	4	59	1	0	1	7	2	46	3	385	166	232	764
		207	Br.Club	Club	Aw.Secretory	Aw.Secretory	Epi.Airway	Epithelial	87	3506.38	1747.38	1	61	9	0	0	6	10	62	16	9	0	1	0	0	0	0	0	2	15	42	2	6	0	0	3	0	0	0	0	0	0	0	0	1	5	1	9
		208	Pre-TB-SC	Pre-TB-SC	BrAS	BrAS	Epi.Airway	Epithelial	281	1629.27	929.833	10	156	0	5	9	17	84	166	101	14	2	8	0	0	3	3	16	17	6	95	16	0	0	0	0	5	0	0	0	2	0	7	0	13	4	10	74
		209	LQ	LQ	LQ	LQ	LQ	LQ	19573	647.552	420.48	2655	211	11782	4468	399	28	30	2866	58	16649	2623	12	10	10	6	5	30	30	26	107	7	422	5021	6128	211	348	65	4014	41	29	60	236	74	16	12	5	25
		210	LQ	LQ	LQ	LQ	LQ	LQ	158	2508.3	1408.58	8	96	21	5	4	11	13	104	24	30	2	6	0	0	6	9	7	6	5	47	16	8	0	0	13	4	1	0	0	0	0	4	0	6	5	0	13
		211	AT2-2	AT2	AT2	AT2	Epi.Alveolar	Epithelial	1196	3850.42	1837.79	150	174	210	287	304	44	27	324	71	801	1	145	4	0	9	8	38	48	29	38	4	96	0	0	114	287	0	0	0	5	0	294	5	39	5	12	15
		212	Goblet	Goblet	Aw.Secretory	Aw.Secretory	Epi.Airway	Epithelial	380	2755.57	1311.58	4	252	25	11	24	26	38	256	64	60	1	1	0	2	0	7	9	7	211	18	0	12	0	1	12	8	0	3	0	11	3	8	2	1	25	26	12
		213	PNEC	PNEC	PNEC	PNEC	Epi.Airway	Epithelial	264	5068.22	2178.56	34	96	39	37	16	17	25	130	42	92	7	9	12	6	4	5	14	14	14	35	10	7	10	10	12	20	1	16	0	2	1	13	0	5	12	5	20
		214	Neural	Neural	Neural	Neural	Neural	PNS	556	4976.64	2178.42	41	87	156	73	62	40	97	128	137	291	14	18	5	4	6	6	20	14	17	15	9	63	22	22	49	42	2	28	1	4	2	54	2	14	26	17	80
