## Supplementary Tables 1-12 for "A Multimodal Spatial and Epigenomic Atlas of Human Adult Lung Topography": Supplementary Table 10 MerFISH codebook snHLA.xlsx

### Sheet: Copy of codebook_0_LungMapFinal
	Supplementary Table 17. MERFISH codebook.
	name	id	barcodeType	V0001T8B1	V0002T8B1	V0003T8B1	V0004T8B1	V0005T8B1	V0006T8B1	V0007T8B1	V0008T8B1	V0009T8B1	V0010T8B1	V0011T8B1	V0012T8B1	V0013T8B1	V0014T8B1	V0015T8B1	V0016T8B1	V0017T8B1	V0018T8B1	V0019T8B1	V0154T8B1	V0021T8B1	V0022T8B1	V0023T8B1	V0024T8B1	V0025T8B1	Aux4	Aux5	Aux6	Aux7	Aux8
	ABCA3	ENST00000301732	merfish	0	0	0	0	0	0	1	0	0	0	0	0	1	0	0	0	0	0	0	0	1	0	0	0	1
	ABCG1	ENST00000361802	merfish	0	0	0	1	0	0	0	1	0	1	0	0	0	1	0	0	0	0	0	0	0	0	0	0	0
	ACKR1	ENST00000368121	merfish	1	0	0	0	0	0	0	1	0	1	0	0	0	0	0	0	1	0	0	0	0	0	0	0	0
	ACOX2	ENST00000302819	merfish	0	1	0	0	1	0	0	0	0	0	1	0	0	1	0	0	0	0	0	0	0	0	0	0	0
	ACTG1	ENST00000571691	merfish	0	0	0	0	0	0	0	0	1	0	0	1	0	1	0	0	1	0	0	0	0	0	0	0	0
	ACTG2	ENST00000345517	merfish	0	0	0	0	0	0	0	0	0	0	0	0	0	0	0	1	0	0	1	0	1	0	0	1	0
	ADAM28	ENST00000521629	merfish	1	0	0	0	0	0	1	0	0	0	0	0	0	0	0	1	0	1	0	0	0	0	0	0	0
	ADAMTS19	ENST00000509467	merfish	0	0	1	0	0	0	1	0	0	0	0	0	0	0	1	0	0	0	0	0	1	0	0	0	0
	ADAMTS9	ENST00000295903	merfish	1	0	0	0	1	0	0	0	0	0	0	0	0	1	0	0	0	0	0	0	0	0	1	0	0
	ADAMTSL1	ENST00000431052	merfish	0	0	0	0	1	0	0	0	0	0	1	0	0	0	0	0	0	1	0	0	0	0	0	0	1
	ADIPOR2	ENST00000357103	merfish	0	0	0	1	0	0	0	0	0	0	0	0	1	0	0	0	1	0	0	0	1	0	0	0	0
	ADRA1A	ENST00000519229	merfish	1	0	0	0	0	1	0	0	0	0	0	0	0	1	0	0	0	0	0	0	0	1	0	0	0
	AGBL1	ENST00000441037	merfish	1	0	0	0	1	0	0	0	0	1	0	0	0	0	0	0	0	0	0	0	0	1	0	0	0
	AIM2	ENST00000368130	merfish	0	0	0	0	0	0	1	0	0	0	0	1	0	0	0	0	0	1	0	0	0	0	1	0	0
	AKT3	ENST00000263826	merfish	0	0	0	0	1	0	0	0	0	0	0	0	0	1	0	0	0	1	0	0	0	1	0	0	0
	AMN	ENST00000299155	merfish	0	1	0	0	0	0	0	0	1	0	0	0	0	0	1	0	0	0	0	0	1	0	0	0	0
	AMPH	ENST00000325590	merfish	1	0	0	0	0	0	0	0	0	0	1	0	0	0	1	0	0	0	0	0	0	0	0	0	1
	ANGPT1	ENST00000517746	merfish	0	0	0	0	0	0	0	0	1	1	0	0	0	0	0	1	1	0	0	0	0	0	0	0	0
	ANGPT2	ENST00000629816	merfish	0	0	0	1	0	0	1	0	0	0	0	0	0	0	1	0	0	1	0	0	0	0	0	0	0
	ANKFN1	ENST00000566473	merfish	0	0	0	0	0	0	0	0	1	0	1	0	1	0	0	0	0	0	0	0	0	0	0	1	0
	AOX1	ENST00000374700	merfish	0	0	0	0	1	0	1	0	1	0	0	0	0	0	0	0	0	0	0	1	0	0	0	0	0
	APLF	ENST00000303795	merfish	0	0	0	0	1	0	0	0	0	0	0	1	0	0	0	1	0	0	0	0	0	0	1	0	0
	APLN	ENST00000429967	merfish	0	1	0	1	0	0	0	0	0	0	1	0	0	0	0	0	0	0	0	0	1	0	0	0	0
	APLNR	ENST00000606794	merfish	0	0	0	0	1	0	1	0	0	0	0	0	0	1	0	0	0	0	0	0	0	0	0	1	0
	AREG	ENST00000395748	merfish	0	0	0	1	0	0	0	0	0	0	1	0	0	0	0	0	1	0	0	0	0	0	1	0	0
	ARHGAP18	ENST00000368149	merfish	0	0	0	0	0	0	0	0	0	1	1	0	0	0	0	0	0	0	0	0	1	1	0	0	0
	ASCL1	ENST00000266744	merfish	0	1	0	0	1	0	0	0	0	0	0	0	0	0	0	0	0	0	0	0	1	0	0	1	0
	ASCL2	ENST00000331289	merfish	0	0	0	0	1	0	0	1	0	0	0	0	0	0	0	0	0	0	0	1	0	0	1	0	0
	ASCL3	ENST00000531618	merfish	0	0	0	1	0	0	0	0	0	0	0	1	0	0	0	0	0	0	0	1	0	0	0	0	1
	ASPN	ENST00000375544	merfish	0	0	0	0	0	0	0	0	0	0	0	0	1	1	0	1	1	0	0	0	0	0	0	0	0
	ATF7IP	ENST00000261168	merfish	0	0	1	0	0	0	0	0	0	1	0	0	0	0	0	0	0	1	0	0	0	0	0	0	1
	AXIN2	ENST00000618960	merfish	1	1	1	0	0	0	0	0	0	0	0	0	0	0	1	0	0	0	0	0	0	0	0	0	0
	Blank-1	Blank-1	merfish	0	0	0	0	0	0	1	0	0	0	0	0	1	0	0	0	0	0	0	0	0	1	0	1	0
	Blank-10	Blank-10	merfish	1	0	0	0	0	0	0	0	0	1	0	0	0	0	0	1	0	0	0	0	0	0	0	0	1
	Blank-11	Blank-11	merfish	1	0	0	0	0	0	0	0	1	0	0	0	0	0	0	1	0	0	0	1	0	0	0	0	0
	Blank-12	Blank-12	merfish	1	0	0	0	0	0	0	0	0	0	1	0	0	0	0	0	0	1	0	1	0	0	0	0	0
	Blank-13	Blank-13	merfish	0	0	0	0	0	0	0	1	0	0	0	0	0	0	0	0	0	1	0	0	1	0	0	1	0
	Blank-14	Blank-14	merfish	0	0	0	0	0	1	1	0	0	0	0	0	0	0	1	1	0	0	0	0	0	0	0	0	0
	Blank-15	Blank-15	merfish	0	1	0	0	0	0	0	0	0	0	0	0	0	0	0	0	0	1	0	0	1	0	0	0	1
	Blank-16	Blank-16	merfish	1	0	0	1	0	0	1	0	0	0	0	0	0	0	0	0	1	0	0	0	0	0	0	0	0
	Blank-17	Blank-17	merfish	0	0	0	0	0	0	0	0	0	0	0	1	1	0	0	0	1	1	0	0	0	0	0	0	0
	Blank-18	Blank-18	merfish	0	0	0	0	0	0	0	0	0	0	0	0	0	1	0	0	0	1	0	1	0	0	0	1	0
	Blank-19	Blank-19	merfish	0	0	1	0	0	0	1	0	0	0	0	0	0	0	0	0	1	0	1	0	0	0	0	0	0
	Blank-2	Blank-2	merfish	0	0	0	1	0	0	0	1	0	0	0	0	1	0	0	0	0	0	0	0	0	0	0	0	1
	Blank-20	Blank-20	merfish	0	0	0	1	1	0	0	0	1	1	0	0	0	0	0	0	0	0	0	0	0	0	0	0	0
	Blank-21	Blank-21	merfish	0	0	0	0	0	0	0	0	0	1	0	1	0	1	0	0	0	0	0	0	0	0	0	0	1
	Blank-22	Blank-22	merfish	0	0	0	0	0	0	0	0	0	0	1	1	0	0	0	1	1	0	0	0	0	0	0	0	0
	Blank-23	Blank-23	merfish	0	0	1	0	0	0	1	0	1	0	0	0	1	0	0	0	0	0	0	0	0	0	0	0	0
	Blank-24	Blank-24	merfish	0	1	1	0	0	0	1	1	0	0	0	0	0	0	0	0	0	0	0	0	0	0	0	0	0
	Blank-25	Blank-25	merfish	0	0	0	0	0	0	1	0	0	0	0	0	0	0	0	0	0	1	0	1	0	1	0	0	0
	Blank-26	Blank-26	merfish	0	1	1	0	0	0	0	0	0	0	0	0	0	0	0	0	0	0	0	0	1	1	0	0	0
	Blank-27	Blank-27	merfish	0	1	0	0	0	0	0	0	1	0	0	0	0	0	0	1	0	0	0	0	0	1	0	0	0
	Blank-28	Blank-28	merfish	1	0	0	1	0	1	0	0	1	0	0	0	0	0	0	0	0	0	0	0	0	0	0	0	0
	Blank-29	Blank-29	merfish	0	0	0	1	0	0	0	0	0	0	0	0	0	0	0	1	1	1	0	0	0	0	0	0	0
	Blank-3	Blank-3	merfish	0	0	0	0	0	0	0	1	0	0	0	1	0	0	0	0	0	0	0	0	0	1	0	1	0
	Blank-30	Blank-30	merfish	1	0	0	0	1	0	0	0	0	0	0	0	0	0	1	0	1	0	0	0	0	0	0	0	0
	Blank-31	Blank-31	merfish	0	0	0	0	0	0	0	0	0	1	0	0	1	0	0	0	0	0	0	0	1	0	0	1	0
	Blank-32	Blank-32	merfish	0	0	0	0	0	0	1	0	0	0	0	0	0	0	0	0	1	0	0	1	0	0	1	0	0
	Blank-33	Blank-33	merfish	0	0	0	0	0	0	0	0	0	1	0	0	1	0	1	0	0	1	0	0	0	0	0	0	0
	Blank-34	Blank-34	merfish	0	0	0	0	0	0	0	1	0	0	1	0	0	0	0	0	0	0	1	0	0	1	0	0	0
	Blank-35	Blank-35	merfish	0	1	0	0	0	0	1	0	0	0	0	0	0	0	0	0	0	0	1	0	0	0	0	1	0
	Blank-36	Blank-36	merfish	0	1	0	0	0	0	1	0	1	0	0	0	0	1	0	0	0	0	0	0	0	0	0	0	0
	Blank-37	Blank-37	merfish	0	0	0	0	0	0	0	0	0	0	1	1	1	0	0	0	0	0	0	0	0	0	0	0	1
	Blank-38	Blank-38	merfish	0	0	0	0	0	0	0	0	0	0	0	0	1	1	0	0	0	0	0	1	1	0	0	0	0
	Blank-39	Blank-39	merfish	0	1	0	1	0	0	0	0	0	0	0	0	0	1	0	0	0	1	0	0	0	0	0	0	0
	Blank-4	Blank-4	merfish	0	0	0	0	0	0	0	1	0	1	0	1	0	0	0	0	0	0	0	0	0	0	1	0	0
	Blank-40	Blank-40	merfish	0	0	0	0	0	0	0	0	0	0	0	1	0	0	1	0	0	0	1	0	0	1	0	0	0
	Blank-41	Blank-41	merfish	0	0	0	0	0	0	0	0	0	1	0	0	0	0	0	0	0	0	0	0	0	1	1	1	0
	Blank-42	Blank-42	merfish	0	0	0	0	0	0	0	0	0	1	0	0	0	1	0	1	0	0	0	1	0	0	0	0	0
	Blank-43	Blank-43	merfish	0	1	0	0	0	0	0	1	0	0	0	0	0	0	0	0	1	0	1	0	0	0	0	0	0
	Blank-44	Blank-44	merfish	0	1	0	0	0	0	0	1	0	0	0	0	1	0	0	0	0	0	0	0	0	0	1	0	0
	Blank-45	Blank-45	merfish	0	1	0	1	0	0	0	0	1	0	0	0	0	0	0	0	0	0	0	0	0	0	1	0	0
	Blank-46	Blank-46	merfish	1	0	1	0	0	0	0	0	0	0	0	0	0	1	0	0	0	0	0	0	0	0	0	0	1
	Blank-47	Blank-47	merfish	0	0	0	0	1	0	0	0	1	0	0	0	0	0	0	1	0	0	0	0	0	0	0	1	0
	Blank-48	Blank-48	merfish	0	0	0	1	0	0	0	0	0	0	0	0	0	1	0	0	0	0	0	0	1	0	1	0	0
	Blank-49	Blank-49	merfish	0	0	0	0	0	0	0	0	0	0	1	0	0	1	0	0	0	0	0	0	0	1	0	0	1
	Blank-5	Blank-5	merfish	0	0	0	0	0	0	1	1	0	0	0	0	0	1	1	0	0	0	0	0	0	0	0	0	0
	Blank-50	Blank-50	merfish	0	0	0	0	0	0	1	0	1	0	0	0	0	0	0	0	0	1	0	0	0	0	0	1	0
	Blank-51	Blank-51	merfish	0	0	0	0	0	1	0	0	1	0	0	0	1	0	0	1	0	0	0	0	0	0	0	0	0
	Blank-52	Blank-52	merfish	0	0	0	0	0	1	0	0	1	0	0	1	0	0	0	0	0	0	0	0	0	1	0	0	0
	Blank-6	Blank-6	merfish	0	0	1	0	0	1	0	0	0	0	0	0	0	0	0	0	0	0	0	0	0	1	0	0	1
	Blank-7	Blank-7	merfish	0	0	0	0	1	1	0	0	0	0	0	0	0	0	0	0	0	0	0	1	1	0	0	0	0
	Blank-8	Blank-8	merfish	0	0	0	0	0	1	0	0	0	0	0	1	0	0	0	0	0	1	0	0	0	0	0	0	1
	Blank-9	Blank-9	merfish	0	0	1	0	1	0	0	0	0	1	0	0	0	0	0	0	0	0	0	0	0	0	0	1	0
	BMP1	ENST00000354870	merfish	0	0	0	0	0	0	0	0	0	1	0	0	1	0	0	0	1	0	0	1	0	0	0	0	0
	BMP3	ENST00000282701	merfish	0	0	0	0	0	1	0	0	0	0	1	0	0	0	0	1	0	0	0	0	0	0	0	1	0
	BMP4	ENST00000245451	merfish	0	1	0	0	1	0	0	0	1	0	0	1	0	0	0	0	0	0	0	0	0	0	0	0	0
	BMP5	ENST00000370830	merfish	1	0	0	0	0	0	0	0	0	1	0	0	0	1	0	0	0	1	0	0	0	0	0	0	0
	BMP6	ENST00000283147	merfish	0	0	0	0	1	0	1	0	0	0	0	0	0	0	0	0	1	0	0	0	1	0	0	0	0
	BMPER	ENST00000297161	merfish	0	1	0	0	0	1	0	0	1	0	0	0	0	0	0	0	0	0	0	0	0	0	0	0	1
	BMPR1A	ENST00000372037	merfish	0	0	0	0	1	1	0	0	0	0	0	0	0	0	0	0	0	0	0	0	0	1	1	0	0
	BMPR1B	ENST00000515059	merfish	0	0	0	1	0	0	0	0	0	1	0	0	0	0	0	0	0	0	1	0	1	0	0	0	0
	BMPR2	ENST00000374574	merfish	0	0	0	0	0	0	0	0	0	0	1	1	0	0	0	0	0	1	1	0	0	0	0	0	0
	BOC	ENST00000495514	merfish	0	0	0	0	1	0	0	1	0	0	0	0	0	1	0	0	1	0	0	0	0	0	0	0	0
	BPIFA1	ENST00000354297	merfish	0	0	1	0	0	1	0	0	0	0	0	1	0	0	1	0	0	0	0	0	0	0	0	0	0
	BRCA1	ENST00000352993	merfish	0	1	0	0	0	0	0	0	0	0	1	0	0	0	1	0	0	0	1	0	0	0	0	0	0
	BRINP1	ENST00000265922	merfish	0	1	0	0	0	0	0	0	0	0	0	0	0	0	0	0	0	1	0	0	0	1	0	1	0
	BTC	ENST00000395743	merfish	0	1	0	0	1	0	0	0	0	0	0	0	0	0	0	0	1	0	0	1	0	0	0	0	0
	BTNL8	ENST00000533815	merfish	0	1	0	0	1	0	1	0	0	1	0	0	0	0	0	0	0	0	0	0	0	0	0	0	0
	CA4	ENST00000300900	merfish	0	0	0	0	0	0	0	1	0	1	0	0	0	0	0	0	0	0	1	0	0	0	0	0	1
	CACNA1H	ENST00000565831	merfish	0	0	0	0	0	0	1	0	0	1	0	0	0	0	0	0	0	0	0	0	0	1	0	0	1
	CACNA2D3	ENST00000474759	merfish	1	0	0	1	0	0	0	0	0	0	0	0	0	0	0	0	0	0	0	0	0	1	0	0	1
	CALCA	ENST00000331587	merfish	1	1	0	0	0	0	0	0	0	1	1	0	0	0	0	0	0	0	0	0	0	0	0	0	0
	CALCOCO2	ENST00000258947	merfish	0	0	0	0	1	0	0	1	0	1	0	0	1	0	0	0	0	0	0	0	0	0	0	0	0
	CASC15	ENST00000606851	merfish	0	0	1	1	0	1	1	0	0	0	0	0	0	0	0	0	0	0	0	0	0	0	0	0	0
	CATSPERB	ENST00000256343	merfish	0	1	1	0	0	0	0	0	0	0	1	1	0	0	0	0	0	0	0	0	0	0	0	0	0
	CCL18	ENST00000616054	merfish	0	1	1	0	0	0	0	0	0	0	0	0	0	0	0	0	0	0	0	0	0	0	1	1	0
	CCND3	ENST00000372991	merfish	0	0	0	0	0	0	0	0	0	0	0	0	0	1	1	0	1	1	0	0	0	0	0	0	0
	CCR2	ENST00000400888	merfish	0	0	0	0	0	0	1	0	0	0	0	1	0	0	0	1	0	0	0	0	1	0	0	0	0
	CD3E	ENST00000361763	merfish	0	0	0	0	0	1	1	0	1	1	0	0	0	0	0	0	0	0	0	0	0	0	0	0	0
	CD3G	ENST00000532917	merfish	0	0	0	0	0	0	0	0	0	0	0	0	0	0	0	0	1	1	0	1	1	0	0	0	0
	CD5L	ENST00000368174	merfish	0	0	0	0	0	0	0	0	0	1	1	0	0	0	1	1	0	0	0	0	0	0	0	0	0
	CD79A	ENST00000221972	merfish	0	1	0	0	0	1	0	0	0	0	0	0	0	1	0	0	0	0	0	1	0	0	0	0	0
	CD79B	ENST00000392795	merfish	0	0	0	1	0	0	0	1	0	0	0	0	0	0	1	0	0	0	0	0	0	0	1	0	0
	CD8A	ENST00000352580	merfish	0	0	1	1	0	0	0	0	0	0	0	0	0	0	0	0	0	1	1	0	0	0	0	0	0
	CD8B	ENST00000390655	merfish	1	0	0	0	0	1	0	0	0	0	0	0	0	0	0	1	0	0	0	0	1	0	0	0	0
	CDH1	ENST00000261769	merfish	0	0	0	0	0	1	0	1	0	0	0	0	0	0	1	0	0	0	0	0	0	0	0	0	1
	CDH11	ENST00000566827	merfish	0	0	0	1	0	0	1	0	0	0	0	0	0	0	0	0	0	0	1	0	0	1	0	0	0
	CDH13	ENST00000268613	merfish	0	0	0	0	0	0	0	1	1	0	0	0	1	1	0	0	0	0	0	0	0	0	0	0	0
	CDH15	ENST00000289746	merfish	0	0	0	0	0	1	1	0	0	0	0	0	0	0	0	0	1	1	0	0	0	0	0	0	0
	CDH18	ENST00000510297	merfish	0	1	0	0	0	0	0	0	0	0	1	0	1	0	0	0	0	0	0	0	0	1	0	0	0
	CDH4	ENST00000614565	merfish	0	0	1	0	0	0	0	0	0	0	1	0	0	0	0	0	0	1	0	0	0	1	0	0	0
	CDH5	ENST00000341529	merfish	0	0	0	0	0	0	0	1	0	0	0	0	1	0	0	0	1	0	0	0	0	1	0	0	0
	CDHR3	ENST00000466045	merfish	0	0	0	0	0	0	0	0	0	0	0	0	0	0	1	1	0	1	1	0	0	0	0	0	0
	CDHR4	ENST00000412678	merfish	1	0	0	0	1	0	0	0	0	0	0	0	1	0	0	0	0	0	1	0	0	0	0	0	0
	CDON	ENST00000392693	merfish	0	0	0	0	0	0	1	1	0	0	0	0	0	0	0	0	0	0	0	0	0	0	0	1	1
	CEBPA	ENST00000498907	merfish	0	0	0	1	0	1	0	0	0	0	0	0	0	0	1	0	0	0	0	0	1	0	0	0	0
	CEBPB	ENST00000303004	merfish	0	1	0	0	0	0	0	0	0	0	0	0	0	1	1	1	0	0	0	0	0	0	0	0	0
	CEBPD	ENST00000408965	merfish	0	0	0	0	0	0	0	0	0	0	0	0	0	0	0	1	1	0	1	1	0	0	0	0	0
	CECR2	ENST00000612582	merfish	0	0	1	0	0	0	0	1	0	0	0	0	1	0	0	0	0	0	0	0	1	0	0	0	0
	CFAP161	ENST00000286732	merfish	1	0	0	0	0	0	0	1	0	0	0	0	0	0	0	1	0	0	0	0	0	0	1	0	0
	CFTR	ENST00000003084	merfish	0	0	0	0	0	0	1	0	0	1	0	0	0	0	0	1	0	0	1	0	0	0	0	0	0
	CHAT	ENST00000460699	merfish	0	0	0	0	0	1	0	0	0	1	0	0	0	0	0	0	0	1	0	0	0	0	0	1	0
	CHORDC1	ENST00000457199	merfish	1	0	0	0	0	0	0	0	0	0	0	0	0	0	0	0	1	0	0	0	1	0	1	0	0
	CHRD	ENST00000204604	merfish	1	0	0	0	0	0	0	0	0	0	0	0	1	1	1	0	0	0	0	0	0	0	0	0	0
	CLEC10A	ENST00000571664	merfish	0	0	0	0	0	1	0	0	0	0	0	0	0	1	0	0	0	0	0	0	1	0	0	0	1
	CLEC4C	ENST00000360345	merfish	0	0	0	0	0	0	1	0	0	0	1	0	0	0	0	0	0	0	0	0	1	0	1	0	0
	CLEC9A	ENST00000355819	merfish	0	0	0	0	0	0	0	0	0	0	0	1	0	0	0	1	0	1	0	0	0	1	0	0	0
	CLIC5	ENST00000185206	merfish	1	1	0	0	0	0	0	0	0	0	0	1	1	0	0	0	0	0	0	0	0	0	0	0	0
	CNN2	ENST00000263097	merfish	0	0	0	0	0	0	0	0	0	1	1	1	0	0	0	0	0	0	0	0	0	0	0	1	0
	CNNM2	ENST00000433628	merfish	0	0	0	0	0	0	0	0	0	0	0	0	0	0	0	0	1	1	0	0	0	1	1	0	0
	CNTNAP2	ENST00000463592	merfish	0	0	0	0	1	0	0	0	0	0	1	0	0	0	0	0	0	0	0	1	0	1	0	0	0
	COL2A1	ENST00000380518	merfish	0	0	1	0	0	0	0	0	0	0	0	0	1	0	0	0	0	1	0	0	0	0	0	1	0
	CORO6	ENST00000492276	merfish	0	0	0	1	0	0	0	0	1	0	0	0	1	0	0	0	0	1	0	0	0	0	0	0	0
	CPA6	ENST00000639508	merfish	0	0	0	0	0	0	0	0	1	0	0	0	0	0	0	0	0	0	0	0	1	1	1	0	0
	CPAMD8	ENST00000443236	merfish	0	0	0	0	0	0	1	0	1	0	0	0	0	0	0	0	0	0	1	0	0	0	1	0	0
	CRIM1	ENST00000280527	merfish	0	1	0	0	0	1	0	1	0	0	0	1	0	0	0	0	0	0	0	0	0	0	0	0	0
	CSGALNACT1	ENST00000332246	merfish	0	0	0	1	0	0	0	0	0	0	0	0	0	0	1	0	1	0	1	0	0	0	0	0	0
	CSPG4	ENST00000308508	merfish	1	0	0	0	0	0	0	0	1	0	0	1	0	0	0	0	0	0	0	0	0	0	0	1	0
	CTHRC1	ENST00000330295	merfish	1	0	0	1	0	0	0	0	0	1	0	0	1	0	0	0	0	0	0	0	0	0	0	0	0
	CTLA4	ENST00000295854	merfish	0	1	0	0	0	0	1	0	0	0	0	0	0	0	0	0	1	0	0	0	0	1	0	0	0
	CTNNA3	ENST00000330298	merfish	0	0	0	1	0	0	0	1	0	0	0	1	0	0	0	0	0	0	0	0	1	0	0	0	0
	CXCL1	ENST00000395761	merfish	0	1	0	0	1	0	0	0	0	0	0	0	1	0	0	1	0	0	0	0	0	0	0	0	0
	CXCL12	ENST00000343575	merfish	1	0	1	0	0	0	0	1	0	0	0	0	0	0	0	0	0	0	0	0	0	1	0	0	0
	CXCL16	ENST00000293778	merfish	0	0	0	0	0	0	0	1	1	0	0	0	0	0	1	1	0	0	0	0	0	0	0	0	0
	CXCL2	ENST00000508487	merfish	0	0	0	0	0	1	1	0	0	0	0	0	0	0	0	0	0	0	0	0	1	1	0	0	0
	CXCR2	ENST00000318507	merfish	1	0	0	0	0	0	0	0	0	0	1	0	0	0	0	1	0	0	0	0	0	1	0	0	0
	CXCR6	ENST00000304552	merfish	0	0	1	0	0	0	0	0	0	0	0	0	1	0	0	1	0	0	1	0	0	0	0	0	0
	CYP1B1	ENST00000610745	merfish	0	0	0	0	1	1	0	0	0	0	0	1	1	0	0	0	0	0	0	0	0	0	0	0	0
	CYP26B1	ENST00000001146	merfish	0	1	0	0	0	0	0	0	1	0	1	0	0	0	0	0	0	1	0	0	0	0	0	0	0
	CYP27A1	ENST00000258415	merfish	0	0	0	1	0	0	0	0	0	1	0	0	0	0	0	1	0	0	0	0	0	0	1	0	0
	CYP2F1	ENST00000439903	merfish	0	0	1	0	1	0	0	0	0	0	1	0	1	0	0	0	0	0	0	0	0	0	0	0	0
	DAAM2	ENST00000274867	merfish	0	0	0	0	1	0	0	0	0	0	0	0	0	1	0	1	0	0	0	0	0	0	0	0	1
	DACH2	ENST00000484479	merfish	0	0	1	0	1	0	0	0	0	0	0	0	0	0	1	0	0	0	1	0	0	0	0	0	0
	DDIT3	ENST00000346473	merfish	0	0	0	0	0	0	0	0	0	0	0	0	0	0	0	0	0	1	1	0	0	0	1	1	0
	DES	ENST00000373960	sequential																										0	0	1	0	0
	DHH	ENST00000649637	merfish	0	0	0	0	0	0	0	0	0	0	0	0	0	0	1	0	0	1	0	1	0	0	1	0	0
	DKK1	ENST00000373970	merfish	0	0	0	0	0	0	0	0	0	0	0	0	1	0	0	1	0	0	0	0	0	1	0	0	1
	DKK2	ENST00000285311	merfish	0	1	0	0	0	0	0	0	0	0	0	0	0	0	0	1	0	0	1	0	0	0	0	0	1
	DLC1	ENST00000276297	merfish	0	0	0	0	0	1	0	0	0	0	0	1	0	0	0	0	0	0	0	1	0	0	0	1	0
	DLEU2	ENST00000425586	merfish	0	0	0	0	0	1	0	0	0	0	0	0	0	0	0	0	1	0	1	0	1	0	0	0	0
	DLK1	ENST00000331224	merfish	0	0	0	0	0	0	0	0	1	1	0	1	1	0	0	0	0	0	0	0	0	0	0	0	0
	DLL1	ENST00000366756	merfish	0	0	0	0	0	0	0	0	1	0	0	0	0	1	0	0	0	1	0	0	0	0	1	0	0
	DLL4	ENST00000249749	merfish	0	0	0	0	0	0	0	0	0	0	0	0	1	0	0	0	1	0	1	0	0	0	1	0	0
	DNAH9	ENST00000396001	merfish	0	0	1	1	0	0	0	0	0	0	0	1	1	0	0	0	0	0	0	0	0	0	0	0	0
	DOCK9	ENST00000400228	merfish	0	0	0	1	0	0	0	0	0	1	0	0	0	0	0	0	0	1	0	0	0	1	0	0	0
	DPYD	ENST00000370192	merfish	0	1	0	0	0	0	1	0	0	0	0	0	1	0	0	0	0	1	0	0	0	0	0	0	0
	DUSP6	ENST00000308385	merfish	1	0	0	0	0	0	0	0	0	0	0	0	1	0	0	0	0	1	0	0	0	1	0	0	0
	EDA	ENST00000616899	merfish	1	0	0	0	0	0	0	0	1	0	0	0	1	0	0	0	0	0	0	0	1	0	0	0	0
	EDIL3	ENST00000296591	merfish	0	0	0	1	0	0	0	1	0	0	0	0	0	0	0	0	0	1	0	1	0	0	0	0	0
	EDNRA	ENST00000324300	merfish	0	0	0	0	0	0	0	0	0	0	0	1	0	0	0	0	1	0	1	0	0	0	0	1	0
	EDNRB	ENST00000626030	merfish	0	1	0	0	0	0	0	0	0	1	0	0	0	0	1	0	0	0	0	1	0	0	0	0	0
	EFNA5	ENST00000333274	merfish	0	1	0	0	1	0	0	0	0	0	0	0	0	0	0	0	0	0	1	0	0	1	0	0	0
	EFNB1	ENST00000204961	merfish	0	0	0	0	0	0	0	0	1	0	1	0	0	0	0	0	0	0	0	0	1	0	0	0	1
	EFNB2	ENST00000646441	merfish	0	1	0	0	0	0	0	0	0	0	0	1	0	0	1	0	0	1	0	0	0	0	0	0	0
	EFNB3	ENST00000226091	merfish	0	1	0	0	0	0	0	1	0	0	0	0	0	1	0	0	0	0	0	0	1	0	0	0	0
	EGF	ENST00000265171	merfish	0	0	0	0	0	0	0	0	1	0	0	1	0	0	0	0	0	1	0	0	1	0	0	0	0
	EGFL6	ENST00000361306	merfish	0	0	0	0	0	0	0	0	0	1	1	0	0	0	0	0	1	1	0	0	0	0	0	0	0
	EGFL7	ENST00000406555	merfish	1	0	0	0	0	0	0	0	0	0	1	0	0	0	0	0	0	0	0	0	1	0	0	1	0
	EGFR	ENST00000275493	merfish	0	0	0	0	0	0	0	0	1	0	0	1	0	0	0	0	0	0	0	1	0	0	1	0	0
	ELN	ENST00000357036	merfish	0	0	0	0	0	1	1	1	0	0	0	0	0	0	0	0	0	0	0	1	0	0	0	0	0
	EPB41L4A	ENST00000261486	merfish	0	1	0	1	0	0	1	0	0	0	0	0	0	0	0	0	0	0	0	0	0	0	0	0	1
	EPCAM	ENST00000263735	merfish	0	1	0	0	0	0	0	0	0	0	0	0	0	1	0	0	1	0	0	0	0	0	0	0	1
	EPHB1	ENST00000472904	merfish	0	0	0	0	0	0	1	1	0	0	0	1	1	0	0	0	0	0	0	0	0	0	0	0	0
	EPHB2	ENST00000374632	merfish	1	0	0	0	0	0	0	0	0	0	0	0	1	0	0	1	0	0	0	0	0	0	0	1	0
	EPHB3	ENST00000330394	merfish	0	0	1	0	0	0	0	0	0	0	0	1	0	0	0	0	0	0	0	0	1	0	0	0	1
	EPHB4	ENST00000358173	merfish	0	0	0	0	0	0	0	0	0	1	1	0	0	0	0	0	0	0	1	1	0	0	0	0	0
	ERBB4	ENST00000402597	merfish	0	0	0	0	0	0	0	1	0	1	0	0	0	0	0	1	0	1	0	0	0	0	0	0	0
	ERG	ENST00000398905	merfish	0	0	0	1	0	0	0	0	0	0	0	0	0	0	0	0	0	1	0	0	0	0	1	0	1
	ETS2	ENST00000360938	merfish	0	0	0	1	1	0	1	1	0	0	0	0	0	0	0	0	0	0	0	0	0	0	0	0	0
	ETV1	ENST00000405358	merfish	0	1	0	0	0	1	0	0	0	0	0	0	1	0	0	0	0	0	0	0	1	0	0	0	0
	ETV4	ENST00000393664	merfish	0	0	0	0	0	1	0	0	1	0	1	0	0	1	0	0	0	0	0	0	0	0	0	0	0
	ETV5	ENST00000306376	merfish	1	0	1	0	0	1	0	0	0	0	0	0	0	0	0	0	0	0	0	0	0	0	0	1	0
	EYA4	ENST00000355167	merfish	0	0	0	0	0	0	1	0	1	0	0	0	0	0	1	0	1	0	0	0	0	0	0	0	0
	EZH2	ENST00000460911	merfish	0	0	0	0	0	0	1	1	0	0	0	0	0	0	0	1	1	0	0	0	0	0	0	0	0
	FABP4	ENST00000256104	merfish	0	0	0	0	0	1	0	0	0	0	1	0	0	0	1	0	0	0	0	1	0	0	0	0	0
	FAM107A	ENST00000360997	merfish	1	0	0	0	0	0	1	0	1	0	0	0	0	0	0	0	0	0	0	0	0	0	0	0	1
	FCGR2B	ENST00000236937	merfish	0	0	0	1	0	0	0	1	0	0	0	0	0	0	0	1	0	0	0	0	0	1	0	0	0
	FCN1	ENST00000371806	merfish	0	0	0	0	0	0	0	0	0	0	1	0	0	0	1	0	1	0	0	0	1	0	0	0	0
	FGF1	ENST00000359370	merfish	0	0	0	0	0	0	1	0	0	0	1	0	0	0	1	0	0	0	0	0	0	0	0	1	0
	FGF10	ENST00000264664	merfish	1	0	0	0	0	1	0	0	0	0	0	0	0	0	0	0	0	0	0	1	0	0	0	0	1
	FGF12	ENST00000440901	merfish	0	0	0	0	1	0	0	0	0	0	0	1	0	1	0	0	0	0	0	0	1	0	0	0	0
	FGF13	ENST00000305414	merfish	0	0	0	0	0	0	0	1	1	1	0	0	0	0	0	0	0	0	0	0	0	1	0	0	0
	FGF14	ENST00000376131	merfish	0	0	1	0	0	0	0	1	0	0	0	0	0	0	0	1	0	0	0	0	0	0	0	1	0
	FGF18	ENST00000274625	merfish	0	0	1	0	0	0	0	1	0	0	0	0	0	0	0	0	0	1	0	0	0	0	1	0	0
	FGF2	ENST00000264498	merfish	1	0	1	0	0	0	0	0	0	1	0	0	0	0	0	0	0	0	0	1	0	0	0	0	0
	FGF7	ENST00000267843	merfish	0	0	1	0	0	0	0	0	0	0	1	0	0	0	0	0	0	0	1	0	0	0	0	1	0
	FGF9	ENST00000478546	merfish	0	0	0	0	0	0	0	1	1	0	0	0	0	0	0	0	0	0	1	1	0	0	0	0	0
	FGFR2	ENST00000369061	merfish	0	0	0	0	0	0	0	0	0	0	0	0	0	1	1	0	0	0	0	0	1	1	0	0	0
	FGFR3	ENST00000352904	merfish	0	0	1	0	0	0	1	0	0	0	0	1	0	0	0	0	0	0	0	0	0	0	0	1	0
	FGFR4	ENST00000292408	merfish	0	0	0	0	0	0	0	0	0	0	0	0	0	0	0	0	0	0	0	0	1	1	0	1	1
	FKBP5	ENST00000357266	merfish	1	0	0	0	0	0	0	0	0	0	0	1	0	0	0	0	0	0	0	0	0	0	1	0	1
	FLT1	ENST00000615840	merfish	0	0	0	0	1	0	0	0	0	1	0	0	0	1	0	0	0	0	1	0	0	0	0	0	0
	FLT3	ENST00000241453	merfish	0	0	0	0	0	1	0	0	0	0	0	0	1	0	1	0	0	0	0	0	0	1	0	0	0
	FLT4	ENST00000261937	merfish	0	0	0	1	1	0	0	0	0	0	1	1	0	0	0	0	0	0	0	0	0	0	0	0	0
	FOLR2	ENST00000298223	merfish	0	0	0	0	0	0	1	1	1	0	0	0	0	0	0	0	0	0	0	0	1	0	0	0	0
	FOXA1	ENST00000250448	merfish	0	0	0	0	0	0	1	0	0	1	0	0	0	1	0	0	1	0	0	0	0	0	0	0	0
	FOXA2	ENST00000419308	merfish	0	0	0	1	0	0	1	0	0	0	0	0	1	0	0	1	0	0	0	0	0	0	0	0	0
	FOXF1	ENST00000262426	merfish	0	0	0	0	0	0	0	0	0	0	0	0	0	0	1	1	0	0	0	1	1	0	0	0	0
	FOXF2	ENST00000645481	merfish	1	0	0	0	0	0	0	0	0	0	0	0	0	0	0	0	1	0	0	1	0	0	0	1	0
	FOXI1	ENST00000306268	merfish	0	0	0	0	0	0	0	1	0	0	1	0	0	0	1	0	0	1	0	0	0	0	0	0	0
	FOXJ1	ENST00000322957	merfish	0	1	0	0	0	0	0	0	0	0	0	1	0	0	0	0	0	0	0	0	0	1	0	0	1
	FOXP2	ENST00000393491	merfish	1	0	0	0	0	1	0	0	0	1	0	0	0	0	1	0	0	0	0	0	0	0	0	0	0
	FOXP3	ENST00000376199	merfish	0	1	0	0	0	0	0	0	0	1	0	0	0	0	0	1	0	0	0	0	0	0	0	1	0
	FREM1	ENST00000380894	merfish	0	1	0	1	0	1	0	0	0	0	0	0	0	0	0	0	1	0	0	0	0	0	0	0	0
	FREM2	ENST00000280481	merfish	0	0	0	0	0	0	0	0	0	0	0	0	1	0	1	0	0	0	0	0	1	0	1	0	0
	FST	ENST00000256759	merfish	0	1	1	0	0	0	0	0	1	1	0	0	0	0	0	0	0	0	0	0	0	0	0	0	0
	FZD1	ENST00000287934	merfish	0	1	1	0	1	1	0	0	0	0	0	0	0	0	0	0	0	0	0	0	0	0	0	0	0
	FZD4	ENST00000531380	merfish	0	0	0	0	1	0	0	1	0	0	0	0	0	0	0	1	0	0	1	0	0	0	0	0	0
	FZD6	ENST00000358755	merfish	0	1	0	1	0	0	0	0	0	0	0	0	0	0	0	0	0	0	0	1	0	1	0	0	0
	GABRG3	ENST00000555083	merfish	0	0	0	0	0	0	0	0	1	0	0	0	1	0	1	0	0	0	1	0	0	0	0	0	0
	GALNT15	ENST00000339732	merfish	0	1	0	0	0	0	0	0	1	0	0	0	1	0	0	0	0	0	0	1	0	0	0	0	0
	GAS1	ENST00000298743	merfish	0	0	0	0	1	0	0	0	1	0	0	0	0	0	0	0	1	0	0	0	0	0	1	0	0
	GATA2	ENST00000341105	merfish	0	0	1	0	1	0	0	0	1	0	0	0	0	0	0	0	0	0	0	0	0	0	0	0	1
	GATA3	ENST00000379328	merfish	0	1	0	0	0	0	0	0	1	0	0	0	0	0	0	0	1	0	0	0	0	0	0	1	0
	GATA6	ENST00000269216	merfish	0	0	0	0	0	1	0	0	1	0	0	0	0	0	1	0	0	1	0	0	0	0	0	0	0
	GDF15	ENST00000252809	merfish	0	0	0	0	0	0	1	1	0	0	0	0	0	0	0	0	0	1	1	0	0	0	0	0	0
	GFAP	ENST00000253408	merfish	0	0	1	0	0	0	0	0	1	0	0	0	0	0	0	0	0	1	0	1	0	0	0	0	0
	GJA5	ENST00000621517	merfish	0	0	1	0	0	0	0	0	0	0	0	0	0	0	0	0	0	0	1	0	0	0	1	0	1
	GLDN	ENST00000396399	merfish	0	0	0	0	0	0	0	1	1	0	1	1	0	0	0	0	0	0	0	0	0	0	0	0	0
	GLI1	ENST00000543426	merfish	0	0	0	0	0	0	0	0	0	1	0	0	0	0	1	0	0	0	1	0	0	0	0	1	0
	GLI2	ENST00000361492	merfish	0	0	1	0	0	0	0	0	0	1	0	1	0	0	0	0	0	0	1	0	0	0	0	0	0
	GLI3	ENST00000395925	merfish	1	1	0	0	0	0	0	1	1	0	0	0	0	0	0	0	0	0	0	0	0	0	0	0	0
	GPR157	ENST00000377411	merfish	0	0	1	0	0	1	0	0	1	0	0	0	0	0	0	0	0	0	1	0	0	0	0	0	0
	GREB1	ENST00000396123	merfish	0	0	1	0	0	0	0	1	0	0	0	1	0	0	0	0	1	0	0	0	0	0	0	0	0
	GREM1	ENST00000560830	merfish	0	0	0	1	0	0	1	0	0	0	0	0	0	0	0	0	0	0	0	0	1	0	0	1	0
	GREM2	ENST00000318160	merfish	0	0	0	0	0	0	0	0	0	1	1	0	1	1	0	0	0	0	0	0	0	0	0	0	0
	GRHL1	ENST00000324907	merfish	1	0	0	0	1	0	0	1	0	0	0	0	0	0	0	0	0	0	0	0	0	0	0	1	0
	GRHL2	ENST00000395927	merfish	0	0	0	0	0	0	0	1	0	0	1	0	0	1	0	0	0	0	0	0	0	0	0	1	0
	GRP	ENST00000256857	merfish	0	0	0	1	1	0	0	0	0	0	0	0	0	0	1	1	0	0	0	0	0	0	0	0	0
	GUCY1A2	ENST00000526355	merfish	0	0	0	0	0	0	0	0	0	0	1	1	0	1	1	0	0	0	0	0	0	0	0	0	0
	GYPE	ENST00000358615	merfish	0	1	0	0	0	0	1	0	0	0	1	0	0	0	0	1	0	0	0	0	0	0	0	0	0
	HAPLN1	ENST00000274341	merfish	0	0	0	0	0	0	0	0	1	1	1	0	0	0	0	0	0	0	0	0	0	0	1	0	0
	HBEGF	ENST00000230990	merfish	0	0	0	0	0	0	0	0	0	0	0	0	1	0	0	1	0	1	0	0	1	0	0	0	0
	HDAC9	ENST00000406072	merfish	0	0	1	0	0	0	0	0	1	0	0	0	0	0	1	0	0	0	0	0	0	1	0	0	0
	HDC	ENST00000559683	merfish	0	0	0	1	0	0	0	0	0	1	0	0	0	0	1	0	0	0	0	0	0	0	0	0	1
	HES1	ENST00000232424	merfish	0	0	0	0	0	1	0	0	0	0	0	0	0	0	0	0	0	1	1	1	0	0	0	0	0
	HEYL	ENST00000372852	merfish	0	0	0	0	1	0	0	0	0	0	1	0	0	0	0	0	0	0	1	0	0	0	1	0	0
	HGF	ENST00000222390	merfish	1	0	0	0	0	0	0	0	0	0	1	0	0	1	0	0	1	0	0	0	0	0	0	0	0
	HHIP	ENST00000434550	merfish	0	0	0	0	0	0	0	1	0	0	0	0	0	1	0	0	0	0	0	0	0	0	1	0	1
	HIF3A	ENST00000377670	merfish	0	0	0	0	1	0	0	0	0	0	1	0	0	0	0	0	1	0	0	0	0	0	0	1	0
	HIPK2	ENST00000406875	merfish	0	0	1	0	0	0	0	0	0	0	0	0	1	0	0	0	0	0	0	1	0	1	0	0	0
	HNF1B	ENST00000617811	merfish	0	0	1	0	0	1	0	0	0	0	0	0	0	1	0	0	1	0	0	0	0	0	0	0	0
	HNF4G	ENST00000396423	merfish	1	0	0	0	0	0	0	0	1	0	0	0	0	1	0	0	0	0	1	0	0	0	0	0	0
	HOXA3	ENST00000317201	merfish	0	0	0	0	0	0	0	0	0	0	0	1	1	0	0	0	0	0	0	0	0	0	1	1	0
	HOXB3	ENST00000470495	merfish	0	1	0	0	1	0	0	1	0	0	0	0	0	0	0	0	0	1	0	0	0	0	0	0	0
	HOXD3	ENST00000459979	merfish	1	0	0	0	0	0	0	1	0	0	0	1	0	0	0	0	0	0	1	0	0	0	0	0	0
	HPGD	ENST00000296522	merfish	0	0	0	1	0	0	0	0	0	0	1	0	0	0	0	0	0	1	0	0	0	0	0	1	0
	HSPA1A	ENST00000375651	sequential																										0	0	0	1	0
	ICAM2	ENST00000579788	merfish	0	0	1	0	0	0	0	0	0	0	1	0	0	0	1	0	0	0	0	0	0	0	1	0	0
	ID2	ENST00000396290	merfish	0	0	0	1	0	0	0	0	0	0	0	1	0	0	0	1	0	0	0	0	0	0	0	1	0
	ID3	ENST00000374561	merfish	0	0	1	0	0	0	0	0	0	0	0	0	1	0	1	0	0	0	0	0	0	0	0	0	1
	IGF1	ENST00000307046	merfish	0	0	0	0	0	0	0	0	0	0	0	1	1	0	0	0	0	0	1	1	0	0	0	0	0
	IGFBP2	ENST00000233809	merfish	0	1	0	0	0	1	0	0	0	0	1	0	0	0	0	0	0	0	0	0	0	0	1	0	0
	IGHM	ENST00000390559	sequential																										0	0	0	0	1
	IGSF21	ENST00000251296	merfish	1	0	0	0	1	0	0	0	0	0	0	0	0	0	0	0	0	0	0	0	1	0	0	0	1
	IHH	ENST00000295731	merfish	0	0	1	0	0	0	0	0	1	0	0	0	0	1	0	0	0	0	0	0	0	0	0	1	0
	IL13	ENST00000304506	merfish	0	0	1	0	0	0	0	0	0	1	0	0	0	0	0	0	1	0	0	0	0	0	1	0	0
	IL18	ENST00000280357	merfish	1	0	0	0	0	1	0	0	0	0	1	0	0	0	0	0	0	0	1	0	0	0	0	0	0
	IL1B	ENST00000263341	merfish	0	0	0	0	0	0	1	1	0	1	1	0	0	0	0	0	0	0	0	0	0	0	0	0	0
	IL25	ENST00000397242	merfish	0	0	1	0	0	0	0	0	0	0	0	1	0	0	0	1	0	0	0	1	0	0	0	0	0
	IL33	ENST00000381434	merfish	0	0	0	1	0	0	0	0	1	0	0	0	0	0	0	0	0	0	1	0	0	0	0	1	0
	IL4	ENST00000350025	merfish	0	0	0	0	0	1	0	0	0	0	1	0	0	0	0	0	1	0	0	0	0	1	0	0	0
	IL4R	ENST00000170630	merfish	1	0	1	0	1	0	0	0	0	0	0	0	0	0	0	1	0	0	0	0	0	0	0	0	0
	IL6ST	ENST00000336909	merfish	0	1	0	0	0	1	0	0	0	1	0	0	0	0	0	0	0	0	1	0	0	0	0	0	0
	IL7R	ENST00000303115	merfish	0	0	0	0	1	0	0	1	0	0	1	0	0	0	0	0	0	0	0	0	1	0	0	0	0
	INSM1	ENST00000310227	merfish	0	0	1	0	0	0	0	1	0	0	0	0	0	0	0	0	0	0	0	1	0	0	0	0	1
	ITGA7	ENST00000553804	merfish	0	0	0	0	0	0	1	0	0	0	1	0	0	0	0	0	0	0	1	0	0	0	0	0	1
	ITGB4	ENST00000578318	merfish	0	0	0	0	0	0	0	1	0	0	1	0	1	0	0	1	0	0	0	0	0	0	0	0	0
	ITGB6	ENST00000620391	merfish	0	0	0	1	0	0	0	0	0	1	0	0	0	0	0	0	1	0	0	0	0	0	0	1	0
	JAG1	ENST00000254958	merfish	0	0	0	1	0	0	0	0	0	0	1	0	0	0	1	0	0	0	0	0	0	1	0	0	0
	JAG2	ENST00000331782	merfish	0	0	1	0	0	1	0	0	0	1	0	0	1	0	0	0	0	0	0	0	0	0	0	0	0
	KCNAB1	ENST00000471742	merfish	1	1	0	0	0	0	0	0	0	0	0	0	0	0	0	0	0	0	0	1	1	0	0	0	0
	KCNIP1	ENST00000616807	merfish	0	0	0	0	0	0	1	0	1	0	1	0	0	0	0	0	0	0	0	0	0	1	0	0	0
	KCNMA1	ENST00000481070	merfish	0	0	1	0	0	1	0	1	0	0	1	0	0	0	0	0	0	0	0	0	0	0	0	0	0
	KCP	ENST00000610776	merfish	0	0	0	1	0	1	0	0	0	0	0	0	0	0	0	1	0	0	0	1	0	0	0	0	0
	KDR	ENST00000263923	merfish	1	0	0	0	0	0	0	0	0	0	0	1	0	1	0	1	0	0	0	0	0	0	0	0	0
	KHDRBS2	ENST00000281156	merfish	1	0	0	0	0	0	1	0	0	0	0	0	0	0	1	0	0	0	1	0	0	0	0	0	0
	KIF26B	ENST00000366518	merfish	0	0	0	0	1	0	0	0	1	0	0	0	0	0	0	0	0	0	1	0	1	0	0	0	0
	KIF7	ENST00000394412	merfish	0	0	0	0	0	1	1	0	0	0	0	0	0	0	0	0	0	0	0	0	0	0	1	1	0
	KIT	ENST00000288135	merfish	0	0	0	0	0	0	1	0	0	0	1	0	1	0	0	0	1	0	0	0	0	0	0	0	0
	KLF4	ENST00000374672	merfish	0	0	0	0	0	0	1	0	0	0	0	1	0	1	0	0	0	0	1	0	0	0	0	0	0
	KLF5	ENST00000539231	merfish	0	0	1	0	1	0	0	0	0	0	0	0	0	0	0	0	0	0	0	0	1	0	1	0	0
	KLF6	ENST00000497571	merfish	0	0	0	0	0	0	0	0	0	0	1	1	0	0	0	0	0	0	0	0	0	1	1	0	0
	KLHL2	ENST00000226725	merfish	0	0	0	0	0	0	0	0	1	1	0	0	0	0	0	0	0	0	0	0	0	0	0	1	1
	KLRD1	ENST00000381908	merfish	0	1	0	0	0	0	0	1	0	0	0	0	0	0	1	0	0	0	0	0	0	1	0	0	0
	KLRG1	ENST00000266551	merfish	0	1	0	0	0	1	0	0	0	0	0	0	0	0	0	1	0	1	0	0	0	0	0	0	0
	KREMEN1	ENST00000400335	merfish	0	1	1	1	0	0	0	0	0	0	0	0	0	0	0	1	0	0	0	0	0	0	0	0	0
	KRT13	ENST00000246635	merfish	0	0	0	0	0	0	0	0	1	0	0	0	0	0	0	1	0	1	0	0	0	0	0	0	1
	KRT14	ENST00000441550	merfish	0	0	1	0	0	0	0	0	0	1	0	0	0	1	0	0	0	0	0	0	1	0	0	0	0
	KRT18	ENST00000388835	merfish	0	0	0	0	0	1	0	1	0	1	0	0	0	0	0	0	0	0	0	0	1	0	0	0	0
	KRT5	ENST00000252242	merfish	0	0	0	0	0	1	0	0	0	1	0	1	0	0	0	1	0	0	0	0	0	0	0	0	0
	LAMA2	ENST00000421865	merfish	0	0	0	0	1	0	0	0	0	0	0	1	0	0	0	0	0	1	0	0	0	0	0	1	0
	LAMA4	ENST00000389463	merfish	0	0	0	0	0	0	1	0	0	0	0	0	0	1	0	0	0	1	0	0	0	0	0	0	1
	LAMC3	ENST00000361069	merfish	0	0	0	1	0	1	0	0	0	0	0	1	0	1	0	0	0	0	0	0	0	0	0	0	0
	LAMP3	ENST00000265598	merfish	0	0	0	0	0	0	0	1	0	0	0	0	0	0	0	0	1	0	0	0	1	0	0	0	1
	LDB3	ENST00000429277	merfish	0	0	1	0	0	0	0	0	1	0	0	0	0	0	0	1	0	0	0	0	0	0	1	0	0
	LEF1	ENST00000504426	merfish	0	0	0	0	1	0	0	0	0	0	0	0	0	0	0	0	1	1	1	0	0	0	0	0	0
	LGI4	ENST00000310123	merfish	0	0	0	0	0	0	1	0	0	1	0	0	0	0	0	0	0	1	0	0	1	0	0	0	0
	LGR4	ENST00000379214	merfish	0	0	0	0	0	0	0	0	0	0	0	1	0	0	1	0	1	0	0	1	0	0	0	0	0
	LGR5	ENST00000266674	merfish	1	0	0	0	0	0	0	0	1	0	0	0	0	0	1	0	0	0	0	0	0	0	1	0	0
	LGR6	ENST00000255432	merfish	1	0	0	1	0	0	0	1	0	0	1	0	0	0	0	0	0	0	0	0	0	0	0	0	0
	LPAR6	ENST00000620633	merfish	0	1	0	0	0	0	1	0	0	0	0	1	0	0	0	0	0	0	0	1	0	0	0	0	0
	LRP1	ENST00000243077	merfish	0	0	0	0	0	0	0	1	1	0	0	0	0	0	0	0	0	0	0	0	0	0	1	1	0
	LRP2	ENST00000461418	merfish	0	0	1	0	1	0	1	0	0	0	0	0	0	0	0	0	0	1	0	0	0	0	0	0	0
	LRP5	ENST00000294304	merfish	0	0	0	0	0	0	0	0	0	0	0	1	0	0	1	0	0	0	0	0	1	0	0	1	0
	LRP6	ENST00000261349	merfish	0	1	0	0	0	0	0	0	0	0	1	0	0	0	0	0	0	0	0	1	0	0	0	1	0
	LRRTM4	ENST00000409088	merfish	0	1	0	0	0	0	0	0	0	1	0	0	0	0	0	0	0	1	0	0	0	0	1	0	0
	LTBP1	ENST00000404525	merfish	0	0	1	1	1	0	0	0	0	0	0	0	0	0	0	0	1	0	0	0	0	0	0	0	0
	LTBP2	ENST00000261978	merfish	0	0	0	0	0	0	0	0	0	0	0	0	0	0	0	1	1	0	0	0	1	1	0	0	0
	LTF	ENST00000426532	merfish	1	0	0	0	0	1	0	0	0	0	0	0	0	0	0	0	0	1	0	0	0	0	1	0	0
	LYVE1	ENST00000256178	merfish	0	1	0	0	0	0	0	0	0	0	0	1	0	0	0	0	0	0	1	0	1	0	0	0	0
	MALRD1	ENST00000377265	merfish	0	0	0	0	0	0	0	0	0	0	0	0	0	0	0	0	0	0	1	1	0	0	0	1	1
	MAOA	ENST00000338702	merfish	0	0	0	0	0	0	0	0	1	0	0	1	0	0	1	0	0	0	0	0	0	0	0	0	1
	MAP2	ENST00000392194	merfish	1	0	1	0	0	0	0	0	0	0	0	0	1	0	0	0	1	0	0	0	0	0	0	0	0
	MARCO	ENST00000327097	merfish	0	0	0	0	1	0	1	0	0	0	0	0	0	0	0	1	0	0	0	0	0	1	0	0	0
	MCOLN2	ENST00000370608	merfish	1	0	1	0	0	0	0	0	0	0	0	1	0	0	0	0	0	1	0	0	0	0	0	0	0
	MET	ENST00000397752	merfish	0	1	0	0	0	0	0	1	0	0	1	0	0	0	0	0	0	0	0	0	0	0	0	0	1
	MFAP5	ENST00000359478	merfish	0	0	0	0	0	0	1	0	0	1	0	0	1	0	0	0	0	0	0	0	0	0	1	0	0
	MMRN1	ENST00000264790	merfish	0	0	0	0	0	1	0	0	0	1	0	0	0	1	0	0	0	0	0	0	0	0	1	0	0
	MPPED2	ENST00000358117	merfish	0	0	0	0	0	0	0	0	0	0	0	0	1	1	0	0	0	0	0	0	0	0	0	1	1
	MRTFB	ENST00000571589	merfish	0	1	0	0	0	0	0	0	0	0	0	1	0	1	0	0	0	0	0	0	0	0	0	1	0
	MS4A1	ENST00000532073	merfish	1	0	0	0	0	0	0	0	0	0	1	0	1	0	0	0	0	0	0	0	0	0	1	0	0
	MS4A2	ENST00000617306	merfish	0	1	0	0	1	0	0	0	0	0	0	0	0	0	1	0	0	0	0	0	0	0	0	0	1
	MSLN	ENST00000545450	merfish	1	0	0	1	0	0	0	0	0	0	0	1	0	0	1	0	0	0	0	0	0	0	0	0	0
	MSMB	ENST00000582163	merfish	0	0	0	0	0	1	0	0	0	0	0	0	0	0	1	0	0	0	1	0	0	0	1	0	0
	MUC5AC	ENST00000621226	merfish	0	0	1	1	0	0	0	0	0	0	0	0	0	0	0	0	0	0	0	0	0	1	1	0	0
	MUC5B	ENST00000526859	merfish	1	1	0	0	0	0	0	0	0	0	0	0	0	0	0	0	0	0	0	0	0	1	1	0	0
	MYH11	ENST00000396324	merfish	0	0	0	0	1	1	0	0	0	1	1	0	0	0	0	0	0	0	0	0	0	0	0	0	0
	MYOCD	ENST00000425538	merfish	0	1	0	0	0	0	0	0	0	0	0	0	0	1	0	0	0	0	1	0	0	0	1	0	0
	MYRF	ENST00000265460	merfish	0	0	0	1	1	0	0	0	0	0	0	0	0	0	0	0	0	0	0	0	1	1	0	0	0
	NCAM1	ENST00000316851	merfish	0	0	0	0	0	0	0	0	0	0	0	0	0	0	1	1	0	0	0	0	0	0	0	1	1
	NGFR	ENST00000172229	merfish	0	0	0	0	0	0	0	0	1	0	0	0	1	0	0	0	0	0	0	0	0	0	1	0	1
	NID1	ENST00000264187	merfish	0	0	1	0	0	0	0	1	0	1	0	0	0	0	1	0	0	0	0	0	0	0	0	0	0
	NKAIN2	ENST00000545433	merfish	1	1	0	0	0	0	0	0	0	0	0	0	0	0	0	0	0	0	0	0	0	0	0	1	1
	NKG7	ENST00000221978	merfish	0	0	1	0	0	1	0	0	0	0	0	0	0	0	0	0	0	1	0	0	1	0	0	0	0
	NKX2-1	ENST00000498187	merfish	0	0	0	1	0	0	1	0	0	0	1	0	0	1	0	0	0	0	0	0	0	0	0	0	0
	NOG	ENST00000332822	merfish	0	0	0	0	0	0	0	0	0	0	1	0	0	1	0	0	0	0	0	1	0	0	1	0	0
	NOTCH1	ENST00000651671	merfish	0	0	0	1	0	0	0	0	0	0	0	0	1	0	1	0	0	0	0	0	0	0	0	1	0
	NOTCH2	ENST00000256646	merfish	0	0	0	0	0	0	0	0	0	0	0	0	0	0	0	1	1	0	0	0	0	0	1	1	0
	NOTCH3	ENST00000263388	merfish	0	0	0	0	0	0	0	0	0	0	0	0	0	1	1	0	0	0	0	0	0	0	1	1	0
	NOTCH4	ENST00000375023	merfish	0	0	1	1	0	0	0	0	0	0	0	0	0	0	0	0	0	0	0	0	0	0	0	1	1
	NRG1	ENST00000356819	merfish	0	0	1	1	0	0	0	1	1	0	0	0	0	0	0	0	0	0	0	0	0	0	0	0	0
	NRG3	ENST00000545131	merfish	1	0	0	0	0	0	0	0	0	0	0	0	0	0	1	0	0	0	0	1	0	1	0	0	0
	NRP1	ENST00000374875	merfish	1	0	0	0	0	0	0	0	0	0	0	0	0	0	1	0	0	1	0	0	0	0	0	1	0
	NRP2	ENST00000360409	merfish	1	1	0	0	0	1	1	0	0	0	0	0	0	0	0	0	0	0	0	0	0	0	0	0	0
	NRXN1	ENST00000636345	merfish	0	0	0	0	0	0	0	1	0	0	0	1	0	0	0	1	0	0	0	0	0	0	0	0	1
	NTRK3	ENST00000317501	merfish	1	0	0	0	0	0	0	1	0	0	0	0	0	0	1	0	0	0	0	0	1	0	0	0	0
	NYAP2	ENST00000272907	merfish	0	0	0	0	0	0	0	0	0	0	1	0	0	0	0	1	0	1	0	0	0	0	1	0	0
	OLIG1	ENST00000382348	merfish	0	0	0	0	0	1	0	1	0	0	0	0	0	1	0	1	0	0	0	0	0	0	0	0	0
	OPHN1	ENST00000355520	merfish	0	0	0	0	0	0	0	0	0	0	0	0	0	0	0	0	1	1	0	0	0	0	0	1	1
	OSBPL9	ENST00000428468	merfish	0	0	0	0	0	0	0	0	0	1	0	0	1	0	0	0	0	0	1	0	0	1	0	0	0
	OSMR	ENST00000274276	merfish	0	0	0	0	0	0	0	0	0	0	1	0	0	1	0	1	0	0	1	0	0	0	0	0	0
	OTULINL	ENST00000274217	merfish	0	0	0	0	0	1	0	0	0	0	0	0	1	0	0	0	0	0	1	0	0	0	0	0	1
	PA2G4	ENST00000303305	merfish	0	0	1	0	0	0	0	0	0	0	0	0	0	0	1	1	1	0	0	0	0	0	0	0	0
	PAX5	ENST00000358127	merfish	0	0	1	0	0	0	0	0	0	1	0	0	0	0	0	1	0	0	0	0	0	1	0	0	0
	PBX1	ENST00000612123	merfish	0	0	0	0	1	0	0	0	0	1	0	0	0	0	1	0	0	0	0	0	0	0	1	0	0
	PBX2	ENST00000375050	merfish	0	0	0	0	1	1	1	0	0	0	0	0	0	0	0	0	0	0	1	0	0	0	0	0	0
	PCDH15	ENST00000495484	merfish	1	0	0	0	0	0	1	0	0	1	0	0	0	0	0	0	0	0	0	0	0	0	0	1	0
	PCOLCE2	ENST00000295992	merfish	1	0	0	0	0	1	0	1	0	0	0	0	1	0	0	0	0	0	0	0	0	0	0	0	0
	PDE1A	ENST00000351439	merfish	0	0	0	1	0	0	0	0	0	0	0	0	0	1	0	0	1	0	0	1	0	0	0	0	0
	PDGFA	ENST00000402802	merfish	1	0	0	0	1	0	1	0	0	0	1	0	0	0	0	0	0	0	0	0	0	0	0	0	0
	PDGFB	ENST00000331163	merfish	0	0	0	0	0	0	0	0	1	1	0	0	0	0	0	0	0	0	0	1	1	0	0	0	0
	PDGFC	ENST00000502773	merfish	0	0	0	0	0	0	0	1	0	0	0	0	1	0	1	0	0	0	0	1	0	0	0	0	0
	PDGFD	ENST00000393158	merfish	0	0	0	0	0	1	0	0	0	0	0	0	1	0	0	0	1	0	0	0	0	0	0	1	0
	PDGFRA	ENST00000257290	merfish	0	0	0	0	0	0	0	0	0	1	0	0	0	0	1	0	1	0	0	0	0	1	0	0	0
	PDGFRB	ENST00000261799	merfish	0	0	0	0	0	0	0	0	1	1	0	0	0	0	0	0	0	1	1	0	0	0	0	0	0
	PI16	ENST00000611814	merfish	0	0	0	1	0	0	0	0	0	0	0	0	0	0	0	1	0	0	0	0	1	0	0	0	1
	PIGR	ENST00000356495	merfish	0	0	0	0	0	1	0	1	0	0	0	0	0	0	0	0	1	0	0	0	0	0	1	0	0
	PKN2	ENST00000370521	merfish	1	0	1	0	0	0	0	0	0	0	0	0	0	0	0	0	0	0	1	0	1	0	0	0	0
	PLP1	ENST00000619236	merfish	0	0	0	0	0	1	0	0	0	0	0	0	0	0	0	1	0	0	0	0	0	0	1	0	1
	PON1	ENST00000222381	merfish	0	0	0	0	0	1	0	0	0	1	0	0	0	0	0	0	0	0	0	1	0	1	0	0	0
	PON2	ENST00000633531	merfish	0	0	0	0	0	0	0	0	0	0	0	0	0	1	1	0	0	0	1	1	0	0	0	0	0
	POSTN	ENST00000541179	merfish	0	0	0	0	0	0	0	0	0	0	0	0	1	0	0	1	0	0	0	1	0	0	1	0	0
	POU2AF1	ENST00000393067	merfish	0	0	0	0	0	0	0	0	0	0	0	0	1	1	0	0	0	0	0	0	0	1	1	0	0
	POU2F3	ENST00000260264	merfish	0	0	0	0	0	0	0	1	0	1	0	0	0	0	0	0	0	0	0	1	0	0	0	1	0
	PPM1H	ENST00000228705	merfish	0	1	0	1	0	0	0	0	0	1	0	1	0	0	0	0	0	0	0	0	0	0	0	0	0
	PRDM16	ENST00000270722	merfish	0	0	0	0	0	0	1	0	0	1	0	1	0	0	1	0	0	0	0	0	0	0	0	0	0
	PRF1	ENST00000373209	merfish	0	0	0	0	0	1	0	0	1	0	0	0	0	0	0	0	1	0	0	1	0	0	0	0	0
	PRKCE	ENST00000306156	merfish	0	0	0	0	0	0	0	1	0	0	0	0	0	0	0	0	0	0	0	1	1	1	0	0	0
	PROX1	ENST00000366958	merfish	0	0	0	0	1	0	0	0	0	0	0	0	1	0	0	0	1	0	0	0	0	0	0	0	1
	PRRX1	ENST00000239461	merfish	0	0	0	1	0	0	0	0	1	0	0	0	0	0	1	0	0	0	0	1	0	0	0	0	0
	PTCH1	ENST00000331920	merfish	0	0	1	0	0	0	1	0	0	0	0	0	0	1	0	0	0	0	0	0	0	1	0	0	0
	PTPRC	ENST00000348564	merfish	0	0	0	0	0	0	0	0	0	0	1	0	1	0	0	0	0	0	1	0	1	0	0	0	0
	PXYLP1	ENST00000286353	merfish	0	0	0	0	0	1	0	1	0	0	0	0	0	0	0	0	0	1	0	0	0	1	0	0	0
	RBFOX3	ENST00000583458	merfish	1	1	0	0	0	0	0	0	0	0	0	0	0	0	0	0	0	1	1	0	0	0	0	0	0
	RGL1	ENST00000360851	merfish	0	0	0	0	1	0	0	0	0	1	0	0	0	0	0	0	0	0	0	1	0	0	0	0	1
	RGS9	ENST00000262406	merfish	1	1	0	1	1	0	0	0	0	0	0	0	0	0	0	0	0	0	0	0	0	0	0	0	0
	RIMS2	ENST00000339750	merfish	0	0	0	1	0	1	0	0	0	0	1	0	0	0	0	0	0	0	0	0	0	0	0	0	1
	RIPOR3	ENST00000327979	merfish	0	1	0	0	0	1	0	0	0	0	0	0	0	0	1	0	0	0	0	0	0	0	0	1	0
	ROBO1	ENST00000466906	merfish	0	0	0	0	0	1	0	0	0	0	0	0	0	1	0	0	0	0	1	0	0	0	0	1	0
	ROBO2	ENST00000490534	merfish	0	0	0	0	0	0	0	0	0	0	0	0	0	0	0	0	0	1	1	0	1	1	0	0	0
	ROR1	ENST00000545203	merfish	0	0	0	0	0	0	0	0	1	0	1	0	0	0	0	0	1	0	1	0	0	0	0	0	0
	ROR2	ENST00000375708	merfish	0	0	0	1	0	0	1	0	0	1	0	0	0	0	0	0	0	0	0	1	0	0	0	0	0
	RSPH1	ENST00000291536	merfish	0	1	0	0	0	0	0	0	0	0	0	0	1	0	1	0	1	0	0	0	0	0	0	0	0
	RTN1	ENST00000611068	merfish	1	0	0	0	1	0	0	0	0	0	0	1	0	0	0	0	0	0	0	1	0	0	0	0	0
	RTN4RL1	ENST00000331238	merfish	0	0	0	0	0	0	1	0	0	0	0	1	0	0	0	0	1	0	0	0	0	0	0	0	1
	RUNX1	ENST00000344691	merfish	0	0	0	1	0	0	0	0	0	0	0	1	0	0	0	0	1	0	0	0	0	1	0	0	0
	RUNX2	ENST00000359524	merfish	0	0	0	0	1	1	0	0	0	0	0	0	0	0	0	1	1	0	0	0	0	0	0	0	0
	RUNX3	ENST00000308873	merfish	0	0	0	1	0	1	0	0	0	0	0	0	1	0	0	0	0	0	0	0	0	0	1	0	0
	S100B	ENST00000291700	merfish	0	0	1	0	0	0	0	0	0	0	1	0	0	0	0	0	1	0	0	0	0	0	0	0	1
	SASH1	ENST00000367467	merfish	0	0	0	0	0	0	0	0	0	0	0	0	0	1	0	0	1	0	1	0	0	1	0	0	0
	SCARA5	ENST00000354914	merfish	0	0	1	0	1	0	0	0	0	0	0	1	0	0	0	0	0	0	0	0	0	1	0	0	0
	SCEL	ENST00000377246	merfish	0	0	0	0	1	0	1	0	0	0	0	0	1	0	1	0	0	0	0	0	0	0	0	0	0
	SCGB3A2	ENST00000296694	sequential																										0	1	0	0	0
	SCN1A	ENST00000375405	merfish	0	0	0	0	0	1	0	0	1	0	0	0	0	0	0	0	0	0	0	0	1	0	0	1	0
	SCN3B	ENST00000299333	merfish	1	0	0	1	0	0	0	0	0	0	0	0	0	0	0	0	0	0	0	1	0	0	1	0	0
	SCTR	ENST00000019103	merfish	0	0	0	0	1	1	0	1	1	0	0	0	0	0	0	0	0	0	0	0	0	0	0	0	0
	SCUBE2	ENST00000309263	merfish	1	0	0	0	0	0	0	1	0	0	0	0	0	0	0	0	0	1	0	0	0	0	0	0	1
	SCX	ENST00000567180	merfish	0	0	0	0	0	0	0	1	1	0	0	0	0	0	0	0	1	1	0	0	0	0	0	0	0
	SEMA3A	ENST00000265362	merfish	0	0	0	0	0	0	1	0	0	0	0	0	0	0	0	0	0	0	1	1	1	0	0	0	0
	SEMA3E	ENST00000427262	merfish	0	0	1	0	0	0	0	0	0	0	0	0	0	1	0	1	0	1	0	0	0	0	0	0	0
	SEMA4D	ENST00000356444	merfish	0	1	0	0	0	0	0	0	0	0	0	0	0	0	0	1	0	0	0	0	1	0	1	0	0
	SFRP1	ENST00000379845	merfish	0	0	0	0	1	0	0	0	0	0	0	1	0	0	0	0	0	0	1	0	0	0	0	0	1
	SFRP2	ENST00000274063	merfish	0	0	0	0	0	0	0	0	0	0	0	0	0	0	1	1	0	0	0	0	0	1	1	0	0
	SFRP4	ENST00000436072	merfish	0	0	1	0	0	1	0	0	0	0	0	0	0	0	0	0	0	0	0	1	0	0	1	0	0
	SH3PXD2B	ENST00000311601	merfish	0	0	0	0	0	1	0	0	0	0	0	0	0	0	0	1	0	0	1	0	0	1	0	0	0
	SHH	ENST00000297261	merfish	0	0	0	0	0	0	0	0	0	0	0	0	0	0	1	0	1	0	0	0	0	0	1	0	1
	SKI	ENST00000378536	merfish	1	0	0	0	0	0	1	0	0	0	0	0	1	0	0	0	0	0	0	1	0	0	0	0	0
	SLC19A2	ENST00000367804	merfish	0	0	0	1	0	0	0	0	0	0	0	1	0	0	0	0	0	0	1	0	0	0	1	0	0
	SLC32A1	ENST00000217420	merfish	0	1	1	0	0	0	0	0	0	0	0	0	0	0	0	0	1	1	0	0	0	0	0	0	0
	SLC39A8	ENST00000356736	merfish	0	0	0	0	0	0	0	0	0	0	1	0	0	0	0	0	0	0	0	0	0	0	1	1	1
	SLC4A4	ENST00000340595	merfish	1	0	0	0	0	0	0	0	1	0	0	0	0	0	0	0	1	0	0	0	0	1	0	0	0
	SLCO2A1	ENST00000310926	merfish	1	0	0	0	0	0	0	0	0	1	0	0	0	0	0	0	0	0	1	0	0	0	1	0	0
	SLIT2	ENST00000504154	merfish	0	0	0	0	0	0	1	0	0	0	0	0	0	1	0	1	0	0	0	0	0	0	1	0	0
	SLIT3	ENST00000404867	merfish	0	0	0	0	0	0	0	0	0	1	0	0	0	0	0	0	0	0	0	0	1	0	1	0	1
	SMAD1	ENST00000302085	merfish	1	0	0	0	0	0	0	0	0	1	0	1	0	0	0	0	0	0	0	0	1	0	0	0	0
	SMAD2	ENST00000586040	merfish	0	0	1	1	0	0	0	0	0	0	0	0	0	1	1	0	0	0	0	0	0	0	0	0	0
	SMAD3	ENST00000327367	merfish	1	0	0	0	0	0	1	0	0	0	0	0	0	1	0	0	0	0	0	0	1	0	0	0	0
	SMAD4	ENST00000398417	merfish	0	0	0	0	0	0	0	0	1	0	0	0	0	0	0	0	0	0	0	1	0	1	0	1	0
	SMAD5	ENST00000545620	merfish	0	0	0	0	0	0	0	0	1	1	0	0	0	1	1	0	0	0	0	0	0	0	0	0	0
	SMAD9	ENST00000350148	merfish	0	0	1	0	0	0	0	0	0	0	0	0	0	0	0	0	1	0	0	0	0	1	0	1	0
	SMC4	ENST00000462787	merfish	0	1	0	0	0	0	0	0	0	1	0	0	0	1	0	0	0	0	0	0	0	1	0	0	0
	SMO	ENST00000249373	merfish	0	0	0	0	0	0	0	0	0	0	0	1	0	1	0	0	0	0	0	1	0	1	0	0	0
	SNAP25	ENST00000495883	merfish	0	1	0	0	0	0	0	0	0	0	0	1	0	0	0	0	1	0	0	0	0	0	1	0	0
	SNTB1	ENST00000395601	merfish	0	0	0	0	0	0	0	1	0	0	0	1	0	1	0	0	0	1	0	0	0	0	0	0	0
	SOSTDC1	ENST00000307068	merfish	0	0	0	0	0	0	0	0	0	0	0	1	1	0	1	1	0	0	0	0	0	0	0	0	0
	SOX10	ENST00000360880	merfish	0	0	0	0	0	0	0	0	0	0	0	0	0	1	0	0	1	0	0	0	1	0	0	1	0
	SOX17	ENST00000297316	merfish	1	0	0	1	0	0	0	0	0	0	0	0	0	0	0	1	0	0	1	0	0	0	0	0	0
	SOX18	ENST00000340356	merfish	0	0	0	0	0	0	0	0	1	0	0	0	0	1	0	1	0	0	0	0	1	0	0	0	0
	SOX2	ENST00000325404	merfish	0	0	1	0	1	0	0	0	0	0	0	0	0	1	0	0	0	0	0	1	0	0	0	0	0
	SOX6	ENST00000316399	merfish	0	0	0	0	1	0	0	0	0	1	0	1	0	0	0	0	1	0	0	0	0	0	0	0	0
	SOX9	ENST00000245479	merfish	0	0	0	0	1	1	0	0	0	0	0	0	0	0	0	0	0	0	0	0	0	0	0	1	1
	SPDEF	ENST00000374037	merfish	0	0	0	0	0	0	1	0	0	0	0	0	0	0	1	0	0	0	0	1	0	0	0	0	1
	SPOCK2	ENST00000317376	merfish	0	0	0	0	0	0	0	1	0	0	0	0	0	0	1	0	1	0	0	0	0	0	0	1	0
	SPP1	ENST00000395080	merfish	0	0	0	0	0	0	1	1	0	0	0	0	0	0	0	0	0	0	0	0	0	1	1	0	0
	SPRY1	ENST00000622283	merfish	0	0	0	0	1	1	0	0	0	0	0	0	0	1	1	0	0	0	0	0	0	0	0	0	0
	SPRY2	ENST00000377104	merfish	1	0	0	0	0	0	0	1	0	0	0	0	0	1	0	0	0	0	0	1	0	0	0	0	0
	SRGAP3	ENST00000383836	merfish	0	0	0	1	1	1	0	0	0	0	0	0	0	0	0	0	0	1	0	0	0	0	0	0	0
	ST6GALNAC3	ENST00000328299	merfish	0	0	0	1	0	1	0	0	0	0	0	0	0	0	0	0	0	0	0	0	0	1	0	1	0
	STAB2	ENST00000388887	merfish	0	0	0	0	0	0	0	0	0	0	1	1	0	0	0	0	0	0	0	1	1	0	0	0	0
	STAT1	ENST00000361099	merfish	0	0	0	0	0	0	0	0	0	0	0	0	0	0	0	0	1	0	0	1	0	1	0	0	1
	STAT3	ENST00000264657	merfish	0	0	0	1	0	0	0	0	0	0	1	0	1	0	0	0	0	0	0	1	0	0	0	0	0
	STAT4	ENST00000392320	merfish	0	1	0	1	0	0	0	1	0	0	0	0	0	0	0	0	0	0	0	0	0	0	0	1	0
	STAT6	ENST00000300134	merfish	0	0	0	0	0	0	0	0	0	0	0	0	1	1	0	0	0	1	1	0	0	0	0	0	0
	STC1	ENST00000290271	merfish	0	0	0	0	0	0	0	0	1	0	0	0	0	0	0	0	0	0	1	0	0	1	0	0	1
	STX10	ENST00000587230	merfish	0	0	0	0	0	1	0	0	0	0	0	1	0	0	0	0	0	0	0	0	1	0	1	0	0
	SUFU	ENST00000369902	merfish	1	0	0	0	0	0	0	0	0	0	0	0	0	0	0	0	0	0	1	0	0	1	0	1	0
	SUN2	ENST00000405510	merfish	0	0	0	0	1	0	1	0	0	0	0	0	0	0	0	0	0	0	0	0	0	0	1	0	1
	SYNE1	ENST00000460912	merfish	0	0	0	0	0	0	0	0	0	0	0	1	1	0	0	0	0	0	0	0	1	1	0	0	0
	SYTL2	ENST00000389960	merfish	1	0	1	0	0	0	1	0	0	0	0	0	0	0	0	0	0	0	0	0	0	0	1	0	0
	TBX1	ENST00000332710	merfish	1	0	0	0	0	1	0	0	0	0	0	1	0	0	0	0	1	0	0	0	0	0	0	0	0
	TBX2	ENST00000240328	merfish	0	0	1	0	0	0	0	1	0	0	0	0	0	1	0	0	0	0	1	0	0	0	0	0	0
	TBX4	ENST00000240335	merfish	0	1	0	0	0	0	1	0	0	0	0	0	0	0	1	0	0	0	0	0	0	0	1	0	0
	TBX5	ENST00000349716	merfish	0	1	1	0	0	0	0	0	0	0	0	0	0	0	0	0	0	0	1	1	0	0	0	0	0
	TBXAS1	ENST00000448866	merfish	0	0	0	0	0	0	0	0	0	0	0	0	0	0	1	0	0	0	1	0	1	0	0	0	1
	TCF21	ENST00000367882	merfish	0	0	0	0	1	0	0	0	0	0	0	0	0	0	1	0	0	1	0	0	1	0	0	0	0
	TCF4	ENST00000635990	merfish	0	0	0	0	0	0	0	0	0	1	0	1	0	0	0	0	0	1	0	1	0	0	0	0	0
	TCF7	ENST00000395023	merfish	0	0	0	0	1	0	0	0	0	0	0	0	0	0	0	1	0	1	0	1	0	0	0	0	0
	TCF7L2	ENST00000369397	merfish	0	0	0	0	0	0	0	1	0	0	0	0	1	0	0	0	0	0	1	0	0	0	0	1	0
	TEAD1	ENST00000526600	merfish	0	0	0	0	0	0	0	0	1	0	0	1	0	0	0	1	0	0	1	0	0	0	0	0	0
	TEAD3	ENST00000338863	merfish	1	0	1	0	0	0	0	0	1	0	1	0	0	0	0	0	0	0	0	0	0	0	0	0	0
	TEAD4	ENST00000359864	merfish	0	0	0	0	1	0	0	0	1	0	0	0	1	0	0	0	0	0	0	0	0	1	0	0	0
	TEK	ENST00000380036	merfish	0	0	0	0	0	0	0	0	0	0	0	0	0	0	0	0	0	0	1	1	0	1	1	0	0
	TGFA	ENST00000295400	merfish	0	0	0	0	1	0	0	0	0	0	0	0	0	0	1	0	0	0	0	0	0	1	0	1	0
	TGFB1	ENST00000221930	merfish	0	0	0	1	0	0	0	0	1	0	0	0	0	1	0	0	0	0	0	0	0	1	0	0	0
	TGFB2	ENST00000366930	merfish	0	0	0	1	1	0	0	0	0	0	0	0	0	0	0	0	0	0	1	1	0	0	0	0	0
	TGFB3	ENST00000238682	merfish	0	0	0	0	0	0	0	1	0	0	0	0	0	0	0	0	0	0	1	0	1	0	1	0	0
	TGFBI	ENST00000508076	merfish	0	0	0	0	0	0	0	0	1	0	0	0	0	1	0	0	0	0	0	1	0	0	0	0	1
	TGFBR1	ENST00000374994	merfish	1	0	0	0	1	0	0	0	1	0	0	0	0	0	0	0	0	1	0	0	0	0	0	0	0
	TGFBR2	ENST00000295754	merfish	0	0	0	1	1	0	0	0	0	0	0	0	1	1	0	0	0	0	0	0	0	0	0	0	0
	TGFBR3	ENST00000212355	merfish	0	0	0	0	0	1	1	0	0	0	1	1	0	0	0	0	0	0	0	0	0	0	0	0	0
	THEMIS	ENST00000368248	merfish	0	0	0	0	0	1	0	0	0	1	0	0	0	0	0	0	1	0	0	0	0	0	0	0	1
	THY1	ENST00000284240	merfish	0	0	1	0	0	0	0	0	0	0	1	0	0	0	0	1	0	0	0	0	1	0	0	0	0
	TIE1	ENST00000372476	merfish	0	0	0	0	0	1	0	0	0	0	1	0	1	0	0	0	0	1	0	0	0	0	0	0	0
	TIMP1	ENST00000218388	sequential																										1	0	0	0	0
	TNC	ENST00000535648	merfish	0	0	0	1	0	0	0	0	0	0	0	0	0	1	0	0	0	0	1	0	0	0	0	0	1
	TP63	ENST00000354600	merfish	0	0	1	1	0	0	0	0	0	1	1	0	0	0	0	0	0	0	0	0	0	0	0	0	0
	TPM1	ENST00000267996	merfish	0	0	0	1	0	0	0	0	1	0	1	0	0	0	0	1	0	0	0	0	0	0	0	0	0
	TRABD2A	ENST00000409520	merfish	0	0	0	0	1	0	0	1	0	0	0	1	0	0	1	0	0	0	0	0	0	0	0	0	0
	TRAT1	ENST00000426646	merfish	1	0	0	0	0	0	0	0	0	0	0	0	0	0	0	0	1	0	1	0	0	0	0	0	1
	TRERF1	ENST00000541110	merfish	0	1	0	0	0	0	0	1	0	0	0	0	0	0	0	1	0	0	0	1	0	0	0	0	0
	TRPC3	ENST00000379645	merfish	0	0	0	0	0	0	0	0	0	0	0	0	1	0	0	0	0	1	0	1	0	0	0	0	1
	TRPC4	ENST00000379705	merfish	0	0	0	0	1	0	0	0	0	1	0	0	0	0	0	1	0	0	0	0	1	0	0	0	0
	TRPC6	ENST00000344327	merfish	0	0	1	0	0	0	0	0	0	0	0	1	0	1	0	0	0	0	0	0	0	0	1	0	0
	TRPM5	ENST00000533881	merfish	0	0	0	0	0	0	0	0	0	0	1	0	0	0	0	1	0	0	0	1	0	0	0	0	1
	TSLP	ENST00000379706	merfish	0	0	0	0	0	0	1	0	0	0	0	0	0	0	0	1	0	0	0	1	0	0	0	1	0
	TSPAN12	ENST00000222747	merfish	0	0	0	1	1	0	0	0	0	0	0	0	0	0	0	0	0	0	0	0	0	0	1	1	0
	TSPAN8	ENST00000247829	merfish	0	0	1	0	0	0	1	0	0	0	0	0	0	0	0	1	0	0	0	0	0	0	0	0	1
	TUBB3	ENST00000553967	merfish	0	0	0	0	0	0	0	0	0	0	0	0	0	1	0	1	0	0	0	0	0	1	0	1	0
	UPK3B	ENST00000394849	merfish	0	1	0	0	0	0	0	0	0	0	0	0	0	0	0	0	0	0	0	1	0	0	1	0	1
	VCAN	ENST00000343200	merfish	0	0	1	0	0	0	0	0	1	0	0	0	0	0	0	0	1	0	0	0	1	0	0	0	0
	VEGFA	ENST00000372067	merfish	0	1	0	1	0	0	0	0	0	0	0	0	1	0	0	0	0	0	1	0	0	0	0	0	0
	VIPR1	ENST00000325123	merfish	0	0	0	0	0	0	0	0	0	0	0	0	0	0	1	0	0	1	0	0	0	1	0	0	1
	VTCN1	ENST00000369458	merfish	1	0	0	1	0	0	0	0	0	0	0	0	0	0	0	0	0	1	0	0	1	0	0	0	0
	VWF	ENST00000261405	merfish	0	0	0	1	0	1	0	1	0	0	0	0	0	0	0	0	0	0	1	0	0	0	0	0	0
	WIF1	ENST00000286574	merfish	0	0	0	0	1	0	0	0	0	0	0	0	1	0	0	0	0	0	0	1	0	0	0	1	0
	WNT11	ENST00000322563	merfish	0	0	1	0	0	0	0	0	0	0	0	0	0	0	1	0	0	0	0	1	0	0	0	1	0
	WNT2	ENST00000265441	merfish	0	0	0	0	1	0	0	1	0	0	0	0	0	0	0	0	0	0	0	0	0	1	0	0	1
	WNT2B	ENST00000256640	merfish	0	0	0	0	0	1	1	0	0	0	0	0	1	1	0	0	0	0	0	0	0	0	0	0	0
	WNT3	ENST00000225512	merfish	0	0	0	0	1	0	0	0	0	0	0	0	1	0	0	0	0	1	0	0	0	0	1	0	0
	WNT3A	ENST00000284523	merfish	1	1	0	0	0	0	0	0	0	0	0	0	0	0	0	1	1	0	0	0	0	0	0	0	0
	WNT4	ENST00000290167	merfish	0	1	0	0	0	0	0	0	0	1	0	0	0	0	0	0	1	0	0	0	1	0	0	0	0
	WNT5A	ENST00000474267	merfish	1	0	0	0	0	0	1	0	0	0	0	1	0	0	0	0	0	0	0	0	0	1	0	0	0
	WNT5B	ENST00000310594	merfish	0	0	0	0	0	0	0	0	0	0	1	0	0	1	0	0	0	1	0	0	1	0	0	0	0
	WNT7A	ENST00000285018	merfish	0	0	0	0	0	0	0	0	0	0	0	0	0	0	0	0	0	0	0	1	1	0	1	1	0
	WNT7B	ENST00000339464	merfish	0	1	1	0	0	0	0	0	0	0	0	0	1	1	0	0	0	0	0	0	0	0	0	0	0
	WNT9A	ENST00000272164	merfish	1	0	0	1	0	0	0	0	0	0	0	0	0	1	0	0	0	0	0	0	0	0	0	1	0
	WT1	ENST00000530998	merfish	0	0	1	0	0	0	1	0	0	0	1	0	0	0	0	0	0	0	0	1	0	0	0	0	0
	XDH	ENST00000379416	merfish	0	0	1	1	0	0	0	0	0	0	0	0	0	0	0	0	0	0	0	1	1	0	0	0	0
	XYLT1	ENST00000261381	merfish	0	0	0	1	0	0	0	0	1	0	0	0	0	0	0	0	1	0	0	0	0	0	0	0	1
	YAP1	ENST00000282441	merfish	0	0	0	0	1	0	0	0	1	0	1	0	0	0	1	0	0	0	0	0	0	0	0	0	0
	ZBTB16	ENST00000335953	merfish	0	0	0	0	0	0	0	1	0	0	1	0	0	0	0	0	1	0	0	1	0	0	0	0	0
	ZNF385D	ENST00000495739	merfish	0	0	0	1	0	0	1	0	1	0	0	1	0	0	0	0	0	0	0	0	0	0	0	0	0
	ZNF518A	ENST00000316045	merfish	0	1	0	0	0	0	0	0	0	1	0	0	1	0	0	0	0	0	0	0	0	0	0	0	1
